# Effects of Spearman’s and Pearson’s correlations on construction of cancer regulatory networks and biomarker selection

**DOI:** 10.1101/2025.10.19.683264

**Authors:** Houri Razavi, Amirhosein Javadpour

## Abstract

Correlation methods play an important role in machine learning. They apply as a similarity or distance measure in machine learning models such as recommender systems, clustering methods, and distance-based algorithms such as KNN, leading to more accurate and interpretable results. Pearson’s correlation is one of the most common methods for measuring dependence between biological variables. However, it works well only when data are linearly associated and follow a normal distribution. In cancer, most molecules do not follow a normal distribution. A sudden increase or decrease of gene expression in high stages of cancer usually leads to exponential distribution. In such circumstances, rank-based correlations would be a better choice for association detection. Misusing the Pearson correlation coefficient in cases where data exhibit a non-linear relationship can lead to misleading results and incorrect interpretations such as the exclusion of important features and selection of inappropriate relationships.

In this paper, we applied four correlation metrics to define the association between genes in cancer networks. There was a significant difference between the rate of survival-related hubs among Pearson’s and Spearman’s based networks. For instance, in BLCA, the rate of survival-related hubs was 81% for the Spearman-based network vs 68% for the Pearson-based network. This discrepancy was 53 % vs 42 % for KIRC. Furthermore, Spearman-based networks enriched more GO terms, and their cancer-related enriched GO terms were twice as many as those of Pearson’s. The source code of the study is available at https://github.com/Amirhosein-JVD/Correlation-Analysis
