## Supplementary file 2 for "Effects of Spearman’s and Pearson’s correlations on construction of cancer regulatory networks and biomarker selection": BLCA_survival.csv

gene	Pvalue
A2M	0.008968048
ABCA4	0.018573726
ACTA2	0.039499131
ACTC1	0.001101011
ACYP1	0.014233654
ADCY2	0.049493438
ADCY5	0.014993391
ADCYAP1	0.005393634
ADD2	0.006442947
ADRA1D	0.002414547
ADRA2A	0.001402481
ADRB3	0.002485239
AGTR1	0.036299365
ALB	0.016766324
ALPPL2	0.018661961
ANXA6	0.001320538
AOX1	0.0065956
APLP1	0.007823828
AQP1	0.049137422
ARHGAP6	0.034569519
ATP1A2	0.012662734
ATP1B2	0.019237232
ATP2B4	0.00030075
BCHE	0.00048596
HCN2	0.039186628
BDKRB2	0.049348888
BDNF	0.015718368
C7	0.017113364
CA7	0.01607616
CACNA2D1	4.85E-05
CALB2	0.014773244
CALD1	0.000225068
CAMK2A	0.004560548
CASQ2	0.000184033
RUNX1T1	0.014337174
CCNB1	0.027392016
ENTPD2	0.032547745
CDC20	0.048140022
CDO1	0.02825659
CFL2	0.003263163
CHRM2	0.006694126
CKMT2	0.002081508
CMA1	0.002671064
CNN1	0.010161315
CNTN1	0.007089294
COL4A4	0.023527656
COMP	0.011865276
CPA3	0.015159636
CRYAB	4.74E-05
CSPG4	0.00177713
CSRP1	0.003299556
CST1	0.019462224
CTGF	0.003112515
CTSE	0.001215054
CTSG	0.000651862
CYP3A7	0.03565443
CYP2C8	0.007179681
CYP2C9	0.049531389
CYP27B1	0.01307725
DGKB	0.000371865
DCN	0.007293122
DES	0.021106155
DNASE1L2	0.007615693
DPT	0.04867974
DPYSL3	0.000627195
DTNA	0.003152701
HBEGF	0.045012706
DUSP2	0.005916785
EBF1	0.016359147
S1PR1	0.003232653
EDNRA	0.032209268
EDNRB	0.004425594
EFNA4	0.02247481
EGR2	0.00129167
EGR3	0.019344797
EML1	0.005598165
EMP1	1.78E-06
EN1	0.033412635
EPHA3	0.019974931
EPHA5	0.0341929
EPHB1	2.12E-05
EYA1	0.01994454
F10	0.00087707
FABP6	0.024380876
FASN	0.039685879
FBN2	0.008957019
FGF2	0.012591631
FGF7	0.019241483
FGFR1	0.011806838
FHL1	0.000632068
FLNA	0.037549898
FLNC	1.55E-05
GAD1	0.002313716
GATA6	0.048873383
GBX2	0.003060166
GEM	0.006226196
GHR	0.000992233
GLP1R	0.047443597
GNAL	0.006270712
GNAO1	0.035085377
GNG11	0.006247283
GPM6A	0.04025922
GRM3	0.007416617
GSN	0.002249736
GYPC	0.004587488
GYPE	0.028735401
HIST1H1C	0.042435021
HGFAC	0.012692902
HNF4A	0.023398753
TLX1	0.025457368
HOXB5	0.000160692
HOXB6	0.022320175
HSD3B1	7.46E-05
HSD3B2	0.017507332
HSPB2	0.002623007
HTR2A	0.022998727
IGF1	0.000456045
IGF2	0.039357595
IGFBP5	0.006650728
CYR61	0.01247601
IRF5	0.045907796
ITGA1	0.015748142
ITGA5	0.019277691
ITGA7	0.002612988
ITGB3	0.003568792
JUN	0.005666648
KCNB1	0.001716758
KCND3	0.007211761
KCNJ10	0.023123452
KCNK3	0.038831128
KCNMA1	0.000709988
KISS1	0.005638772
KPNA2	0.036792093
KRT7	0.02486234
KRT14	0.04848538
KRT18	0.025832176
AFF3	0.026090108
LAMA2	0.000111159
MAOB	0.011131384
MAP1A	0.000279684
MAP1B	0.002976588
MCAM	0.013746996
MDK	0.019239159
MEF2C	0.045481204
MEOX2	0.001962513
MFAP4	0.003160828
MFI2	0.007444307
MGP	0.033297911
MYH11	0.019481495
MYLK	0.003990034
NAP1L3	0.001208693
NCAM1	0.000295085
NFIA	0.000419706
NFIL3	0.040858506
NOVA1	0.007754019
NTRK3	0.009252338
DDR2	0.005259556
OMD	0.002022724
OGN	4.14E-05
TNFRSF11B	0.010130685
P2RX1	0.013804077
PAFAH1B3	0.033949614
SERPINB2	0.045946857
PCDH7	0.008749695
PCDH9	0.00614333
PDE1A	0.008438726
PDE1C	0.000606359
PDE2A	0.02591657
PDE4B	0.003757205
PDGFRA	0.013383241
PENK	0.007726921
VIT	0.036368566
PGR	0.012869283
PITX3	0.006974748
PKLR	0.039564483
PLK1	0.005789052
PLN	0.00366316
PLP1	0.000230253
PMP2	0.003787857
POU4F1	0.020244684
POU5F1	3.10E-06
POU5F1B	0.001127197
PRELP	0.000642011
PRKG1	0.00015677
PRKY	0.011001717
PRPH	0.004555931
PTGER3	0.000182666
PTGFR	0.010528264
PTGIS	0.002474099
PTGS1	0.026152948
PTHLH	0.019792033
PTPRD	0.000942779
PTPRR	0.000522606
PTX3	0.041934136
RGS2	0.001531974
RXRG	0.002714507
RYR2	0.004693598
S100A5	0.010300474
SCN2B	0.002793768
SCN4B	0.00192538
SCN7A	9.15E-05
SCNN1G	0.001758637
SRL	0.004002672
CXCL12	0.00670374
SFRP1	0.010737899
SGCA	0.021096221
SGCD	0.008549811
SH3BGR	0.029972159
SLC2A4	0.048532226
SLC6A11	0.044166185
SLC6A12	0.00075606
SLC22A1	0.037735318
SOX5	0.016816946
SOX10	0.002806606
SPAG4	0.000395935
SRMS	0.027158893
SVIL	0.000251885
TAGLN	0.024933991
TAT	0.019501155
TBX1	0.000728342
TBX5	0.041134651
TF	0.037124461
TFF2	0.046363851
TGFB1I1	0.000155282
TH	0.040230284
THBS1	0.013225106
TCHH	0.005128253
THRA	0.04150464
TNS1	0.001580087
TPM1	0.000602044
TPM2	0.015142067
TPSAB1	0.031772581
TRPM2	0.002916856
TUB	0.004280092
COL14A1	0.000570187
VCL	0.005701836
WNT2B	0.00340655
XPNPEP2	0.049199464
ZFP36	0.011880798
ZIC2	0.039734721
ZBTB16	0.046944357
SLC30A3	0.002984755
BTG2	0.040904786
SCG2	0.029262559
SLMAP	0.039997266
ADAM12	0.008032721
MFAP5	0.003689978
DPF1	0.025420691
ACOX2	0.033748589
FZD7	0.048273403
SPARCL1	0.00237338
SRPX	0.029202333
SDPR	0.018729774
FKBP6	0.002117363
CILP	0.023689754
GAS7	0.001266272
CYP4F2	0.006381834
TCAP	0.005634752
RGS20	0.014060727
UNC5C	0.002306739
AOC3	0.001087223
DCHS1	0.038168494
PDE5A	0.012584992
DNAH11	0.031482919
B3GALT2	0.047530986
CDKL1	0.00813263
NR1I2	0.049324375
PROZ	0.007066251
CACNA1I	0.011299787
CH25H	0.042141655
NAT8	0.00223421
ANGPTL1	0.00310512
RGN	0.044260198
KCNQ4	0.040603908
PTPLA	0.019521035
DCLK1	0.008416296
GLP2R	0.020260268
SLIT2	0.000693313
NRXN1	1.86E-05
NRXN2	0.027238037
OTOF	0.001001845
FHL5	0.01316249
HAND2	0.023336415
AKAP6	0.00141824
MYOT	0.018023321
BAG2	0.003340395
GABBR2	0.019599142
SPAG6	0.000893711
NFE2L3	0.009548264
ZNF432	0.001399291
ST18	0.039118803
HDAC4	0.02952831
PJA2	0.018991642
LPPR4	0.02512362
HS3ST3A1	0.033342085
HS3ST1	0.034718465
ABCC9	1.74E-05
TSPAN2	0.0056502
SGK2	0.000714133
HIPK3	0.013630483
TRIB1	0.043127031
SPEG	0.001074104
MRVI1	0.011944835
ABCA8	0.016688814
SEMA3A	0.031652603
MYCNOS	0.03464059
SPON1	9.38E-05
CAP2	0.000969609
UBD	0.038278261
IGF2BP2	0.01681365
LYVE1	0.017141376
MLLT11	0.002270918
FERMT2	0.001274263
DSTN	0.005413962
STON1-GTF2A1L	0.031523114
STON1	0.00138084
EMILIN1	0.020235869
SLC7A9	0.0046334
PKIG	0.01406753
BVES	0.024068239
SLC2A6	0.001857671
NXPH4	0.021562934
NXPH3	0.047227813
FILIP1L	0.00267148
USP18	0.043715109
SCN11A	0.040088905
SCRG1	0.001556725
MGLL	0.018909116
NTNG1	0.005404346
IGSF9B	0.024301639
FAIM2	0.026577738
PALLD	0.001150578
FBXL7	0.021111377
SYT11	0.017395659
SYNM	0.005764626
ZFPM2	0.002013971
TPSD1	0.016796369
OTP	0.004524058
DAAM2	0.026155823
HYAL4	0.000820372
KCNE4	0.000951692
RAD54B	0.00714079
LMOD1	0.02083119
KLK5	7.34E-05
DNAJB5	0.013873346
POC1A	0.049981809
ABI3BP	0.003862345
CLIC4	0.002312187
WWTR1	0.00105377
GPR124	0.009950558
SNED1	0.022008807
SETBP1	7.19E-05
RGS22	0.006812838
HSPB8	0.036196485
HAVCR1	0.000783134
FAM155B	0.045861674
SMC1B	0.044660293
HSPB7	0.000125245
FILIP1	0.037945469
CSDC2	0.00699222
SMPDL3B	0.010311332
PDLIM3	0.000389188
RBMS3	0.038412965
TOX3	0.001443183
CDH19	0.013847635
PRSS50	0.004480862
MYLPF	0.014877475
PDZRN4	0.005562986
LMCD1	0.030408659
PODXL2	0.035450534
CDON	0.011159167
C22orf43	0.021007921
RASL12	0.002684765
REEP2	0.026179979
GULP1	9.56E-05
VCX3A	0.042546219
PEX5L	0.013870436
NT5DC3	0.002342682
RASD1	0.018758041
RAB23	0.005615443
FXYD6	0.002162083
CYTL1	0.005129113
PCDH18	0.001054821
RNF186	0.005597144
HES2	0.03083031
UGT1A4	0.006156631
BNC2	0.022622416
DCHS2	0.000395922
PPP1R14D	0.009441332
CYP2W1	0.018540585
PID1	2.92E-05
TMEM45A	0.030412511
SOBP	0.018800452
CRTAC1	0.003654197
ARMC4	0.013454225
C19orf73	0.006053145
TMEM100	0.013932559
C4orf21	0.000599113
STK32B	0.007871212
HES6	0.044785633
TRIM36	0.027044949
MIOX	0.001816083
PCDHGA6	0.015631961
PCDHGA5	0.008328649
PCDHB8	0.002255688
KCNQ5	0.000891494
TCEAL7	0.001321041
OLFML3	0.001746278
MEPE	0.000124897
SHD	0.00212759
ADAMTS9	0.002226439
PLSCR4	0.004474031
RHBG	0.00018559
TRIM54	0.031396395
ADAMTSL3	1.39E-05
JPH3	0.025276208
RHOJ	0.000945478
SLC24A3	0.007139692
KIAA1210	0.007358207
RNF150	0.038325151
LRFN2	0.000301525
KIAA1462	0.045975802
TSHZ3	0.000214229
MYH7B	0.011963018
HCN3	0.015141876
KIAA1614	0.003728811
TRIB3	0.042160063
CADM3	0.005903242
JAM2	0.003163818
TMEM35	0.025174498
HPSE2	0.033228552
CIDEC	0.046777817
SMOC2	0.014065504
ABCG5	0.018117071
PLA2G2F	9.56E-05
CCDC136	0.016894532
PCDH20	0.004432997
REEP1	0.007802715
TMEM108	0.037164355
CAMKV	0.011673205
PRR15L	0.006301893
B3GNT4	0.049586052
EPS8L3	0.011266135
GALNT14	0.006880693
FAT4	0.011540339
ZMAT4	0.006398795
E2F8	0.004282385
TTLL7	0.000284031
ZFHX4	0.008394763
LRRC31	0.037873258
TLE6	0.011450254
CATSPERB	0.005154455
PDZD3	0.000697932
THSD4	0.007847936
PODNL1	0.02851075
CYBRD1	0.005946335
PAQR6	3.12E-05
SVEP1	0.004999196
ANKRD53	0.033937012
PDGFD	0.001271876
ITIH5	0.035718042
COLEC12	0.017859102
COL21A1	0.015900014
ARHGAP24	0.008935405
JAM3	0.002083999
CRISPLD2	0.01758408
TMTC1	0.037064622
REG4	0.021247917
ARID5B	0.018290357
GARNL3	0.044949183
C2orf40	8.62E-05
TRIM63	0.044291896
AGPAT9	0.000474059
PPAPDC3	0.035055438
RSPO3	0.010327893
RNFT2	0.033839722
RERG	0.003714886
KIAA1644	6.42E-06
MYLK2	0.049273512
DIXDC1	0.000126318
NAV3	0.031621955
FAM110B	0.00183588
STARD13	0.020488024
C16orf93	0.010681951
ZNF682	0.005498474
PKDCC	0.021544655
TDRD12	0.01017011
BOC	0.000903126
MYADM	0.013111375
CHRDL1	0.000763068
DAPL1	0.032669893
TMEM132C	0.020560688
NEURL3	0.000118956
KIF12	0.002251426
SORCS1	0.001181041
RHPN1	0.048459894
FHAD1	0.003931485
OSBPL10	3.46E-05
C1QTNF2	0.0448482
RAB42	0.012851636
CTHRC1	0.042002134
FMO9P	0.001021926
TM4SF19	0.012594043
FAM129A	0.00105523
MRGPRF	0.038801624
TWIST2	0.044537008
CPXM2	0.001002313
GYLTL1B	0.048497433
LRRK2	0.017053023
PRSS30P	0.001053357
SGK494	0.001688773
PCP2	0.007738215
HSPB6	9.01E-06
DMBX1	0.026630442
LRRC39	0.020674171
KLF17	0.01473053
VSTM2L	0.012131737
LYG1	0.019423188
FAM43A	0.002805361
TMEM139	0.01482649
NACC2	0.039223468
ASB5	0.037352
TCEAL2	0.006050308
PABPC5	0.044282612
TTC36	0.009805632
LRFN5	0.00846579
C16orf89	0.007431501
TCAM1P	0.00936035
CCBE1	0.008835512
PPM1N	0.009607358
DACT3	0.011852144
PM20D1	0.006477365
METTL11B	0.042691564
AIFM3	0.000108268
YDJC	0.002595715
FBXO41	0.010475183
SLC23A3	0.005401388
CCDC80	0.000184438
SHISA3	0.018244587
PLEKHG4B	0.018307487
TTC23L	0.000759133
AMOTL1	0.001512989
TMEM213	0.027488172
HSD17B7P2	0.009973043
PRUNE2	0.002399647
STRC	0.000138438
CYP4Z2P	0.001843565
KANK4	0.002515623
TMPRSS6	0.000183264
UGT3A2	0.012227256
PRSS35	0.007167751
TXLNB	0.001291891
ADAMTS15	0.000593378
SYNPO2	0.001438585
CYS1	0.011764854
FAM24B	0.016277471
HTRA4	0.039569218
PLAC9	0.013058828
SMTNL1	0.016202902
ZCCHC24	0.039837832
C10orf35	0.016760725
CCDC11	0.03974409
DOK6	0.001236459
ATOH7	0.043066044
RASGEF1A	0.043674306
RBM24	0.002174797
JAZF1	0.034446626
GPC2	0.008881641
UNC5CL	0.000134435
PXT1	0.006795126
SCUBE3	0.018540102
NKAPL	0.013678727
MSRB3	0.001169055
TSGA10IP	0.021538059
ZDHHC23	0.002481475
PCSK9	0.002030262
SYCE2	0.019635296
MAMDC2	0.00916443
NPB	0.012177233
NEGR1	0.000550163
DSCR9	0.009862184
HSPA12A	0.026038729
PRSS33	0.013076785
OLFML1	0.014050243
RASSF3	0.01869259
SLC39A5	0.002082179
GPR133	0.00139789
KSR2	0.020612337
FBXL22	0.01349845
TTLL6	0.00732129
C17orf47	0.029056652
PTRF	0.015247204
SSC5D	0.040946164
C19orf77	0.006936619
SYPL2	0.003604725
RSPO1	0.017963997
EPHA10	0.017588831
CCDC150	0.01178294
EPHA6	0.02795597
IGSF10	0.002068994
DCAF4L1	0.000149288
LCN12	0.00576889
S100A7A	0.027248223
GPIHBP1	0.002968196
C2orf70	0.026122299
ABCB5	0.0333661
RSPO2	0.013541724
RGAG4	0.023086173
KIAA2022	0.000418498
VSIG1	0.0031694
GEN1	0.041588302
ZACN	0.001133647
C19orf45	0.009859384
YJEFN3	0.01341161
C1orf95	0.02261517
C12orf75	0.006722896
TNFAIP8L3	0.00043424
C15orf59	0.003430168
SBK1	0.018206521
SLC6A17	0.019017988
C2orf82	0.024901513
C6orf222	0.003941134
IYD	0.031712001
FAM180A	0.002118736
GLOD5	0.001482921
C7orf65	0.001578093
MXRA7	0.000129139
GOLGA8B	0.003564477
TRIM67	0.01899457
SCXB	0.031100767
CXorf30	0.012594522
RAET1K	0.028166552
ABCA17P	0.013091085
AQP12B	0.002258723
SNORA76	0.028245062
SFTPA2	0.005785122
PLIN4	0.014347883
ZGLP1	0.000717353
GHRLOS	0.006294945
KHDC1L	0.016817909
ZNF737	0.028289941
LRRC69	0.014745104
PSORS1C3	0.000668165
