## Supplementary file 2 for "Effects of Spearman’s and Pearson’s correlations on construction of cancer regulatory networks and biomarker selection": COAD_survival.csv

	gene	Pvalue
21	ALPP	0.007545821
23	AMBP	0.007428295
42	AQP7	0.047488902
55	ATP6V1G2	0.048335624
61	BCHE	0.033441155
62	TNFRSF17	0.046682945
74	BRCA2	0.02758033
97	MS4A1	0.008156523
130	CLCA1	0.041634507
140	CNN1	0.02680737
164	CRYAB	0.033870506
183	CYP19A1	0.012478429
186	DACH1	0.007117572
192	DLX3	0.006670866
193	DLX4	0.033020378
194	DLX5	0.000780771
199	DNASE1L2	0.013686481
216	ECT2	0.011466629
229	ENPEP	0.044863138
244	FANCB	0.022672027
273	GABRB1	0.009639754
274	GABRD	0.002169744
298	GIF	0.003977341
318	GRIK5	0.020502884
323	CXCL1	0.045341258
325	CXCL3	0.041484353
354	HOXC6	0.010323684
355	HOXC11	0.00486097
373	IL1A	0.047295172
377	IL8	0.001644629
380	IL17A	0.008920627
383	INHBB	0.032686204
401	KCNQ2	0.019480859
407	KRT4	0.02952096
431	LHB	0.031612186
435	LPO	0.006899096
437	LRP2	0.000557925
468	MMP3	0.033676797
471	MMP10	0.018593039
473	MMP12	0.036745378
511	NMB	0.037276875
519	NPY6R	0.008871353
523	GPR143	0.046798193
535	CLDN11	0.038076498
538	OXT	0.020292529
558	PDE2A	0.046185837
568	PGM5	0.014837324
580	PMCH	0.001206479
594	PRELP	0.034506884
610	PSD	0.004662802
617	PTH1R	0.002547182
624	PYGM	0.001390458
632	RGS13	0.027600974
669	CCL14	0.015800195
684	SGCA	0.006425276
692	SIX1	0.026699113
698	SLC8A2	0.021133553
746	TAGLN	0.042885835
768	TCHH	0.002243881
770	TIMP1	0.020554222
772	ICAM5	0.029080289
779	TNNT1	0.007959676
780	TNNT2	0.000587549
785	TPM2	0.000614073
799	VSNL1	0.048667748
806	WNT11	0.024778793
816	SCG2	0.029216989
847	SRPX	0.013799322
850	BBOX1	0.031291553
861	TCAP	0.000949867
867	CADPS	0.014344633
869	AOC3	0.017532841
885	WISP2	0.013706199
953	SNAP91	0.006134532
954	KIF14	0.021754029
975	SPEG	0.027142586
1005	RFPL2	0.0125023
1011	NMU	0.04996953
1018	KCNQ1OT1	0.014030503
1051	SLITRK3	0.020323482
1052	NLGN1	0.002546148
1057	PHLPP2	0.024725485
1068	ACSL6	0.00422389
1091	TMEM59L	0.008673826
1106	OSBPL3	0.028752139
1117	GAPDHS	0.013826884
1120	PCOLCE2	0.000564554
1148	HSPB7	0.028058922
1170	C6orf15	0.030235939
1175	C2orf27A	0.011504874
1178	NPC1L1	0.018881711
1216	REEP2	0.005393995
1238	FXYD5	0.039180955
1260	DIRAS2	0.014692923
1271	ACSM5	0.035339661
1294	LMO3	0.038298739
1300	GSDMC	0.047633025
1303	PANX2	0.03014607
1326	ADAMTSL3	0.02879092
1343	KCNT1	0.03423829
1352	HAMP	0.015068948
1360	LY6G6D	0.047941036
1381	PRSS22	0.044584134
1409	OTUB2	0.004511259
1415	MMP28	0.047105113
1496	HAGHL	0.031505615
1545	UNC5A	0.019156428
1548	SPOCD1	0.046399834
1563	SLC38A5	0.032813164
1576	PPP1R14A	0.039081814
1616	RPL29P2	0.047147218
1629	CCDC78	0.021537717
1659	OSR1	0.032679068
1675	DPCR1	0.001613095
1681	UNC5D	0.032101965
1743	CILP2	0.016132692
1765	PNLDC1	0.013018542
1805	DAND5	0.042686747
1809	CREG2	0.00272
1828	GLYATL2	0.029660394
1876	WDR72	0.016325949
1947	C9orf117	0.033957757
1954	HIST2H2BA	0.009776473
1989	GLDN	0.001585128
2016	C2orf48	0.015452463
2077	MUSTN1	0.049611687
2085	IER5L	0.022514258
2111	HAPLN4	0.018646367
2116	AGAP6	0.035096944
2126	GOLGA8B	0.041646765
2156	FAM163B	0.028038842
2168	CCDC154	0.024373672
2291	HOTAIR	0.004685632
