## Supplementary file 2 for "Effects of Spearman’s and Pearson’s correlations on construction of cancer regulatory networks and biomarker selection": KIRC_survival.csv

	gene	Pvalue
1	ABAT	0.014221572
2	ABCA4	0.012704052
3	ACADSB	3.05e-06
5	ACY1	0.008454426
6	ADA	1.04e-05
7	ADAM8	9.23e-10
8	ADCY2	0.006491779
9	ADCY8	0.029747747
10	ADD2	0.038921388
11	PLIN2	0.006684391
14	ADH4	0.016801582
15	ADH6	0.021357221
18	AFM	5.65e-05
19	AFP	0.038817276
21	AGER	0.000511418
22	AGRP	0.039888719
24	AGXT	0.045436319
27	ALDOB	0.000117004
30	ALOX5	0.007410864
33	ALPI	0.017031183
35	AMH	0.000752633
43	BIRC5	1.68e-09
45	APOC1	0.007238925
47	AQP8	0.000196447
53	AQP9	5.56e-05
54	ARL4D	0.00266044
55	ARG1	0.026968061
61	ATP1A3	0.000460014
63	ATP2A1	9.21e-05
64	ATP2B2	0.03678566
66	ATP6V1B1	0.002447327
67	AVPR1B	0.001466784
69	AZU1	0.028336603
71	CCND1	0.000869348
72	BCL2A1	0.006606235
73	BDNF	0.03635595
76	BMP7	0.013688326
77	BMPR1B	0.00074119
81	BUB1	2.19e-05
82	C1QA	0.003885078
83	C1QB	0.007937245
85	C2	0.016739757
86	C3	0.013990853
87	C4BPA	5.22e-05
91	MPPED2	0.004432662
92	FMNL1	4.66e-05
94	CA8	0.009361252
98	CACNA1S	0.021787257
100	CALB2	0.000119364
103	CALCB	0.023115939
105	CAMK2A	0.046574849
106	CAPS	5.04e-07
116	CD3E	0.029820212
121	CD6	0.037924281
122	CD7	0.000124331
124	CD27	0.028833279
125	CD80	0.021491211
126	CD86	0.049358959
128	CD36	0.041134628
130	CD37	0.047742532
135	CD72	0.000249257
136	CDC6	0.000776638
137	CDC25C	2.55e-05
138	CDH3	0.033327517
139	CDH4	0.00592719
143	CDH16	0.003886147
145	CDKN2A	0.000375029
148	CD52	0.020569774
149	CEL	0.003277965
151	CENPA	6.29e-06
155	CHGA	3.19e-06
157	CHI3L2	2.23e-07
165	CLCNKA	0.00371609
170	LTB4R	1.69e-07
171	CNGA1	0.032383327
174	COL1A1	0.001162851
176	COL4A4	8.73e-06
177	COL4A5	0.007432847
180	COL9A2	0.007700256
181	COL11A1	0.004187428
183	CP	0.034571104
185	CPB1	0.000667206
189	CRHBP	4.33e-06
191	CRP	0.000213217
195	CRYBB1	0.000531765
196	CRYGS	4.3e-07
197	CSF3	0.030942613
198	CSF3R	0.004210056
201	CST1	0.021758604
202	CST2	0.027788288
203	CSTA	0.005089142
206	CTLA4	0.000312802
207	CTNNA2	0.004858001
208	CTRL	0.000425834
217	CYP2D6	0.004390554
218	CYP2J2	0.011530002
220	CYP21A2	7.95e-06
221	CYP26A1	2.01e-06
222	CYP27B1	0.000201166
224	DAO	0.000619654
227	DCN	0.019859422
229	SEPT1	0.001040097
232	DLX2	0.002778327
234	DLX4	2.45e-09
237	DMP1	0.003192031
239	DNASE1	3.9e-05
240	DNASE1L3	1.03e-05
243	DPEP1	0.042006979
244	DPP6	0.000200799
247	EPYC	0.045474671
249	DTX1	0.000638607
250	DUSP9	1.15e-05
251	E2F1	0.008529642
252	E2F2	0.000710008
253	TYMP	0.003870239
254	EFNA3	0.014082165
256	EIF4EBP1	3.53e-07
260	EN1	0.004357439
261	ENO2	0.000847141
266	ESRRG	0.001644592
268	F2	3.44e-05
270	F11	0.039262266
271	F12	0.038075456
276	FAT2	0.001350897
277	FBP1	0.000779891
278	FCER1G	0.002940868
279	FCGR1A	0.000337564
281	FECH	0.000168238
282	FGA	0.025799147
284	FGF1	0.003230481
288	GPC5	0.014891111
290	FGL1	0.006140116
291	FOXG1	0.010042474
293	FOXE3	2.3e-05
294	FOXJ1	0.012034236
295	FOXM1	1.07e-05
297	FMO5	0.000656243
303	FUT2	0.004452739
304	FUT3	2.76e-05
305	G6PC	6.65e-10
310	GABRE	0.003371565
315	B4GALNT1	0.009227186
317	GAS1	0.008059702
320	GATM	0.000310831
322	GCGR	0.007834856
323	GCKR	4.98e-08
332	GNRH1	3.95e-05
336	CXCR3	0.038369588
340	GPR18	0.03803664
341	GPR19	0.000494684
342	GPR22	0.011527397
345	FFAR3	0.00014821
348	GRIK1	0.000119956
349	GRIK2	0.007628494
351	GRIK5	0.000820178
353	GRM4	0.001150675
358	GUCY1B2	0.008221645
360	GZMH	0.032405095
361	GZMA	0.031371904
364	GZMM	0.012809869
366	HIST1H2AD	0.011160673
372	SERPIND1	0.005721912
379	HK3	5.12e-06
380	MNX1	7.73e-07
389	HLA-G	0.046780461
391	HLX	0.023950261
392	HMGCS2	4.35e-05
398	HOXA13	0.000495472
401	HOXB9	0.000127625
403	HP	2.46e-05
405	HPGD	3.67e-05
406	HPX	2.5e-08
408	HRH2	0.001232091
409	HSD11B2	0.005261527
413	HSPA6	0.000185309
414	HSPA7	6.18e-06
416	IBSP	2.03e-05
419	IFNG	0.011652658
423	IL2RB	0.011472707
426	IL9R	0.005646272
427	IL10RA	0.019639898
428	IL11	9.61e-06
433	INHA	1.57e-05
436	INSRR	0.004115487
437	IRF4	0.031794861
438	ISG20	0.000986328
441	ITGAM	0.036504613
442	ITGAX	0.009374478
444	ITGB6	0.020743796
445	ITIH1	0.001790728
446	ITIH3	0.017619964
447	ITIH4	8.06e-07
449	ITPKA	6.22e-09
451	JAK3	4.21e-07
453	KCNA7	0.002393643
459	KCNMA1	0.016111517
465	KIR2DL4	0.011823724
468	KISS1	2.6e-06
471	KLRC2	3.48e-05
472	KLRC3	0.043302889
475	KIFC1	0.004627595
477	KRT15	1.01e-06
478	KRT17	0.003077396
479	KRT32	2.58e-05
482	KRT81	0.008086366
484	KRT86	0.046366985
485	L1CAM	0.000314536
486	LAD1	0.043268822
487	LAG3	0.000257272
488	LAIR1	0.003904216
489	LAIR2	0.004931078
491	LBP	0.001170088
495	LGALS1	3.99e-05
497	LGALS9	0.000275357
499	LHX1	0.025740699
500	LMX1B	0.000292729
502	LOXL2	0.023805461
503	LSAMP	0.021482685
505	LTA	0.001851152
523	CHST6	6.91e-05
524	ADAM11	8.75e-05
525	MEP1A	0.016360259
526	MFI2	0.000125816
529	MIP	0.028643246
530	MKI67	0.013497412
531	NR3C2	3.49e-06
532	MMP3	1.59e-07
533	MMP9	0.001754692
534	MMP11	0.007001845
535	MMP12	0.007649528
538	MMP17	8.9e-07
539	ALDH6A1	1.9e-07
541	MPP2	0.001831829
542	MSH4	0.00404294
545	MT1F	5.19e-05
546	MT1G	0.004783943
547	MT1H	0.021126229
549	MTCP1	0.000430478
550	MYO1F	0.003213183
553	MYBL2	4.39e-06
554	MYBPH	0.005294318
559	NCF4	5.2e-05
563	NKG7	0.038928782
567	NNMT	0.004771786
568	NOS1	0.000435709
574	OMG	2.35e-05
575	ORM1	0.012158085
577	CLDN11	2.75e-05
578	OVOL1	0.000523671
581	P2RY1	0.011999699
584	PAH	0.002137462
585	SERPINE1	0.00628544
588	PAX9	1.69e-05
590	SERPINA5	0.000584423
591	PCK1	2.48e-05
592	PCK2	0.000870198
594	PCSK2	0.032681522
596	PDCD1	0.012972043
598	PDE6A	0.015045023
600	ENPP3	0.001126384
602	ZIM2	0.002014068
606	PGF	0.023620868
608	SERPINA4	0.004737859
612	PITX1	5.91e-11
615	PLAU	5.81e-05
616	PLCB2	0.007269368
617	PLCL1	2.07e-05
618	PLG	1.4e-05
620	PLK1	7.76e-07
622	PLXNB3	5.73e-07
631	PPEF1	0.000409912
632	PPP1R1A	0.00014466
634	PPP2R2C	1.7e-05
636	PRG2	4.94e-05
637	PRKAR2B	0.029273014
646	MASP1	0.001102862
650	PRTN3	0.00370825
654	PTGDR	0.008198496
655	PTGER1	0.000129794
658	PTH1R	0.002916999
659	PTPRCAP	0.000373799
660	PTPRH	2.89e-14
661	PTPRN	0.001514414
663	PVT1	0.003689975
664	RAB3B	0.001738152
665	RAC2	0.000377882
673	RMRP	0.018640177
674	RNASE2	3.84e-06
675	RNASE3	0.001171572
679	RRM2	2.3e-05
680	S100A2	0.023598572
682	SAA1	2.17e-10
683	SAA2	6.53e-11
684	SAA4	2.91e-08
686	SCN2A	0.005797614
691	SCNN1B	0.001123596
692	SCNN1D	0.001488727
693	SCNN1G	0.003935715
694	SCTR	0.03262065
695	CCL4	0.032557882
696	CCL5	0.006121931
697	CCL11	0.000869345
700	CCL25	0.000897181
702	CXCL5	0.000764534
703	XCL1	0.000359129
704	SELPLG	0.021172875
710	SH3GL3	3.02e-05
713	SHOX2	3.44e-09
715	SIM1	0.003753117
716	SIM2	1.09e-05
717	SIX1	0.018172687
721	SLC5A1	0.001229665
723	SLC5A5	0.047830649
724	SLC6A1	0.005273018
725	SLC6A3	0.012230779
730	SLC11A1	1.3e-05
733	SLC14A1	0.007645368
736	SLC34A1	0.00101812
737	SLC18A2	0.001649474
740	SLN	4.38e-07
741	SIGLEC1	0.01395467
742	SNCB	0.012739177
747	SPI1	0.000427006
752	SPTBN2	0.002758228
754	SST	0.014875491
758	STAT4	0.004239912
759	SULT2B1	0.000565467
761	XCL2	0.000358077
763	SYT5	5.87e-06
766	TAT	0.023573232
767	SERPINA7	0.000286812
769	TBX15	0.00052295
771	TCN1	0.001436126
773	TDO2	0.001152837
775	TERT	0.010369748
776	TF	0.000502921
777	TFAP2A	6.17e-09
779	TFAP2C	2.28e-08
780	TFR2	0.000113947
781	TGFBI	0.011082123
786	TNFAIP6	0.003629333
789	TNNI2	0.014979453
791	TNNT1	4.87e-08
793	TNNT3	0.003491779
794	TP73	0.033481838
796	TRPC2	0.035401949
797	TRPM2	0.00078354
804	TYRO3	0.039064185
805	TYROBP	0.016873782
806	TYRP1	0.0293768
807	UCN	0.000213506
811	VAV1	0.036112185
815	BEST1	0.000311266
816	VWF	0.001958402
817	WAS	0.000354113
819	LAT2	0.008060533
821	WNT7B	0.000868679
823	WNT10B	3.13e-06
824	WNT9B	0.00059544
825	WT1	0.021698362
827	ZAP70	0.008426506
828	ZIC2	6.2e-10
830	ZNF80	3.4e-07
833	LAPTM5	0.007282851
837	CXCR4	0.043908069
838	SCG2	0.005525013
839	ST8SIA4	0.024474137
840	LST1	0.002891357
843	ALX1	0.030521006
848	CDC45	0.000236128
851	HIST2H2AC	0.000106955
854	HIST1H2BH	0.000526219
859	FOXN1	0.025714403
861	PPFIA4	0.010923525
862	GCM1	0.006618704
865	CST7	0.048312269
866	BCAS1	0.011825112
869	LGR5	0.027498037
871	RGS20	9.63e-07
872	RDH16	8.94e-06
874	NPFF	4.6e-05
875	RNASET2	0.000145261
878	MARCO	0.005278459
883	TNFRSF25	0.012883871
886	TNFSF14	2.62e-05
889	ADAM6	0.000161826
892	TNFRSF6B	8.9e-05
893	TNFRSF18	5.19e-08
895	IL18RAP	0.023458026
898	WISP2	0.002191686
899	KSR1	0.024322551
900	AKAP4	0.008850718
901	PROZ	0.009033162
903	CDK5R2	6.35e-08
905	TRPA1	0.005916318
907	F2RL3	2.27e-05
910	SH2D2A	4.07e-05
911	PSTPIP1	0.003681539
912	SLC13A2	0.045266753
913	SYT7	0.005253076
915	CLDN10	0.000129924
918	PKMYT1	2.58e-05
922	CCNB2	2.97e-06
924	TMSB10	4.65e-05
929	AURKB	2.38e-06
930	LRAT	0.011624638
932	PTTG1	2.62e-06
934	MSC	0.000193163
939	TGM5	1.85e-07
942	LHX2	0.000139851
943	SLC22A6	5.44e-06
944	CPNE6	0.047395263
946	SLC22A8	4.7e-05
948	OTOF	1.68e-07
949	TSIX	0.014993519
950	SLC22A13	0.004441421
954	AIM2	0.000191632
956	HOMER1	0.047912064
957	SLC4A8	0.005724943
960	STXBP5L	0.014455624
962	RIN1	1.56e-06
963	KLK4	0.02609066
969	WSCD2	0.018225489
971	NOS1AP	0.038877918
972	ACAP1	0.001114556
973	KIAA0101	0.001078155
975	DLGAP5	0.005059132
976	PHYHIP	4.93e-06
977	MELK	0.027749716
978	KIAA0125	0.048070449
981	ATP2C2	0.000398052
984	CLEC2B	7.3e-05
985	FGFBP1	0.002630641
987	TROAP	9.62e-07
988	SLC17A4	0.002079279
991	MUC12	3.2e-05
993	KIF20A	2.91e-06
997	EBI3	0.014258773
1002	SLC17A2	0.002151162
1003	CNKSR1	0.039050195
1005	LILRB2	0.000517113
1010	CORO2B	0.018741936
1011	NDC80	9.06e-05
1013	LRRN2	0.001879796
1014	HOXB13	9.57e-06
1015	C1orf61	0.014540009
1017	BATF	1.95e-06
1018	AGR2	0.026779355
1020	CXCL13	0.003093346
1024	SCGN	0.001981272
1026	IGF2BP3	1.98e-07
1027	CXCR6	0.009626983
1029	TNFSF13B	0.003414004
1033	POLQ	0.000220375
1037	NEK6	0.045028329
1039	LILRB1	0.011172469
1040	SLC22A7	0.001533262
1042	NMU	0.003123243
1044	C1QL1	0.049128861
1047	SDS	0.037850686
1050	LILRB3	0.000307379
1052	UPK1A	0.011570456
1055	UBE2C	9.85e-07
1057	STMN2	0.000503969
1059	ESM1	0.044934113
1061	HHLA2	7.82e-05
1062	CORO1A	0.001469833
1066	TREH	0.000907815
1067	MAP4K1	0.002122425
1075	GPR182	0.015438387
1077	COBLL1	0.040494775
1079	NTNG1	0.006311598
1081	ZP1	6.42e-05
1084	TPX2	6.47e-05
1086	GOLGA8A	7.73e-06
1089	FSTL4	0.008185998
1090	DDN	0.002320749
1092	FCHO1	3.03e-06
1093	MAPK8IP3	0.000105742
1095	ARC	0.004239427
1097	NCAPH	0.000321051
1098	KCNH3	0.000245027
1101	PRAME	0.000158134
1103	SEZ6L	0.000771991
1104	LILRA4	0.004522463
1106	CLDN14	0.007921838
1113	BRD7P3	0.002855949
1116	FLRT1	0.006946651
1117	KIF4A	4.59e-05
1119	SPDEF	1.77e-07
1121	TPSG1	0.000203389
1122	SULT4A1	0.001432276
1125	CHRDL2	0.002071229
1126	PLEKHG4	0.006886958
1127	OLFML2B	0.000602363
1133	SLITRK5	0.015209646
1136	PTPN22	0.034244573
1138	FBXO2	0.018288823
1139	PTTG3P	0.034639919
1140	PLA2G2D	0.048752146
1145	RGS17	3e-06
1147	GREM1	0.006293943
1149	HAVCR1	0.031498794
1154	SNORA67	1.86e-05
1160	CYFIP2	4.53e-07
1161	TCL6	3.17e-05
1163	ZBTB32	0.002116232
1165	LAT	3.78e-07
1168	CYTH4	0.000158137
1170	CPNE7	9.45e-06
1182	TOX3	3.05e-05
1183	RPS6KA6	4.96e-05
1188	PYCARD	6.2e-07
1189	TAGLN3	0.004069107
1190	DDX25	0.017065361
1191	PRSS50	1.57e-05
1193	C2orf27A	0.005362697
1198	RPA4	0.000313613
1202	PSAT1	3.39e-08
1203	PILRB	0.000213096
1206	VSX1	3.05e-06
1210	COL5A3	0.009406367
1213	DEF6	2.61e-05
1215	TAS2R3	0.019080148
1216	TAS2R13	0.036068464
1224	HAO2	2.38e-05
1225	DCXR	0.014127841
1226	CPA4	1.28e-07
1227	NUSAP1	0.002810259
1235	BIN2	0.038027271
1240	GTSE1	3.02e-05
1246	PADI3	1.22e-06
1248	MYOZ2	0.04132611
1249	SIX4	0.00528277
1252	CLIC5	0.000629596
1255	GPR84	1.45e-07
1256	IL20RB	4.46e-10
1265	TREM1	0.00051431
1267	SASH3	0.016350706
1268	ANLN	0.007340161
1270	FAM64A	5.17e-06
1271	ADAMTSL4	0.000451615
1273	FAM193B	2.68e-05
1275	EPB41L4B	1.81e-05
1277	UGT1A10	0.016622447
1280	WDR74	0.00447881
1281	DIRAS2	0.011291928
1282	BSPRY	1.2e-05
1284	FAM83E	1.8e-05
1289	ELOVL2	0.015110134
1293	EPN3	0.001110532
1294	SUSD4	1.45e-06
1296	TMEM45A	0.02604515
1298	CEP55	8.51e-06
1300	NEIL3	7.81e-06
1302	HJURP	1.35e-06
1305	TRPV6	0.00362502
1306	BATF3	0.000455249
1309	MIOX	0.000170418
1311	ASF1B	0.003118349
1312	OGDHL	0.000580355
1316	ZNF395	0.012453369
1319	BARX1	9.46e-08
1323	TEX11	0.001887592
1324	GSDMC	0.005474848
1333	MUC13	0.001441629
1334	SUCNR1	0.000125534
1342	NMUR2	0.021938342
1346	RPL23AP32	0.000648218
1347	AKR1B10	6.29e-06
1349	RAB25	0.008572213
1350	LPAR5	0.037652318
1351	PLXDC1	0.008506552
1353	MAN1C1	0.01445487
1357	HHATL	0.022283871
1359	ERMN	0.000345191
1362	CGN	0.000136612
1363	KIAA1324	8.36e-08
1366	MARCH4	0.001166624
1370	SLC7A14	0.031146082
1371	TRIB3	5.28e-05
1373	HAMP	6.05e-06
1381	LY6G5B	1.31e-05
1382	ARHGAP22	4.96e-07
1390	APOBEC3G	0.000950981
1393	FKBP10	1.99e-06
1395	SLC17A9	8.51e-08
1396	CHP2	0.001314116
1397	PRDM16	0.030274181
1401	PRSS22	0.009364704
1405	PARVG	7.45e-05
1407	CENPK	0.000131521
1409	NOD2	9.25e-06
1410	NCAPG	0.000722693
1413	STRA6	7.64e-05
1415	ARHGAP9	0.000196531
1421	PDIA2	8.6e-06
1423	LRRC19	0.000271404
1424	RASAL3	0.011451511
1425	SLC26A10	0.000209315
1431	CENPM	4.75e-05
1432	PVRIG	0.001474778
1433	TRPM8	7e-05
1434	CARD14	2.98e-06
1435	CHAC1	2.28e-06
1437	LILRP2	4.5e-05
1438	PRR15L	0.004542712
1441	FCRL2	0.005791738
1442	KREMEN2	3.4e-05
1445	NKAIN1	0.000215561
1447	TNFAIP8L2	6.48e-05
1453	E2F8	0.001854266
1454	AGMAT	0.000237031
1457	PODNL1	9.63e-08
1460	DOK3	7.64e-07
1461	TNIP3	0.0018449
1462	CNTD2	3.22e-07
1463	ERMP1	0.000203417
1464	PAQR6	0.00026813
1465	GRHL2	0.006983976
1466	FRMD1	0.002638649
1467	SEMA6D	0.01020425
1470	C7orf69	0.0482012
1471	C3orf36	0.00337296
1472	PIF1	5.55e-08
1473	CWH43	5.91e-05
1474	ATHL1	0.01505288
1478	HSD3B7	0.008550168
1481	PABPC1L	3.31e-07
1482	PRR7	0.000178983
1484	ZBP1	0.001088292
1485	KCNH6	0.026371365
1489	COL21A1	0.0100829
1490	PVRL4	3.22e-06
1492	CDT1	0.017827089
1494	ADAMTS10	0.029512434
1497	FCRL5	0.000783891
1499	PMFBP1	0.000283276
1501	NUF2	7.54e-05
1503	FAM167A	0.001338743
1507	FERMT3	0.006301983
1508	FAM57B	7.09e-08
1509	INHBE	2.8e-05
1512	CDCA7	1.53e-05
1517	GPR98	1.85e-06
1518	KIRREL2	0.023108432
1519	PLEKHN1	0.002229055
1520	HORMAD1	0.033167596
1522	PRAM1	0.005431582
1523	QRFPR	0.010083078
1524	PPP1R1B	0.025908564
1525	NLRC5	0.042419487
1526	SLA2	0.012584576
1527	PSD2	0.006508862
1528	C2orf40	0.00396074
1529	CARD11	0.042794875
1535	ZNF469	0.031628825
1540	MS4A14	0.000229107
1541	CREB3L3	0.041478315
1544	AGPAT9	0.000216639
1546	C1orf170	0.017351708
1547	AGBL4	0.038175169
1551	CORO6	4.16e-06
1552	TNS4	0.008518204
1553	CGNL1	0.008265478
1554	RELT	3.55e-06
1555	SNHG12	0.001319396
1556	LGALS12	0.008912285
1565	RPPH1	5.31e-06
1566	UMODL1	0.019547345
1569	KCNK17	0.003420948
1570	ATG16L2	0.000217558
1577	SLAMF9	0.005492205
1578	SYT8	5.98e-05
1579	HS6ST2	0.010758738
1581	UNC5A	0.015025744
1585	IGFN1	1.18e-05
1586	DERL3	3.58e-06
1591	RIPPLY1	0.043306485
1595	DNER	6.09e-05
1596	REEP6	0.003109624
1599	MUC16	0.008197637
1600	CGB7	0.022209969
1601	CAMK2N2	0.000149616
1602	OPN4	0.010245248
1605	PRRT2	0.000682567
1615	SNORD15B	0.020164931
1616	MIR155HG	0.000914182
1618	PGLYRP2	0.000334439
1619	PKD1L2	7.13e-06
1621	GPRIN1	0.003017403
1624	C1QTNF6	6.11e-08
1625	SLC26A7	0.047453046
1631	ARHGAP33	0.004083055
1632	CTHRC1	0.000573611
1634	TM4SF19	0.001610884
1637	CATSPER1	0.00024485
1641	TMC1	0.012411154
1646	SFXN2	0.004799673
1648	RHEBL1	0.000511821
1649	SPIC	0.006414891
1650	ANO4	0.00033612
1657	CCDC78	3.49e-06
1662	OSCAR	3.23e-05
1665	JSRP1	8.21e-07
1667	ANKLE1	1.26e-05
1669	C1orf172	0.005293625
1670	HIST2H3D	0.014444476
1672	LRRC39	0.000936469
1673	DCST2	1.14e-07
1675	IQGAP3	7.73e-06
1676	C1orf162	0.005240832
1681	CNTNAP5	0.002662359
1685	AHSA2	2.14e-05
1689	RTP1	1.03e-05
1693	C5orf58	0.00358667
1694	POU5F2	0.00040279
1695	TMEM174	0.006775912
1697	CLVS2	0.006339397
1698	RAET1E	0.001908953
1699	C6orf141	5.72e-06
1703	SRCRB4D	0.001792903
1706	RALYL	0.007217124
1707	C9orf135	0.00681425
1709	MAGEC3	0.000146033
1713	RNF113B	0.042197173
1718	ADAMTS14	1.4e-06
1724	ASB15	0.032109289
1725	MPP7	2.04e-07
1726	C10orf82	0.000734705
1730	E2F7	0.000229352
1731	RDH12	0.045880987
1735	FAM81A	0.022535717
1736	HAPLN3	9.37e-06
1738	OTOA	0.010828781
1739	RLTPR	0.000434063
1746	TCAM1P	0.003241061
1747	EFCAB3	0.020270776
1749	PIK3R6	0.009220876
1751	KIF18B	8.61e-06
1752	EME1	9.11e-07
1753	TMC8	0.000504495
1759	IGFL2	0.000169127
1760	CAPN12	0.025107906
1761	CILP2	9.7e-08
1763	ATP8B3	5.34e-06
1764	DIRAS1	0.006543491
1765	C1orf127	0.022089053
1768	MFSD4	0.000446337
1772	BNIPL	8.32e-06
1774	C1orf64	0.032606175
1782	PROM2	2.12e-06
1783	FBXO41	0.003371139
1787	WDR49	0.002900765
1789	NIPAL1	0.001323299
1792	SLC36A2	0.030058811
1793	SPINK13	0.006380371
1794	PLEKHG4B	4.46e-07
1795	MARVELD2	8.99e-05
1796	C5orf38	0.030614704
1797	IRX2	0.032778273
1798	BTNL9	0.000247571
1799	PRELID2	0.000492412
1800	PLAC8L1	0.009081857
1803	SLC2A12	0.002157066
1805	TMEM213	0.01874
1806	AMZ1	0.006444204
1808	CDCA2	0.004508704
1809	SLC7A13	0.041775295
1810	CLVS1	0.000387649
1813	FREM1	0.00031761
1816	CXorf65	5.49e-05
1824	FBXO39	0.001185456
1826	LGI4	0.0170187
1829	TTC24	0.035258934
1831	TMPRSS6	6.86e-05
1832	APOBEC3H	0.000804905
1833	GPR113	0.005444247
1835	DQX1	7.66e-07
1836	PARP15	0.016655221
1838	RBM46	0.044512574
1842	KCNV2	0.002809751
1845	ARX	0.02632817
1846	S100Z	0.017406254
1848	PSORS1C2	0.01402866
1849	NUDT10	0.028537593
1855	CYS1	0.000134192
1859	LDHD	0.001187918
1860	C19orf59	0.000328811
1861	DAND5	0.002242827
1864	SLFNL1	0.00788541
1865	VWA3B	0.003101067
1866	LIPH	0.005738758
1869	UNC13D	8.07e-05
1870	TIGIT	0.008110198
1880	SMTNL1	5.17e-05
1881	YPEL4	0.031045785
1882	ZNF804B	0.003843726
1888	SKA1	2.5e-06
1891	SKA3	0.001018946
1903	STAC3	8.4e-06
1904	IL27	1.1e-05
1912	NAALADL2	0.00954353
1914	ANKK1	0.014841141
1916	RASGEF1C	0.000309307
1917	NPNT	6.24e-05
1921	C17orf66	0.000702981
1922	ZNF683	0.000903917
1924	ALS2CL	0.003742655
1925	ASPM	0.000701294
1927	IL4I1	0.002392669
1929	BEST4	0.00161463
1930	RGL4	0.031875715
1933	WFDC10B	5.61e-06
1934	P4HA3	0.022217638
1935	CCDC88B	1.73e-06
1937	GAS2L3	0.001251211
1938	MYO1H	0.044850851
1941	SIAH3	0.046995383
1944	PLA2G4D	9.84e-05
1946	TMEM145	0.013102297
1948	NKPD1	0.007056899
1950	RIMKLA	9.08e-05
1953	SH2D6	7.05e-05
1955	RUFY4	2.27e-05
1957	TPRG1	0.000772337
1958	DOK7	0.00749502
1959	RNF175	1.25e-06
1964	C7orf71	0.040325956
1965	ATG9B	0.022118573
1969	ILDR1	0.004617511
1972	EMR4P	0.000339002
1976	B4GALNT4	1.25e-06
1980	PRSS53	8.47e-09
1981	FAM92B	0.000528472
1989	SLC6A19	8.14e-06
1991	IFITM4P	0.001042421
1992	TREML1	0.001897341
1994	ABCB5	0.03217119
1996	VSIG1	0.041361052
2001	ANKRD33	0.001854099
2002	GLDN	0.005505678
2003	SLFN14	4.61e-05
2004	NCCRP1	0.001433996
2007	RSPO4	5.97e-05
2009	RTP2	0.009638341
2010	LRIT3	0.026969282
2011	SLC10A6	1.95e-05
2013	MOGAT3	0.038247447
2014	KLRG2	0.000844451
2019	TUBB2B	0.030695701
2022	TBC1D26	0.016802964
2024	TMPRSS9	0.000967762
2026	TBC1D10C	0.000918286
2030	SPATA21	0.002201278
2031	ANKRD36	5.92e-05
2032	MALAT1	0.000848153
2036	KRTAP5-10	0.001472581
2043	CLEC12B	0.001305028
2048	CEACAM22P	5.12e-05
2050	TRNP1	7.33e-05
2052	CAPN8	0.004737232
2054	TSPYL6	0.007578041
2056	C2orf82	1.4e-05
2057	CDHR4	1.54e-12
2059	C5orf46	0.019054735
2061	IYD	0.000387275
2065	MAP3K15	0.030960943
2068	PAPL	0.002494893
2069	VSIG8	6.01e-05
2072	GDF6	0.033333927
2074	GLOD5	0.013439045
2076	C14orf180	0.006594256
2079	TEX19	1.28e-08
2080	SH2D5	0.005515248
2087	C9orf139	0.0185036
2088	GOLGA7B	0.000110618
2090	KPNA7	0.010347565
2091	IGLON5	0.013890732
2093	C16orf74	0.01093486
2094	TBC1D3B	2.59e-05
2095	C10orf55	0.00535027
2099	LHX8	0.016971156
2101	GOLGA8B	1.37e-05
2103	BCL2L15	3.16e-05
2106	MIAT	2.41e-07
2107	ODF3B	0.046824158
2113	C8orf22	0.005859505
2118	DPRXP4	0.001540542
2119	ASPDH	0.012282556
2121	CPLX3	0.005289024
2123	CTXN3	0.024180074
2129	TMEM72	0.020679343
2131	CXorf30	0.00041192
2132	CCNI2	0.042158124
2134	ARRDC5	0.007765067
2135	CCDC154	8.98e-05
2136	TMEM14E	8.25e-05
2139	ABCA17P	0.001721352
2141	UCA1	0.001790481
2142	KIAA0895L	0.01335722
2146	TBC1D3	0.001193414
2152	SCARNA2	0.001536731
2158	SCARNA5	0.044277516
2160	SCARNA12	1.22e-06
2164	SNORA7B	6.67e-05
2186	SNORA53	0.014639183
2193	SNORA81	0.010125735
2195	SNORD17	0.00210528
2197	SCARNA10	1.36e-05
2202	MUC5B	4.22e-06
2210	MRS2P2	2.5e-07
2217	FCGR1B	1.71e-06
