## Supplementary file 2 for "Effects of Spearman’s and Pearson’s correlations on construction of cancer regulatory networks and biomarker selection": STAD_survival.csv

gene	Pvalue	V3
ABCA1	0.027244506	0
ADH1B	0.019531516	0
AGTR1	0.047600764	0
AQP3	0.007966899	0
AR	0.004913877	0
ASGR2	0.037062604	0
ATP1B2	0.00324582	0
BAI3	0.011453471	0
BIK	0.040360035	0
TSPO	0.003615267	0
CALCA	0.044314316	*
CD36	0.017093687	0
CD151	0.017270909	0
LRBA	0.029719977	0
CDX4	0.046268967	*
CRH	0.011569097	*
DMD	0.032389246	0
DPYSL3	0.033861568	0
ECT2	0.009924329	0
CTTN	0.03073296	0
ESRRA	0.043888994	0
FABP6	0.049024359	0
FCN1	0.041360344	0
GFER	0.011068046	0
CSH1	0.013190086	*
GPR26	0.026001647	0
MLNR	0.038310452	0
GSTM2	0.003963528	0
GYPC	0.039218408	0
HBG2	0.027420191	*
HGF	0.002650864	0
IFNA6	0.005231551	*
IL1RAP	0.012997686	0
ITGA5	0.015490424	0
ITIH3	0.000685264	0
KCNH1	0.017156685	0
KCNS2	0.007984291	0
KLC1	0.007339944	0
LAMA4	0.0125475	0
LAMB1	0.027588389	0
LBP	0.000378846	0
LOX	0.00037098	0
ME2	0.04045641	0
MGAT5	0.032218615	0
MTHFR	0.003509293	0
MUSK	0.014736403	0
MYB	0.017950178	0
MYO5B	0.041532089	0
PPP1R12A	0.006860871	0
NAP1L3	0.005014819	0
NFYB	0.031811916	0
NGF	0.010147255	0
NOS3	0.013802279	0
NOTCH4	0.048769414	0
NOVA1	0.005946359	0
NPTX1	0.025804843	0
NPY1R	0.001369303	0
SIX6	0.001882062	*
PFN2	0.031911228	0
ABCB4	0.011274523	0
PPP1R1A	0.035370072	0
MAPK4	0.021747529	0
PRM2	0.001234121	*
RGS4	0.006078584	0
SEPP1	0.02238201	0
SLC1A7	0.011485138	0
SLC10A2	0.020036059	0
SOS2	0.034273785	0
TMOD1	0.027398751	0
TRPC6	0.000995655	0
XG	0.033193498	0
ZIC1	0.002904251	0
MAP3K12	0.043634571	0
RND2	0.016975895	0
SOAT2	0.046301047	0
CHST1	0.006634671	0
PCDHGB4	0.033155129	0
TNK1	0.002106261	0
DLK1	0.039369706	*
PAPSS2	0.018838743	0
CLDN6	0.025064176	0
SLC33A1	0.035423422	0
DCLK1	0.00438526	0
ADAMTS3	0.013199682	0
GREB1	0.026833974	0
STARD8	0.022521268	0
MELK	0.040475596	0
ZEB2	0.015724449	0
FARP2	0.011403678	0
SNAP91	0.023759749	0
HCN4	0.039344367	0
NMUR1	0.024497355	0
FAM3C	0.048279411	0
SEC23A	0.001079493	0
PNMA2	0.034637591	0
OR5I1	0.000594403	*
FERMT2	0.027937754	0
NINL	0.034339008	0
NMNAT2	0.009712112	0
RFTN1	0.008079393	0
CES3	0.00984053	0
PDSS1	0.011500725	0
TRIM58	0.029221243	0
SPATS2L	0.016933504	0
CACNG4	0.017454734	0
SRPX2	0.026086948	0
TAGLN3	0.028166992	0
REPIN1	0.002677163	0
ANAPC2	0.007350704	0
KCNIP1	0.000982798	0
HDGFRP3	0.018972228	0
THEG	0.045732024	*
SLC22A17	0.008938508	0
ZBTB7A	0.047046924	0
SRRT	0.019142712	0
ROBO4	0.017614124	0
EPB41L4B	0.021700286	0
PCDHB18	0.000558071	0
ZNF853	0.016777776	0
IMPAD1	0.002108968	0
CRTAC1	0.011938162	0
NUDT11	0.002456554	0
TMEM100	0.048922505	0
PRR5	0.049765072	0
DOK5	0.039362967	0
PCDHGA7	0.031360048	0
PCDHAC1	0.034683259	0
LMOD3	0.014864476	0
ANKRD7	0.038400805	*
TCEAL7	0.003736852	0
DPYSL5	0.036077544	0
OTOR	0.000239586	*
C14orf132	0.025225877	0
KIAA1377	0.003947449	0
KIF17	0.000834326	0
MAGEE1	0.01080954	0
ZNF667	0.035924382	0
ENGASE	0.039799411	0
FNDC4	0.031320383	0
TMEM108	0.019744673	0
OR4K5	0.019490199	*
PPP1R3B	1.05E-05	0
E2F8	0.009930826	0
TET1	0.000164542	0
PRRT1	0.02695507	0
TTTY12	7.25E-05	*
ACAD11	0.035122926	0
ANTXR1	0.020407815	0
TXNDC2	0.019558461	0
FAM126A	0.008722818	0
LOXL3	0.002834551	0
C1orf94	0.001074036	*
ITPRIP	0.002875306	0
FRMD7	8.64E-06	*
CALML4	0.01136059	0
UBE2Q2	0.022602762	0
HAUS8	0.044673836	0
ADAT3	0.021717169	0
SLC46A1	0.026718401	0
TMEM54	0.013524142	0
OSBPL1A	0.010085518	0
C1QTNF3	0.048545932	0
VASN	0.003825507	0
RAB42	0.031161187	0
ALPK2	0.01987687	0
CYYR1	0.015296602	0
CIB3	0.020269551	*
TMC1	0.010139142	0
CPT1C	0.001214052	0
VWA5B1	0.022760835	0
DCBLD2	0.006150262	0
PACRGL	0.048972739	0
IL31RA	0.017956452	0
EGFLAM	0.005156661	0
ZNF98	0.044181775	0
MANEAL	0.042831193	0
COMMD7	0.031082013	0
CRYGN	0.020720456	0
USP51	0.003262505	0
CLEC14A	0.033830559	0
GALNTL5	0.002590576	*
NUDT10	0.015217541	0
CT62	0.034183835	0
ZNF626	0.049420011	0
ZCCHC5	0.036465871	0
OR10G9	0.011227057	*
THSD7A	0.027615208	0
OR4C3	0.016295608	*
SNX33	0.008399782	0
DSCR10	0.012088585	*
OR10H5	0.022835505	*
C3orf38	0.035319969	0
KRTAP6-3	0.020710525	*
KRTAP20-2	1.05E-09	*
DCAF8L2	0.044651934	*
RTN4RL2	0.025654995	0
INCA1	0.022179765	0
SNX30	0.015193985	0
KPNA7	0.045267924	0
OR6C68	0.003072204	*
TTTY9B	0.045193379	*
FAM127C	0.018117	0
SNORA41	0.031614244	*
SNORA28	0.003091	*
FAM138E	0.029527189	*
KRTAP4-7	0.043590263	*
