## Supplementary file 3 for "Effects of Spearman’s and Pearson’s correlations on construction of cancer regulatory networks and biomarker selection": BLCA_pearson_Enrichment.csv

source	term_name	term_id	highlighted	adjusted_p_value	negative_log10_of_adjusted_p_value	term_size	query_size	intersection_size	effective_domain_size	intersections
GO:MF	cytoskeletal protein binding	GO:0008092	TRUE	4.24E-13	12.3727748	1002	94	29	20212	LMOD1,TNS1,DIXDC1,MYLK,SORBS1,MYL9,PDLIM3,TAGLN,CALD1,CSRP1,CNN1,NEXN,MYH11,FERMT2,HSPB7,CACNA1C,SYNM,SYNPO2,PALLD,DES,CFL2,KCNMA1,ACTC1,TPM2,TPM1,FLNA,SMTN,FLNC,DPYSL3
GO:MF	actin binding	GO:0003779	FALSE	6.28E-13	12.20230748	443	94	21	20212	LMOD1,TNS1,DIXDC1,MYLK,SORBS1,PDLIM3,TAGLN,CALD1,CNN1,NEXN,MYH11,FERMT2,SYNPO2,PALLD,CFL2,KCNMA1,TPM2,TPM1,FLNA,SMTN,FLNC
GO:MF	structural constituent of muscle	GO:0008307	TRUE	1.73E-10	9.761408658	42	94	9	20212	MYL9,CSRP1,NEXN,MYH11,MYOM1,SYNM,TPM2,TPM1,SMTN
GO:MF	actin filament binding	GO:0051015	FALSE	0.000348583	3.457693594	208	94	9	20212	CNN1,NEXN,MYH11,FERMT2,CFL2,TPM2,TPM1,FLNA,FLNC
GO:MF	actinin binding	GO:0042805	FALSE	0.000485354	3.313941268	37	94	5	20212	PDLIM3,CSRP1,CACNA1C,SYNPO2,PALLD
GO:MF	alpha-actinin binding	GO:0051393	FALSE	0.00528536	2.276925387	28	94	4	20212	PDLIM3,CACNA1C,SYNPO2,PALLD
GO:MF	filamin binding	GO:0031005	FALSE	0.021901109	1.659533891	14	94	3	20212	HSPB7,SYNPO2,DPYSL3
GO:MF	muscle alpha-actinin binding	GO:0051371	FALSE	0.027284121	1.564090029	15	94	3	20212	PDLIM3,SYNPO2,PALLD
GO:MF	calmodulin binding	GO:0005516	TRUE	0.031982269	1.495090734	206	94	7	20212	MYLK,PDE1A,CALD1,CNN1,MYH11,CACNA1C,PCP4
GO:BP	muscle system process	GO:0003012	TRUE	2.17E-19	18.66312996	429	92	26	21031	ACTA2,LMOD1,SGCA,MYLK,MYL9,PLN,CALD1,CNN1,MYH11,GATA5,CACNA1C,PPP1R12B,SYNM,CASQ2,DES,HAND2,KCNMA1,P2RX1,TPM2,TPM1,DTNA,FLNA,SMTN,CACNA1H,TACR2,SLMAP
GO:BP	muscle contraction	GO:0006936	FALSE	3.87E-19	18.41219798	342	92	24	21031	ACTA2,LMOD1,SGCA,MYLK,MYL9,PLN,CALD1,CNN1,MYH11,CACNA1C,PPP1R12B,SYNM,CASQ2,DES,KCNMA1,P2RX1,TPM2,TPM1,DTNA,FLNA,SMTN,CACNA1H,TACR2,SLMAP
GO:BP	muscle structure development	GO:0061061	TRUE	1.97E-14	13.70517351	678	92	26	21031	LMOD1,SGCA,MYLK,FHL1,MYL9,PDLIM3,TAGLN,POPDC2,CSRP1,RBPMS2,MYH11,ITGA7,PGM5,MYOM1,DES,CFL2,ACTC1,TPM1,SPEG,SMTN,JPH2,FLNC,RANBP3L,CACNA1H,PRDM6,HLF
GO:BP	actin filament-based process	GO:0030029	TRUE	1.24E-12	11.90505696	805	92	26	21031	ACTA2,LMOD1,KANK2,DIXDC1,SORBS1,MYL9,PDLIM3,PLN,CALD1,CSRP1,CNN1,MYH11,FERMT2,PGM5,CACNA1C,SYNPO2,PALLD,CFL2,ACTC1,TPM2,TPM1,FLNA,SMTN,FLNC,AQP1,DPYSL3
GO:BP	actin cytoskeleton organization	GO:0030036	FALSE	9.66E-11	10.01512324	717	92	23	21031	LMOD1,KANK2,DIXDC1,SORBS1,MYL9,PDLIM3,CALD1,CSRP1,CNN1,MYH11,FERMT2,PGM5,SYNPO2,PALLD,CFL2,ACTC1,TPM2,TPM1,FLNA,SMTN,FLNC,AQP1,DPYSL3
GO:BP	muscle organ development	GO:0007517	FALSE	8.32E-09	8.079814687	357	92	16	21031	SGCA,MYLK,FHL1,TAGLN,POPDC2,ITGA7,MYOM1,DES,CFL2,ACTC1,TPM1,SPEG,SMTN,JPH2,CACNA1H,HLF
GO:BP	regulation of system process	GO:0044057	FALSE	4.77E-08	7.321064058	542	92	18	21031	SGCA,MYL9,PLN,POPDC2,CNN1,GATA5,HSPB7,CACNA1C,PPP1R12B,CASQ2,DES,HAND2,P2RX1,TPM1,FLNA,CACNA1H,AQP1,TACR2
GO:BP	myofibril assembly	GO:0030239	FALSE	5.13E-08	7.289581966	70	92	9	21031	LMOD1,MYL9,CSRP1,MYH11,PGM5,CFL2,ACTC1,TPM1,FLNC
GO:BP	system process	GO:0003008	FALSE	7.48E-08	7.126217839	2258	92	34	21031	ACTA2,LMOD1,KCNMB1,SGCA,MYLK,MYL9,PLN,POPDC2,CALD1,CNN1,MYH11,ADRB3,FERMT2,GATA5,HSPB7,CACNA1C,PPP1R12B,SYNM,SLC2A4,CASQ2,DES,HAND2,KCNMA1,ACTC1,P2RX1,TPM2,TPM1,DTNA,FLNA,SMTN,CACNA1H,AQP1,TACR2,SLMAP
GO:BP	striated muscle cell development	GO:0055002	FALSE	7.58E-08	7.120220275	73	92	9	21031	LMOD1,MYL9,CSRP1,MYH11,PGM5,CFL2,ACTC1,TPM1,FLNC
GO:BP	developmental process	GO:0032502	FALSE	9.13E-08	7.039579768	6453	92	59	21031	DACT3,ACTA2,SPARCL1,LMOD1,LIMS2,KANK2,DIXDC1,SMOC2,A2M,SGCA,MYLK,FHL1,MYL9,HSPB6,PDLIM3,PLN,TAGLN,POPDC2,CALD1,CSRP1,RBPMS2,NEXN,MYH11,ITGA7,ADRB3,FERMT2,GATA5,PGM5,RAB23,HSPB7,CACNA1C,MYOM1,SLC2A4,PSD,PALLD,ACTG2,DES,CFL2,NEGR1,SCRG1,HAND2,ACTC1,PCP4,PLA2G5,TPM1,SPEG,FLNA,SMTN,JPH2,FLNC,RANBP3L,CACNA1H,PRDM6,HLF,AQP1,TGFB1I1,KCNB1,PTGIS,DPYSL3
GO:BP	anatomical structure development	GO:0048856	FALSE	1.21E-07	6.918424278	5899	92	56	21031	DACT3,ACTA2,SPARCL1,LMOD1,LIMS2,KANK2,DIXDC1,SMOC2,A2M,SGCA,MYLK,FHL1,MYL9,HSPB6,PDLIM3,PLN,TAGLN,POPDC2,CALD1,CSRP1,RBPMS2,NEXN,MYH11,ITGA7,FERMT2,GATA5,PGM5,RAB23,HSPB7,CACNA1C,MYOM1,PSD,PALLD,ACTG2,DES,CFL2,NEGR1,SCRG1,HAND2,ACTC1,PCP4,TPM1,SPEG,FLNA,SMTN,JPH2,FLNC,RANBP3L,CACNA1H,PRDM6,HLF,AQP1,TGFB1I1,KCNB1,PTGIS,DPYSL3
GO:BP	blood circulation	GO:0008015	FALSE	1.60E-07	6.795978823	507	92	17	21031	ACTA2,KCNMB1,PLN,POPDC2,ADRB3,FERMT2,HSPB7,CACNA1C,CASQ2,DES,KCNMA1,ACTC1,P2RX1,TPM1,FLNA,CACNA1H,TACR2
GO:BP	circulatory system process	GO:0003013	FALSE	2.02E-07	6.694668809	592	92	18	21031	ACTA2,KCNMB1,PLN,POPDC2,ADRB3,FERMT2,HSPB7,CACNA1C,SLC2A4,CASQ2,DES,KCNMA1,ACTC1,P2RX1,TPM1,FLNA,CACNA1H,TACR2
GO:BP	actomyosin structure organization	GO:0031032	FALSE	2.31E-07	6.637080489	204	92	12	21031	LMOD1,SORBS1,MYL9,CSRP1,CNN1,MYH11,FERMT2,PGM5,CFL2,ACTC1,TPM1,FLNC
GO:BP	cellular component assembly involved in morphogenesis	GO:0010927	FALSE	5.77E-07	6.238457205	128	92	10	21031	LMOD1,MYL9,PLN,CSRP1,MYH11,PGM5,CFL2,ACTC1,TPM1,FLNC
GO:BP	animal organ development	GO:0048513	FALSE	7.76E-07	6.110282667	3039	92	38	21031	DACT3,ACTA2,LIMS2,KANK2,DIXDC1,A2M,SGCA,MYLK,FHL1,PDLIM3,PLN,TAGLN,POPDC2,RBPMS2,MYH11,ITGA7,FERMT2,GATA5,RAB23,HSPB7,CACNA1C,MYOM1,PALLD,ACTG2,DES,CFL2,HAND2,ACTC1,TPM1,SPEG,FLNA,SMTN,JPH2,RANBP3L,CACNA1H,HLF,AQP1,TGFB1I1
GO:BP	regulation of muscle system process	GO:0090257	FALSE	7.93E-07	6.100879771	227	92	12	21031	SGCA,MYL9,PLN,CNN1,GATA5,CACNA1C,PPP1R12B,CASQ2,HAND2,P2RX1,TPM1,TACR2
GO:BP	cytoskeleton organization	GO:0007010	FALSE	2.09023E-06	5.679805994	1512	92	26	21031	LMOD1,KANK2,DIXDC1,SORBS1,MYL9,PDLIM3,CALD1,CSRP1,CNN1,NEXN,MYH11,FERMT2,PGM5,SYNM,SYNPO2,PALLD,DES,CFL2,ACTC1,TPM2,TPM1,FLNA,SMTN,FLNC,AQP1,DPYSL3
GO:BP	multicellular organismal process	GO:0032501	FALSE	3.96221E-06	5.402062694	7669	92	62	21031	DACT3,ACTA2,LMOD1,LIMS2,KANK2,DIXDC1,SMOC2,KCNMB1,A2M,SGCA,MYLK,MYL9,HSPB6,PDLIM3,PLN,POPDC2,CALD1,CSRP1,RBPMS2,CNN1,NEXN,MYH11,ITGA7,ADRB3,FERMT2,GATA5,RAB23,HSPB7,CACNA1C,PPP1R12B,MYOM1,SYNM,SLC2A4,PSD,PALLD,CASQ2,ACTG2,DES,NEGR1,SCRG1,HAND2,KCNMA1,ACTC1,P2RX1,PCP4,PLA2G5,TPM2,TPM1,DTNA,FLNA,SMTN,JPH2,RANBP3L,CACNA1H,PRDM6,AQP1,TACR2,TGFB1I1,SLMAP,KCNB1,PTGIS,DPYSL3
GO:BP	muscle cell differentiation	GO:0042692	FALSE	4.50856E-06	5.34596253	395	92	14	21031	LMOD1,MYL9,POPDC2,CSRP1,RBPMS2,MYH11,PGM5,CFL2,ACTC1,TPM1,SPEG,FLNC,CACNA1H,PRDM6
GO:BP	supramolecular fiber organization	GO:0097435	FALSE	8.29935E-06	5.080955994	842	92	19	21031	LMOD1,KANK2,SORBS1,MYL9,CALD1,CSRP1,CNN1,MYH11,FERMT2,PGM5,SYNPO2,DES,CFL2,ACTC1,TPM2,TPM1,FLNA,FLNC,DPYSL3
GO:BP	smooth muscle contraction	GO:0006939	FALSE	4.49369E-05	4.347396411	104	92	8	21031	ACTA2,MYLK,CNN1,MYH11,KCNMA1,P2RX1,SMTN,TACR2
GO:BP	muscle tissue development	GO:0060537	FALSE	8.92928E-05	4.049183374	420	92	13	21031	MYLK,PLN,POPDC2,CSRP1,MYH11,GATA5,PGM5,MYOM1,CFL2,ACTC1,TPM1,JPH2,HLF
GO:BP	regulation of muscle contraction	GO:0006937	FALSE	9.60707E-05	4.017409018	162	92	9	21031	MYL9,PLN,CNN1,CACNA1C,PPP1R12B,CASQ2,P2RX1,TPM1,TACR2
GO:BP	anatomical structure morphogenesis	GO:0009653	FALSE	0.000119882	3.921244618	2684	92	32	21031	ACTA2,LMOD1,LIMS2,SMOC2,MYLK,FHL1,MYL9,HSPB6,PLN,CALD1,CSRP1,RBPMS2,NEXN,MYH11,ITGA7,FERMT2,GATA5,PGM5,RAB23,CACNA1C,PALLD,ACTG2,CFL2,HAND2,ACTC1,TPM1,FLNA,FLNC,CACNA1H,AQP1,TGFB1I1,PTGIS
GO:BP	striated muscle cell differentiation	GO:0051146	FALSE	0.000146682	3.833623603	291	92	11	21031	LMOD1,MYL9,POPDC2,CSRP1,MYH11,PGM5,CFL2,ACTC1,TPM1,FLNC,CACNA1H
GO:BP	heart contraction	GO:0060047	FALSE	0.000202763	3.693011383	235	92	10	21031	PLN,POPDC2,HSPB7,CACNA1C,CASQ2,DES,ACTC1,TPM1,FLNA,CACNA1H
GO:BP	actin filament organization	GO:0007015	FALSE	0.000277195	3.557214495	463	92	13	21031	LMOD1,KANK2,SORBS1,CALD1,CNN1,FERMT2,SYNPO2,CFL2,ACTC1,TPM2,TPM1,FLNA,DPYSL3
GO:BP	heart process	GO:0003015	FALSE	0.000310787	3.507536506	246	92	10	21031	PLN,POPDC2,HSPB7,CACNA1C,CASQ2,DES,ACTC1,TPM1,FLNA,CACNA1H
GO:BP	anatomical structure formation involved in morphogenesis	GO:0048646	FALSE	0.000370201	3.431562788	1183	92	20	21031	LMOD1,SMOC2,MYL9,HSPB6,PLN,CALD1,CSRP1,MYH11,ITGA7,GATA5,PGM5,CFL2,HAND2,ACTC1,TPM1,FLNA,FLNC,CACNA1H,AQP1,PTGIS
GO:BP	muscle cell development	GO:0055001	FALSE	0.000377672	3.422885387	190	92	9	21031	LMOD1,MYL9,CSRP1,MYH11,PGM5,CFL2,ACTC1,TPM1,FLNC
GO:BP	regulation of blood circulation	GO:1903522	FALSE	0.000418446	3.378360205	254	92	10	21031	PLN,POPDC2,HSPB7,CACNA1C,CASQ2,DES,P2RX1,TPM1,FLNA,CACNA1H
GO:BP	regulation of heart contraction	GO:0008016	FALSE	0.000609135	3.215286173	201	92	9	21031	PLN,POPDC2,HSPB7,CACNA1C,CASQ2,DES,TPM1,FLNA,CACNA1H
GO:BP	tissue development	GO:0009888	FALSE	0.000713684	3.146493947	2010	92	26	21031	DACT3,ACTA2,KANK2,MYLK,PLN,TAGLN,POPDC2,CSRP1,MYH11,ITGA7,FERMT2,GATA5,PGM5,MYOM1,PALLD,ACTG2,CFL2,HAND2,ACTC1,TPM1,FLNA,JPH2,RANBP3L,HLF,AQP1,TGFB1I1
GO:BP	circulatory system development	GO:0072359	FALSE	0.000873574	3.058700217	1130	92	19	21031	ACTA2,SMOC2,MYLK,HSPB6,PDLIM3,PLN,POPDC2,CALD1,MYH11,GATA5,HSPB7,CACNA1C,HAND2,ACTC1,TPM1,FLNA,JPH2,AQP1,PTGIS
GO:BP	regulation of monoatomic ion transport	GO:0043269	TRUE	0.001572261	2.803475395	451	92	12	21031	KCNMB1,MYLK,FHL1,FXYD6,PLN,CACNA1C,CASQ2,P2RX1,FLNA,JPH2,TACR2,SLMAP
GO:BP	regulation of actin filament-based process	GO:0032970	FALSE	0.001897803	2.721748961	376	92	11	21031	ACTA2,LMOD1,KANK2,DIXDC1,PLN,FERMT2,CACNA1C,SYNPO2,CFL2,TPM1,FLNA
GO:BP	mesenchyme migration	GO:0090131	TRUE	0.002012485	2.696267419	5	92	3	21031	ACTA2,ACTG2,ACTC1
GO:BP	mesenchyme development	GO:0060485	FALSE	0.003087916	2.510334584	316	92	10	21031	DACT3,ACTA2,FERMT2,GATA5,ACTG2,HAND2,ACTC1,FLNA,RANBP3L,TGFB1I1
GO:BP	cell differentiation	GO:0030154	FALSE	0.005294183	2.276201078	4366	92	39	21031	DACT3,ACTA2,LMOD1,DIXDC1,A2M,FHL1,MYL9,PLN,TAGLN,POPDC2,CSRP1,RBPMS2,NEXN,MYH11,ITGA7,ADRB3,FERMT2,GATA5,PGM5,SLC2A4,PSD,PALLD,CFL2,NEGR1,HAND2,ACTC1,PCP4,PLA2G5,TPM1,SPEG,FLNA,FLNC,RANBP3L,CACNA1H,PRDM6,HLF,TGFB1I1,KCNB1,DPYSL3
GO:BP	cellular developmental process	GO:0048869	FALSE	0.005325669	2.273625863	4367	92	39	21031	DACT3,ACTA2,LMOD1,DIXDC1,A2M,FHL1,MYL9,PLN,TAGLN,POPDC2,CSRP1,RBPMS2,NEXN,MYH11,ITGA7,ADRB3,FERMT2,GATA5,PGM5,SLC2A4,PSD,PALLD,CFL2,NEGR1,HAND2,ACTC1,PCP4,PLA2G5,TPM1,SPEG,FLNA,FLNC,RANBP3L,CACNA1H,PRDM6,HLF,TGFB1I1,KCNB1,DPYSL3
GO:BP	regulation of membrane potential	GO:0042391	TRUE	0.007462948	2.127089557	433	92	11	21031	FHL1,PLN,POPDC2,CACNA1C,CASQ2,KCNMA1,P2RX1,FLNA,CACNA1H,SLMAP,KCNB1
GO:BP	regulation of monoatomic cation transmembrane transport	GO:1904062	FALSE	0.01042868	1.981770669	283	92	9	21031	KCNMB1,FHL1,PLN,CACNA1C,CASQ2,P2RX1,FLNA,JPH2,SLMAP
GO:BP	system development	GO:0048731	FALSE	0.012133875	1.916000482	3973	92	36	21031	ACTA2,LIMS2,KANK2,DIXDC1,SMOC2,A2M,MYLK,HSPB6,PDLIM3,PLN,POPDC2,CALD1,RBPMS2,NEXN,MYH11,GATA5,RAB23,HSPB7,CACNA1C,MYOM1,PSD,PALLD,NEGR1,SCRG1,HAND2,ACTC1,PCP4,TPM1,FLNA,JPH2,RANBP3L,PRDM6,AQP1,KCNB1,PTGIS,DPYSL3
GO:BP	regulation of metal ion transport	GO:0010959	FALSE	0.012304099	1.909950189	369	92	10	21031	KCNMB1,MYLK,FHL1,PLN,CACNA1C,CASQ2,P2RX1,FLNA,JPH2,SLMAP
GO:BP	actin-mediated cell contraction	GO:0070252	TRUE	0.014275099	1.845420857	102	92	6	21031	ACTA2,PLN,CACNA1C,ACTC1,TPM1,FLNA
GO:BP	actin filament bundle assembly	GO:0051017	FALSE	0.015164791	1.819163563	158	92	7	21031	SORBS1,CALD1,FERMT2,SYNPO2,TPM1,FLNA,DPYSL3
GO:BP	actin filament bundle organization	GO:0061572	FALSE	0.017160057	1.765481278	161	92	7	21031	SORBS1,CALD1,FERMT2,SYNPO2,TPM1,FLNA,DPYSL3
GO:BP	multicellular organism development	GO:0007275	FALSE	0.025214283	1.598353382	4643	92	39	21031	ACTA2,LIMS2,KANK2,DIXDC1,SMOC2,A2M,MYLK,HSPB6,PDLIM3,PLN,POPDC2,CALD1,RBPMS2,NEXN,MYH11,ITGA7,FERMT2,GATA5,RAB23,HSPB7,CACNA1C,MYOM1,PSD,PALLD,NEGR1,SCRG1,HAND2,ACTC1,PCP4,TPM1,FLNA,JPH2,RANBP3L,PRDM6,AQP1,TGFB1I1,KCNB1,PTGIS,DPYSL3
GO:BP	heart development	GO:0007507	FALSE	0.029035211	1.53707501	599	92	12	21031	PDLIM3,PLN,POPDC2,MYH11,GATA5,HSPB7,CACNA1C,HAND2,ACTC1,TPM1,FLNA,JPH2
GO:BP	regulation of monoatomic ion transmembrane transport	GO:0034765	FALSE	0.030202731	1.519953789	323	92	9	21031	KCNMB1,FHL1,PLN,CACNA1C,CASQ2,P2RX1,FLNA,JPH2,SLMAP
GO:BP	non-membrane-bounded organelle assembly	GO:0140694	FALSE	0.030222773	1.519665689	409	92	10	21031	LMOD1,MYL9,CSRP1,MYH11,PGM5,CFL2,ACTC1,TPM1,FLNA,FLNC
GO:BP	striated muscle contraction	GO:0006941	FALSE	0.038169616	1.418282207	182	92	7	21031	PLN,CACNA1C,SYNM,CASQ2,TPM1,DTNA,FLNA
GO:CC	contractile fiber	GO:0043292	TRUE	9.45E-27	26.02439863	252	93	26	22097	ACTA2,LMOD1,MYL9,PDLIM3,CALD1,CSRP1,NEXN,MYH11,FERMT2,FBXL22,PGM5,CACNA1C,PPP1R12B,MYOM1,SYNM,SYNPO2,PALLD,CASQ2,DES,CFL2,ACTC1,TPM2,TPM1,FLNA,JPH2,FLNC
GO:CC	myofibril	GO:0030016	FALSE	4.47E-24	23.34926562	242	93	24	22097	LMOD1,MYL9,PDLIM3,CALD1,CSRP1,NEXN,FERMT2,FBXL22,PGM5,CACNA1C,PPP1R12B,MYOM1,SYNM,SYNPO2,PALLD,CASQ2,DES,CFL2,ACTC1,TPM2,TPM1,FLNA,JPH2,FLNC
GO:CC	sarcomere	GO:0030017	FALSE	5.84E-22	21.2338263	220	93	22	22097	LMOD1,MYL9,PDLIM3,CSRP1,NEXN,FERMT2,FBXL22,PGM5,CACNA1C,PPP1R12B,MYOM1,SYNPO2,PALLD,CASQ2,DES,CFL2,ACTC1,TPM2,TPM1,FLNA,JPH2,FLNC
GO:CC	I band	GO:0031674	FALSE	3.93E-19	18.40522587	149	93	18	22097	MYL9,PDLIM3,CSRP1,NEXN,FERMT2,FBXL22,PGM5,CACNA1C,PPP1R12B,SYNPO2,PALLD,CASQ2,DES,CFL2,ACTC1,FLNA,JPH2,FLNC
GO:CC	Z disc	GO:0030018	FALSE	9.82E-17	16.00779011	134	93	16	22097	MYL9,PDLIM3,CSRP1,NEXN,FBXL22,PGM5,CACNA1C,PPP1R12B,SYNPO2,PALLD,CASQ2,DES,CFL2,FLNA,JPH2,FLNC
GO:CC	actin cytoskeleton	GO:0015629	TRUE	2.74E-16	15.56292457	515	93	24	22097	ACTA2,LMOD1,DIXDC1,MYLK,SORBS1,MYL9,PDLIM3,CALD1,CNN1,NEXN,MYH11,FERMT2,PGM5,HSPB7,PPP1R12B,SYNPO2,PALLD,CFL2,ACTC1,TPM2,TPM1,FLNA,SMTN,DPYSL3
GO:CC	actin filament bundle	GO:0032432	FALSE	8.79E-16	15.05614964	95	93	14	22097	ACTA2,DIXDC1,MYLK,SORBS1,MYL9,PDLIM3,CALD1,FERMT2,PGM5,PPP1R12B,SYNPO2,PALLD,TPM1,FLNA
GO:CC	stress fiber	GO:0001725	FALSE	1.06E-14	13.97507529	86	93	13	22097	ACTA2,DIXDC1,MYLK,SORBS1,MYL9,PDLIM3,CALD1,FERMT2,PGM5,PPP1R12B,SYNPO2,PALLD,TPM1
GO:CC	contractile actin filament bundle	GO:0097517	FALSE	1.06E-14	13.97507529	86	93	13	22097	ACTA2,DIXDC1,MYLK,SORBS1,MYL9,PDLIM3,CALD1,FERMT2,PGM5,PPP1R12B,SYNPO2,PALLD,TPM1
GO:CC	actomyosin	GO:0042641	FALSE	3.08E-14	13.51080023	93	93	13	22097	ACTA2,DIXDC1,MYLK,SORBS1,MYL9,PDLIM3,CALD1,FERMT2,PGM5,PPP1R12B,SYNPO2,PALLD,TPM1
GO:CC	supramolecular fiber	GO:0099512	FALSE	5.14E-14	13.28876494	1054	93	29	22097	ACTA2,LMOD1,MYL9,PDLIM3,CALD1,CSRP1,NEXN,MYH11,FERMT2,FBXL22,PGM5,CACNA1C,PPP1R12B,MYOM1,SYNM,SYNPO2,PALLD,CASQ2,ACTG2,DES,CFL2,ACTC1,TPM2,TPM1,FLNA,SMTN,JPH2,FLNC,DPYSL3
GO:CC	supramolecular polymer	GO:0099081	FALSE	6.27E-14	13.20242414	1062	93	29	22097	ACTA2,LMOD1,MYL9,PDLIM3,CALD1,CSRP1,NEXN,MYH11,FERMT2,FBXL22,PGM5,CACNA1C,PPP1R12B,MYOM1,SYNM,SYNPO2,PALLD,CASQ2,ACTG2,DES,CFL2,ACTC1,TPM2,TPM1,FLNA,SMTN,JPH2,FLNC,DPYSL3
GO:CC	supramolecular complex	GO:0099080	FALSE	1.22E-10	9.914107879	1426	93	29	22097	ACTA2,LMOD1,MYL9,PDLIM3,CALD1,CSRP1,NEXN,MYH11,FERMT2,FBXL22,PGM5,CACNA1C,PPP1R12B,MYOM1,SYNM,SYNPO2,PALLD,CASQ2,ACTG2,DES,CFL2,ACTC1,TPM2,TPM1,FLNA,SMTN,JPH2,FLNC,DPYSL3
GO:CC	sarcolemma	GO:0042383	TRUE	2.18E-10	9.661256882	141	93	12	22097	SGCA,POPDC2,PGM5,CACNA1C,SYNM,SLC2A4,DES,DTNA,FLNC,AQP1,SLMAP,KCNB1
GO:CC	focal adhesion	GO:0005925	TRUE	6.74E-09	8.171162739	422	93	16	22097	LIMS2,TNS1,DIXDC1,SORBS1,FHL1,CSRP1,CNN1,NEXN,FERMT2,PGM5,SYNPO2,PALLD,ACTC1,FLNA,FLNC,TGFB1I1
GO:CC	cell-substrate junction	GO:0030055	FALSE	9.55E-09	8.019949211	432	93	16	22097	LIMS2,TNS1,DIXDC1,SORBS1,FHL1,CSRP1,CNN1,NEXN,FERMT2,PGM5,SYNPO2,PALLD,ACTC1,FLNA,FLNC,TGFB1I1
GO:CC	cytoskeleton	GO:0005856	FALSE	2.36E-08	7.62779253	2430	93	34	22097	ACTA2,LMOD1,TNS1,DIXDC1,SGCA,MYLK,SORBS1,MYL9,PDLIM3,CALD1,CNN1,NEXN,MYH11,FERMT2,PGM5,RAB23,HSPB7,PPP1R12B,SYNM,SYNPO2,PALLD,ACTG2,DES,CFL2,ACTC1,TPM2,TPM1,DTNA,FLNA,SMTN,FLNC,TGFB1I1,SLMAP,DPYSL3
GO:CC	cell junction	GO:0030054	FALSE	5.63E-08	7.249648725	2230	93	32	22097	SPARCL1,LIMS2,TNS1,DIXDC1,KCNMB1,SGCA,SORBS1,FHL1,PDLIM3,FXYD6,CSRP1,CNN1,NEXN,FERMT2,PGM5,RAB23,CACNA1C,SYNM,SLC2A4,SYNPO2,PSD,PALLD,DES,KCNMA1,ACTC1,P2RX1,DTNA,FLNA,FLNC,TGFB1I1,KCNB1,DPYSL3
GO:CC	anchoring junction	GO:0070161	FALSE	2.58E-07	6.588164107	905	93	20	22097	LIMS2,TNS1,DIXDC1,SGCA,SORBS1,FHL1,PDLIM3,CSRP1,CNN1,NEXN,FERMT2,PGM5,SYNM,SYNPO2,PALLD,DES,ACTC1,FLNA,FLNC,TGFB1I1
GO:CC	actin filament	GO:0005884	FALSE	6.15E-07	6.21086979	121	93	9	22097	LMOD1,PDLIM3,PALLD,ACTC1,TPM2,TPM1,FLNA,SMTN,DPYSL3
GO:CC	cell periphery	GO:0071944	TRUE	0.001210935	2.916879092	6228	93	47	22097	ACTA2,SPARCL1,MRGPRF,LIMS2,SMOC2,KCNMB1,A2M,SGCA,MYLK,SORBS1,FHL1,MYL9,RASL12,FXYD6,POPDC2,CALD1,NEXN,ITGA7,ADRB3,FERMT2,PGM5,RAB23,CACNA1C,SYNM,HPSE2,SLC2A4,PSD,PALLD,ACTG2,DES,NEGR1,KCNMA1,P2RX1,PLA2G5,TPM1,DTNA,FLNA,JPH2,FLNC,CACNA1H,AQP1,TACR2,TGFB1I1,SLMAP,KCNB1,PTGIS,ADAMTS8
GO:CC	myofilament	GO:0036379	FALSE	0.001376667	2.861171224	27	93	4	22097	LMOD1,MYOM1,TPM2,TPM1
GO:CC	cell leading edge	GO:0031252	TRUE	0.003634406	2.439566549	427	93	10	22097	ACTA2,MYLK,FERMT2,PSD,PALLD,ACTG2,ACTC1,TPM1,KCNB1,DPYSL3
GO:CC	lamellipodium	GO:0030027	FALSE	0.006734767	2.171677443	202	93	7	22097	ACTA2,MYLK,FERMT2,PALLD,ACTG2,ACTC1,DPYSL3
GO:CC	costamere	GO:0043034	FALSE	0.016164894	1.791427144	18	93	3	22097	PGM5,SYNM,FLNC
GO:CC	cell-cell junction	GO:0005911	FALSE	0.019001368	1.721215131	519	93	10	22097	LIMS2,SGCA,SORBS1,PDLIM3,NEXN,FERMT2,PGM5,SYNM,DES,FLNA
GO:CC	muscle thin filament tropomyosin	GO:0005862	FALSE	0.030047476	1.522192005	4	93	2	22097	TPM2,TPM1
GO:CC	striated muscle thin filament	GO:0005865	FALSE	0.034552236	1.461523845	23	93	3	22097	LMOD1,TPM2,TPM1
GO:CC	glycoprotein complex	GO:0090665	TRUE	0.034552236	1.461523845	23	93	3	22097	SGCA,PGM5,FLNA
GO:CC	intracellular non-membrane-bounded organelle	GO:0043232	FALSE	0.035831049	1.445740479	6591	93	45	22097	ACTA2,LMOD1,TNS1,DIXDC1,SGCA,MYLK,SORBS1,MYL9,PDLIM3,CALD1,CSRP1,CNN1,NEXN,MYH11,FERMT2,FBXL22,GATA5,PGM5,RAB23,HSPB7,CACNA1C,PPP1R12B,MYOM1,SYNM,SYNPO2,PSD,PALLD,CASQ2,ACTG2,DES,CFL2,HAND2,ACTC1,TPM2,TPM1,DTNA,FLNA,SMTN,JPH2,FLNC,KLF17,HLF,TGFB1I1,SLMAP,DPYSL3
GO:CC	non-membrane-bounded organelle	GO:0043228	FALSE	0.035971254	1.444044425	6592	93	45	22097	ACTA2,LMOD1,TNS1,DIXDC1,SGCA,MYLK,SORBS1,MYL9,PDLIM3,CALD1,CSRP1,CNN1,NEXN,MYH11,FERMT2,FBXL22,GATA5,PGM5,RAB23,HSPB7,CACNA1C,PPP1R12B,MYOM1,SYNM,SYNPO2,PSD,PALLD,CASQ2,ACTG2,DES,CFL2,HAND2,ACTC1,TPM2,TPM1,DTNA,FLNA,SMTN,JPH2,FLNC,KLF17,HLF,TGFB1I1,SLMAP,DPYSL3
GO:CC	myosin filament	GO:0032982	FALSE	0.039368037	1.404856235	24	93	3	22097	MYH11,MYOM1,ACTG2
GO:CC	adherens junction	GO:0005912	FALSE	0.041527008	1.381669362	188	93	6	22097	SORBS1,PDLIM3,NEXN,FERMT2,PGM5,SYNM
KEGG	Vascular smooth muscle contraction	KEGG:04270	FALSE	1.44E-10	9.841896742	133	44	12	8484	ACTA2,KCNMB1,MYLK,MYL9,CALD1,MYH11,CACNA1C,PPP1R12B,ACTG2,KCNMA1,PLA2G5,PPP1R14A
KEGG	Dilated cardiomyopathy	KEGG:05414	FALSE	1.44E-07	6.842009474	102	44	9	8484	SGCA,PLN,ITGA7,CACNA1C,DES,ACTC1,TPM2,TPM1,DTNA
KEGG	Hypertrophic cardiomyopathy	KEGG:05410	FALSE	2.15872E-06	5.665804161	97	44	8	8484	SGCA,ITGA7,CACNA1C,DES,ACTC1,TPM2,TPM1,DTNA
KEGG	Calcium signaling pathway	KEGG:04020	FALSE	0.000337821	3.471313544	251	44	9	8484	MYLK,PDE1A,PLN,ADRB3,CACNA1C,CASQ2,P2RX1,CACNA1H,TACR2
KEGG	cGMP-PKG signaling pathway	KEGG:04022	FALSE	0.001459673	2.835744281	164	44	7	8484	KCNMB1,MYLK,MYL9,PLN,ADRB3,CACNA1C,KCNMA1
KEGG	Renin secretion	KEGG:04924	FALSE	0.002044926	2.689322494	69	44	5	8484	PDE1A,ADRB3,CACNA1C,KCNMA1,AQP1
KEGG	Motor proteins	KEGG:04814	FALSE	0.004161985	2.380699464	193	44	7	8484	ACTA2,MYL9,MYH11,ACTG2,ACTC1,TPM2,TPM1
KEGG	Arrhythmogenic right ventricular cardiomyopathy	KEGG:05412	FALSE	0.00530322	2.275460359	84	44	5	8484	SGCA,ITGA7,CACNA1C,DES,DTNA
KEGG	Cardiac muscle contraction	KEGG:04260	FALSE	0.006274649	2.202410559	87	44	5	8484	CACNA1C,CASQ2,ACTC1,TPM2,TPM1
KEGG	Adrenergic signaling in cardiomyocytes	KEGG:04261	FALSE	0.009795612	2.008968434	153	44	6	8484	PLN,POPDC2,CACNA1C,ACTC1,TPM2,TPM1
KEGG	Focal adhesion	KEGG:04510	FALSE	0.043995908	1.356587715	202	44	6	8484	MYLK,MYL9,ITGA7,PPP1R12B,FLNA,FLNC
REAC	Muscle contraction	REAC:R-HSA-397014	FALSE	7.07E-15	14.15044236	203	51	17	10842	ACTA2,LMOD1,MYLK,SORBS1,MYL9,FXYD6,PLN,CALD1,MYH11,CACNA1C,CASQ2,ACTG2,DES,ACTC1,TPM2,TPM1,CACNA1H
REAC	Smooth Muscle Contraction	REAC:R-HSA-445355	FALSE	1.56E-14	13.80732606	43	51	11	10842	ACTA2,LMOD1,MYLK,SORBS1,MYL9,CALD1,MYH11,ACTG2,TPM2,TPM1,CACNA1H
REAC	RHO GTPases activate PAKs	REAC:R-HSA-5627123	FALSE	1.39277E-05	4.85612009	21	51	5	10842	MYLK,MYL9,MYH11,PPP1R12B,FLNA
REAC	Cell-extracellular matrix interactions	REAC:R-HSA-446353	FALSE	0.000486864	3.312592489	18	51	4	10842	LIMS2,FERMT2,FLNA,FLNC
REAC	Striated Muscle Contraction	REAC:R-HSA-390522	FALSE	0.00880468	2.055286422	36	51	4	10842	DES,ACTC1,TPM2,TPM1
REAC	cGMP effects	REAC:R-HSA-418457	FALSE	0.016490828	1.78275755	15	51	3	10842	KCNMB1,PDE1A,KCNMA1
REAC	RHO GTPases Activate ROCKs	REAC:R-HSA-5627117	FALSE	0.034656698	1.460212815	19	51	3	10842	MYL9,MYH11,PPP1R12B
REAC	RHO GTPases activate CIT	REAC:R-HSA-5625900	FALSE	0.034656698	1.460212815	19	51	3	10842	MYL9,MYH11,PPP1R12B
REAC	Nitric oxide stimulates guanylate cyclase	REAC:R-HSA-392154	FALSE	0.047253344	1.325567455	21	51	3	10842	KCNMB1,PDE1A,KCNMA1
