## Supplementary file 3 for "Effects of Spearman’s and Pearson’s correlations on construction of cancer regulatory networks and biomarker selection": BLCA_Spearman_Enrichment.csv

source	term_name	term_id	highlighted	adjusted_p_value	negative_log10_of_adjusted_p_value	term_size	query_size	intersection_size	effective_domain_size	intersections
GO:MF	actin binding	GO:0003779	TRUE	3.72E-07	6.429091409	443	88	15	20212	PDLIM3,MYLK,ANXA6,LMOD1,CALD1,TAGLN,CNN1,FLNC,TNS1,MAP1A,NEXN,GAS7,FERMT2,MYH11,SYNPO2
GO:MF	extracellular matrix structural constituent	GO:0005201	TRUE	1.4517E-06	5.838122733	167	88	10	20212	EMILIN1,DCN,COL14A1,MFAP4,SPON1,PRELP,FBLN5,PODN,POSTN,OGN
GO:MF	cytoskeletal protein binding	GO:0008092	FALSE	2.3388E-05	4.631006195	1002	88	19	20212	PDLIM3,MYLK,ANXA6,LMOD1,CALD1,TAGLN,CNN1,MYL9,HSPB7,FLNC,TNS1,MAP1A,NEXN,CLIP3,GAS7,FERMT2,SYT11,MYH11,SYNPO2
GO:MF	glycosaminoglycan binding	GO:0005539	TRUE	6.00247E-05	4.22166996	247	88	10	20212	ANXA6,FGF7,DCN,CCDC80,FGFR1,RSPO3,SMOC2,PRELP,POSTN,CRISPLD2
GO:MF	sulfur compound binding	GO:1901681	FALSE	0.000127905	3.893111251	268	88	10	20212	ANXA6,FGF7,CCDC80,FGFR1,RSPO3,SMOC2,PRELP,P2RX1,POSTN,CRISPLD2
GO:MF	heparin binding	GO:0008201	FALSE	0.000495697	3.304784011	176	88	8	20212	FGF7,CCDC80,FGFR1,RSPO3,SMOC2,PRELP,POSTN,CRISPLD2
GO:MF	extracellular matrix structural constituent conferring compression resistance	GO:0030021	FALSE	0.001144081	2.941543226	22	88	4	20212	DCN,PRELP,PODN,OGN
GO:MF	integrin binding	GO:0005178	TRUE	0.002886475	2.539632215	158	88	7	20212	EMILIN1,JAM3,JAM2,FBLN5,IGF1,FERMT2,FAP
GO:MF	protein-containing complex binding	GO:0044877	FALSE	0.007442943	2.128255315	1752	88	21	20212	EMILIN1,ANXA6,JAM3,JAM2,CNN1,ZEB1,FLNC,COL14A1,FBLN5,SPARCL1,COLEC12,P2RX1,PODN,DDR2,NEXN,IGF1,NAP1L3,GAS7,FERMT2,MYH11,FAP
GO:MF	structural molecule activity	GO:0005198	FALSE	0.00936865	2.028322968	1100	88	16	20212	EMILIN1,DCN,MYL9,HSPB2,COL14A1,HSPB6,MFAP4,SPON1,PRELP,FBLN5,MAP1A,PODN,POSTN,NEXN,OGN,MYH11
GO:MF	cell adhesion molecule binding	GO:0050839	FALSE	0.01566091	1.805183019	561	88	11	20212	EMILIN1,CALD1,JAM3,JAM2,DCHS1,FBLN5,POSTN,NEXN,IGF1,FERMT2,FAP
GO:MF	actin filament binding	GO:0051015	FALSE	0.01715299	1.765660177	208	88	7	20212	ANXA6,CNN1,FLNC,NEXN,GAS7,FERMT2,MYH11
GO:BP	muscle system process	GO:0003012	TRUE	6.29E-09	8.201227422	429	89	17	21031	MYLK,SGCD,ANXA6,ACTA2,LMOD1,PLN,CALD1,CNN1,KCNE4,MYL9,LMCD1,COL14A1,P2RX1,IGF1,HAND2,MYH11,ABCC9
GO:BP	anatomical structure morphogenesis	GO:0009653	TRUE	2.64E-08	7.579158606	2684	89	37	21031	EMILIN1,MYLK,SGCD,ANXA6,ACTA2,BOC,LMOD1,PLN,CALD1,JAM3,FGF7,DCN,JAM2,FGFR1,MYL9,ZEB1,FLNC,LIMS2,DCHS1,RSPO3,ZFPM2,HSPB6,SMOC2,MAP1A,POSTN,NEXN,ACTG2,RHOJ,GAS7,FERMT2,HAND2,MYH11,ABCC9,FAP,CRISPLD2,FHL1,TMEM119
GO:BP	circulatory system development	GO:0072359	FALSE	4.63E-07	6.334084492	1130	89	23	21031	PDLIM3,EMILIN1,MYLK,SGCD,ACTA2,PLN,CALD1,JAM3,DCN,FGFR1,HSPB7,DCHS1,RSPO3,ZFPM2,COL14A1,HSPB6,SMOC2,IGF1,RHOJ,HAND2,MYH11,ABCC9,FAP
GO:BP	actin filament-based process	GO:0030029	TRUE	2.08642E-06	5.680597501	805	89	19	21031	PDLIM3,SGCD,ACTA2,LMOD1,PLN,CALD1,JAM3,FGF7,CNN1,KCNE4,MYL9,ZEB2,FLNC,RHOJ,GAS7,FERMT2,MYH11,ABCC9,SYNPO2
GO:BP	system development	GO:0048731	FALSE	2.79588E-06	5.553481154	3973	89	42	21031	PDLIM3,EMILIN1,MYLK,SGCD,ANXA6,BNC2,ACTA2,BOC,PLN,CALD1,JAM3,FGF7,DCN,JAM2,NEGR1,FGFR1,ZEB1,HSPB7,ZEB2,LIMS2,DCHS1,RSPO3,A2M,ZFPM2,COL14A1,HSPB6,SMOC2,PRELP,MAP1A,DDR2,POSTN,NEXN,IGF1,RHOJ,GAS7,HAND2,OGN,MYH11,ABCC9,FAP,CRISPLD2,TMEM119
GO:BP	anatomical structure development	GO:0048856	FALSE	4.4614E-06	5.350528666	5899	89	52	21031	PDLIM3,EMILIN1,MYLK,SGCD,ANXA6,BNC2,DACT3,ACTA2,BOC,LMOD1,PLN,CALD1,JAM3,TAGLN,FGF7,DCN,JAM2,NEGR1,FGFR1,MYL9,ZEB1,HSPB7,ZEB2,FLNC,LIMS2,HSPB2,DCHS1,RSPO3,A2M,ZFPM2,COL14A1,HSPB6,SMOC2,PRELP,MAP1A,SPARCL1,DDR2,POSTN,NEXN,ACTG2,IGF1,RHOJ,GAS7,FERMT2,HAND2,OGN,MYH11,ABCC9,FAP,CRISPLD2,FHL1,TMEM119
GO:BP	muscle contraction	GO:0006936	FALSE	4.88198E-06	5.311404263	342	89	13	21031	MYLK,SGCD,ANXA6,ACTA2,LMOD1,PLN,CALD1,CNN1,KCNE4,MYL9,P2RX1,MYH11,ABCC9
GO:BP	muscle structure development	GO:0061061	FALSE	7.45714E-06	5.12742793	678	89	17	21031	PDLIM3,MYLK,SGCD,BOC,LMOD1,TAGLN,JAM2,MYL9,ZEB1,FLNC,HSPB2,ZFPM2,COL14A1,IGF1,MYH11,FHL1,TMEM119
GO:BP	developmental process	GO:0032502	FALSE	1.11018E-05	4.954607839	6453	89	54	21031	PDLIM3,EMILIN1,MYLK,SGCD,ANXA6,BNC2,DACT3,ACTA2,BOC,LMOD1,PLN,CALD1,JAM3,TAGLN,FGF7,DCN,JAM2,NEGR1,FGFR1,MYL9,ZEB1,HSPB7,ZEB2,FLNC,LIMS2,HSPB2,DCHS1,RSPO3,A2M,ZFPM2,COL14A1,HSPB6,SMOC2,PRELP,MAP1A,SPARCL1,PLA2G5,DDR2,POSTN,NEXN,ACTG2,IGF1,RHOJ,CLIP3,GAS7,FERMT2,HAND2,OGN,MYH11,ABCC9,FAP,CRISPLD2,FHL1,TMEM119
GO:BP	supramolecular fiber organization	GO:0097435	TRUE	2.89689E-05	4.538067919	842	89	18	21031	EMILIN1,LMOD1,CALD1,CNN1,MYL9,ZEB2,FLNC,COL14A1,MFAP4,FBLN5,MAP1A,DDR2,RHOJ,CLIP3,GAS7,FERMT2,MYH11,SYNPO2
GO:BP	cell migration	GO:0016477	FALSE	9.72322E-05	4.012189929	1496	89	23	21031	EMILIN1,MYLK,ANXA6,ACTA2,JAM3,FGF7,DCN,JAM2,FGFR1,ZEB2,DCHS1,TNS1,SMOC2,PODN,DDR2,POSTN,NEXN,IGF1,RHOJ,FERMT2,HAND2,FAP,SYNPO2
GO:BP	multicellular organism development	GO:0007275	FALSE	9.90378E-05	4.00419889	4643	89	43	21031	PDLIM3,EMILIN1,MYLK,SGCD,ANXA6,BNC2,ACTA2,BOC,PLN,CALD1,JAM3,FGF7,DCN,JAM2,NEGR1,FGFR1,ZEB1,HSPB7,ZEB2,LIMS2,DCHS1,RSPO3,A2M,ZFPM2,COL14A1,HSPB6,SMOC2,PRELP,MAP1A,DDR2,POSTN,NEXN,IGF1,RHOJ,GAS7,FERMT2,HAND2,OGN,MYH11,ABCC9,FAP,CRISPLD2,TMEM119
GO:BP	blood vessel development	GO:0001568	FALSE	0.000125935	3.899854221	721	89	16	21031	EMILIN1,MYLK,SGCD,ACTA2,CALD1,JAM3,DCN,FGFR1,RSPO3,ZFPM2,HSPB6,SMOC2,RHOJ,HAND2,ABCC9,FAP
GO:BP	regulation of cell migration	GO:0030334	FALSE	0.000140722	3.851638107	934	89	18	21031	EMILIN1,MYLK,ACTA2,JAM3,FGF7,DCN,JAM2,FGFR1,ZEB2,SMOC2,PODN,DDR2,POSTN,NEXN,IGF1,RHOJ,FERMT2,SYNPO2
GO:BP	system process	GO:0003008	FALSE	0.000223227	3.651253925	2258	89	28	21031	EMILIN1,MYLK,SGCD,ANXA6,ACTA2,LMOD1,PLN,CALD1,JAM3,JAM2,FGFR1,CNN1,KCNE4,MYL9,HSPB7,ZEB2,LMCD1,KCNMB1,COL14A1,MAP1A,P2RX1,POSTN,IGF1,FERMT2,SYT11,HAND2,MYH11,ABCC9
GO:BP	vasculature development	GO:0001944	FALSE	0.000224169	3.649425076	752	89	16	21031	EMILIN1,MYLK,SGCD,ACTA2,CALD1,JAM3,DCN,FGFR1,RSPO3,ZFPM2,HSPB6,SMOC2,RHOJ,HAND2,ABCC9,FAP
GO:BP	mesenchyme development	GO:0060485	FALSE	0.000227225	3.643544681	316	89	11	21031	ANXA6,BNC2,DACT3,ACTA2,FGFR1,DCHS1,ZFPM2,ACTG2,IGF1,FERMT2,HAND2
GO:BP	elastic fiber assembly	GO:0048251	FALSE	0.000230141	3.638005218	11	89	4	21031	EMILIN1,MFAP4,FBLN5,MYH11
GO:BP	animal organ development	GO:0048513	FALSE	0.000245191	3.610496074	3039	89	33	21031	PDLIM3,EMILIN1,MYLK,SGCD,ANXA6,BNC2,DACT3,ACTA2,PLN,TAGLN,FGF7,DCN,FGFR1,ZEB1,HSPB7,LIMS2,DCHS1,RSPO3,A2M,ZFPM2,COL14A1,DDR2,ACTG2,IGF1,RHOJ,FERMT2,HAND2,OGN,MYH11,ABCC9,CRISPLD2,FHL1,TMEM119
GO:BP	extracellular matrix organization	GO:0030198	TRUE	0.000292346	3.534102987	324	89	11	21031	EMILIN1,CCDC80,COL14A1,MFAP4,SMOC2,FBLN5,DDR2,POSTN,MYH11,FAP,CRISPLD2
GO:BP	extracellular structure organization	GO:0043062	FALSE	0.000301552	3.520637349	325	89	11	21031	EMILIN1,CCDC80,COL14A1,MFAP4,SMOC2,FBLN5,DDR2,POSTN,MYH11,FAP,CRISPLD2
GO:BP	external encapsulating structure organization	GO:0045229	FALSE	0.000311015	3.507218401	326	89	11	21031	EMILIN1,CCDC80,COL14A1,MFAP4,SMOC2,FBLN5,DDR2,POSTN,MYH11,FAP,CRISPLD2
GO:BP	regulation of cell motility	GO:2000145	FALSE	0.000368158	3.433965749	996	89	18	21031	EMILIN1,MYLK,ACTA2,JAM3,FGF7,DCN,JAM2,FGFR1,ZEB2,SMOC2,PODN,DDR2,POSTN,NEXN,IGF1,RHOJ,FERMT2,SYNPO2
GO:BP	regulation of multicellular organismal process	GO:0051239	FALSE	0.000450822	3.345994519	2955	89	32	21031	EMILIN1,ANXA6,DACT3,ACTA2,PLN,FGF7,DCN,JAM2,FGFR1,CNN1,KCNE4,MYL9,SSC5D,ZEB1,HSPB7,LMCD1,ZFPM2,COL14A1,HSPB6,SMOC2,PLA2G5,P2RX1,DDR2,POSTN,IGF1,RHOJ,FERMT2,SYT11,HAND2,ABCC9,FAP,TMEM119
GO:BP	ameboidal-type cell migration	GO:0001667	FALSE	0.000594493	3.225853171	428	89	12	21031	ANXA6,ACTA2,FGF7,DCN,FGFR1,ZEB2,TNS1,SMOC2,DDR2,RHOJ,HAND2,FAP
GO:BP	regulation of locomotion	GO:0040012	FALSE	0.000677791	3.168903961	1038	89	18	21031	EMILIN1,MYLK,ACTA2,JAM3,FGF7,DCN,JAM2,FGFR1,ZEB2,SMOC2,PODN,DDR2,POSTN,NEXN,IGF1,RHOJ,FERMT2,SYNPO2
GO:BP	multicellular organismal process	GO:0032501	FALSE	0.000821495	3.085395017	7669	89	56	21031	PDLIM3,EMILIN1,MYLK,SGCD,ANXA6,BNC2,DACT3,ACTA2,BOC,LMOD1,PLN,CALD1,JAM3,FGF7,DCN,JAM2,NEGR1,FGFR1,CNN1,KCNE4,MYL9,SSC5D,ZEB1,HSPB7,ZEB2,LMCD1,LIMS2,KCNMB1,DCHS1,RSPO3,A2M,ZFPM2,COL14A1,HSPB6,SMOC2,PRELP,MAP1A,PLA2G5,P2RX1,DDR2,POSTN,NEXN,ACTG2,IGF1,RHOJ,GAS7,FERMT2,SYT11,HAND2,OGN,MYH11,ABCC9,FAP,CRISPLD2,PTGFR,TMEM119
GO:BP	blood vessel morphogenesis	GO:0048514	FALSE	0.000845141	3.07307089	625	89	14	21031	EMILIN1,MYLK,SGCD,CALD1,JAM3,DCN,FGFR1,RSPO3,ZFPM2,HSPB6,SMOC2,RHOJ,HAND2,FAP
GO:BP	positive regulation of cell migration	GO:0030335	FALSE	0.001028211	2.987917623	540	89	13	21031	MYLK,ACTA2,JAM3,FGF7,JAM2,FGFR1,SMOC2,DDR2,POSTN,IGF1,RHOJ,FERMT2,SYNPO2
GO:BP	cell motility	GO:0048870	FALSE	0.00107042	2.97044559	1709	89	23	21031	EMILIN1,MYLK,ANXA6,ACTA2,JAM3,FGF7,DCN,JAM2,FGFR1,ZEB2,DCHS1,TNS1,SMOC2,PODN,DDR2,POSTN,NEXN,IGF1,RHOJ,FERMT2,HAND2,FAP,SYNPO2
GO:BP	regulation of system process	GO:0044057	FALSE	0.001072086	2.969770434	542	89	13	21031	ANXA6,PLN,JAM2,FGFR1,CNN1,KCNE4,MYL9,HSPB7,LMCD1,P2RX1,IGF1,HAND2,ABCC9
GO:BP	organ growth	GO:0035265	FALSE	0.001187279	2.925447326	165	89	8	21031	ANXA6,BNC2,FGF7,FGFR1,ZFPM2,COL14A1,DDR2,IGF1
GO:BP	tube development	GO:0035295	FALSE	0.00140282	2.852997915	1091	89	18	21031	EMILIN1,MYLK,SGCD,CALD1,JAM3,FGF7,DCN,FGFR1,ZEB1,DCHS1,RSPO3,ZFPM2,HSPB6,SMOC2,RHOJ,HAND2,FAP,CRISPLD2
GO:BP	tube morphogenesis	GO:0035239	FALSE	0.001636767	2.786013049	872	89	16	21031	EMILIN1,MYLK,SGCD,CALD1,JAM3,DCN,FGFR1,ZEB1,DCHS1,RSPO3,ZFPM2,HSPB6,SMOC2,RHOJ,HAND2,FAP
GO:BP	positive regulation of cell motility	GO:2000147	FALSE	0.001816281	2.740816947	568	89	13	21031	MYLK,ACTA2,JAM3,FGF7,JAM2,FGFR1,SMOC2,DDR2,POSTN,IGF1,RHOJ,FERMT2,SYNPO2
GO:BP	cell adhesion	GO:0007155	TRUE	0.002309974	2.636392996	1512	89	21	21031	EMILIN1,BOC,JAM3,JAM2,CCDC80,NEGR1,MYL9,LIMS2,DCHS1,COL14A1,MFAP4,SPON1,FBLN5,SPARCL1,PLA2G5,DDR2,POSTN,NEXN,IGF1,FERMT2,FAP
GO:BP	positive regulation of locomotion	GO:0040017	FALSE	0.002430457	2.614312018	583	89	13	21031	MYLK,ACTA2,JAM3,FGF7,JAM2,FGFR1,SMOC2,DDR2,POSTN,IGF1,RHOJ,FERMT2,SYNPO2
GO:BP	heart development	GO:0007507	FALSE	0.003284096	2.483584109	599	89	13	21031	PDLIM3,EMILIN1,SGCD,PLN,FGFR1,HSPB7,DCHS1,ZFPM2,COL14A1,IGF1,HAND2,MYH11,ABCC9
GO:BP	blood circulation	GO:0008015	FALSE	0.003549564	2.449824958	507	89	12	21031	EMILIN1,SGCD,ACTA2,PLN,KCNE4,HSPB7,ZEB2,KCNMB1,P2RX1,POSTN,FERMT2,ABCC9
GO:BP	mesenchymal cell proliferation	GO:0010463	TRUE	0.003846071	2.41498267	47	89	5	21031	FGF7,FGFR1,ZEB1,DCHS1,HAND2
GO:BP	wound healing	GO:0042060	TRUE	0.004262198	2.370366371	425	89	11	21031	EMILIN1,MYLK,ANXA6,MYL9,SMOC2,P2RX1,DDR2,IGF1,FERMT2,SYT11,FAP
GO:BP	actin cytoskeleton organization	GO:0030036	FALSE	0.004309157	2.365607689	717	89	14	21031	PDLIM3,LMOD1,CALD1,JAM3,FGF7,CNN1,MYL9,ZEB2,FLNC,RHOJ,GAS7,FERMT2,MYH11,SYNPO2
GO:BP	anatomical structure formation involved in morphogenesis	GO:0048646	FALSE	0.004482376	2.348491762	1183	89	18	21031	EMILIN1,LMOD1,PLN,CALD1,JAM3,DCN,JAM2,FGFR1,MYL9,FLNC,DCHS1,RSPO3,HSPB6,SMOC2,RHOJ,HAND2,MYH11,FAP
GO:BP	tissue development	GO:0009888	FALSE	0.004857169	2.31361676	2010	89	24	21031	MYLK,SGCD,ANXA6,BNC2,DACT3,ACTA2,PLN,TAGLN,FGF7,FGFR1,ZEB1,DCHS1,RSPO3,ZFPM2,COL14A1,DDR2,POSTN,ACTG2,IGF1,FERMT2,HAND2,OGN,MYH11,TMEM119
GO:BP	locomotion	GO:0040011	FALSE	0.008124823	2.090186099	1234	89	18	21031	EMILIN1,MYLK,ACTA2,JAM3,FGF7,DCN,JAM2,FGFR1,ZEB2,SMOC2,PODN,DDR2,POSTN,NEXN,IGF1,RHOJ,FERMT2,SYNPO2
GO:BP	response to wounding	GO:0009611	FALSE	0.009356877	2.028869098	557	89	12	21031	EMILIN1,MYLK,ANXA6,FGF7,MYL9,SMOC2,P2RX1,DDR2,IGF1,FERMT2,SYT11,FAP
GO:BP	striated muscle cell differentiation	GO:0051146	FALSE	0.009444561	2.024818207	291	89	9	21031	SGCD,LMOD1,JAM2,MYL9,FLNC,COL14A1,IGF1,MYH11,TMEM119
GO:BP	actin-mediated cell contraction	GO:0070252	FALSE	0.01120999	1.950394784	102	89	6	21031	SGCD,ACTA2,PLN,KCNE4,ZEB2,ABCC9
GO:BP	regulation of muscle system process	GO:0090257	FALSE	0.012919279	1.888761719	227	89	8	21031	ANXA6,PLN,CNN1,MYL9,LMCD1,P2RX1,IGF1,HAND2
GO:BP	regulation of biological process	GO:0050789	FALSE	0.013166565	1.880527526	12287	89	72	21031	EMILIN1,MYLK,SGCD,ANXA6,BNC2,DACT3,ACTA2,BOC,LMOD1,CNRIP1,PLN,CSDC2,JAM3,FGF7,DCN,JAM2,CCDC80,NEGR1,FXYD6,OLFML3,FGFR1,CNN1,OLFML1,KCNE4,GEM,MYL9,SSC5D,ZEB1,HSPB7,ZEB2,LMCD1,LIMS2,MRGPRF,HSPB2,KCNMB1,DCHS1,RSPO3,A2M,ZFPM2,COL14A1,HSPB6,MFAP4,SPON1,SMOC2,FBLN5,MAP1A,SPARCL1,TCEAL7,COLEC12,PLA2G5,P2RX1,PODN,EBF1,DDR2,POSTN,NEXN,ACTG2,IGF1,RHOJ,CLIP3,FERMT2,SYT11,HAND2,OGN,PDE1A,ABCC9,FAP,STK32B,SYN…
GO:BP	muscle cell differentiation	GO:0042692	FALSE	0.015770299	1.802160066	395	89	10	21031	SGCD,LMOD1,JAM2,MYL9,ZEB1,FLNC,COL14A1,IGF1,MYH11,TMEM119
GO:BP	positive regulation of wound healing	GO:0090303	FALSE	0.016710373	1.777013851	63	89	5	21031	EMILIN1,MYLK,SMOC2,DDR2,FERMT2
GO:BP	tissue migration	GO:0090130	FALSE	0.017024124	1.768935235	313	89	9	21031	ACTA2,FGF7,DCN,FGFR1,ZEB2,SMOC2,ACTG2,RHOJ,FAP
GO:BP	circulatory system process	GO:0003013	FALSE	0.017366901	1.760277668	592	89	12	21031	EMILIN1,SGCD,ACTA2,PLN,KCNE4,HSPB7,ZEB2,KCNMB1,P2RX1,POSTN,FERMT2,ABCC9
GO:BP	skeletal system development	GO:0001501	FALSE	0.037751215	1.423069072	535	89	11	21031	ANXA6,BNC2,FGFR1,ZEB1,DCHS1,PRELP,DDR2,IGF1,HAND2,OGN,TMEM119
GO:BP	muscle cell development	GO:0055001	FALSE	0.038617554	1.413215243	190	89	7	21031	SGCD,LMOD1,MYL9,FLNC,COL14A1,IGF1,MYH11
GO:BP	positive regulation of response to wounding	GO:1903036	FALSE	0.039428619	1.404188434	75	89	5	21031	EMILIN1,MYLK,SMOC2,DDR2,FERMT2
GO:BP	angiogenesis	GO:0001525	FALSE	0.039757544	1.400580454	538	89	11	21031	EMILIN1,CALD1,JAM3,DCN,FGFR1,RSPO3,HSPB6,SMOC2,RHOJ,HAND2,FAP
GO:BP	actin filament-based movement	GO:0030048	FALSE	0.043226674	1.364248184	129	89	6	21031	SGCD,ACTA2,PLN,KCNE4,ZEB2,ABCC9
GO:BP	regulation of wound healing	GO:0061041	FALSE	0.045165559	1.345192609	130	89	6	21031	EMILIN1,MYLK,SMOC2,DDR2,FERMT2,FAP
GO:CC	collagen-containing extracellular matrix	GO:0062023	TRUE	4.23E-11	10.37370225	425	92	18	22097	EMILIN1,ANXA6,ACTA2,DCN,CCDC80,SSC5D,A2M,COL14A1,MFAP4,SPON1,SMOC2,PRELP,FBLN5,SPARCL1,COLEC12,PODN,POSTN,OGN
GO:CC	extracellular matrix	GO:0031012	FALSE	3.58E-10	9.44664253	555	92	19	22097	EMILIN1,ANXA6,ACTA2,DCN,CCDC80,SSC5D,A2M,COL14A1,MFAP4,SPON1,SMOC2,PRELP,FBLN5,SPARCL1,COLEC12,PODN,POSTN,OGN,CRISPLD2
GO:CC	external encapsulating structure	GO:0030312	FALSE	3.69E-10	9.432934052	556	92	19	22097	EMILIN1,ANXA6,ACTA2,DCN,CCDC80,SSC5D,A2M,COL14A1,MFAP4,SPON1,SMOC2,PRELP,FBLN5,SPARCL1,COLEC12,PODN,POSTN,OGN,CRISPLD2
GO:CC	cell periphery	GO:0071944	FALSE	1.74E-08	7.758840439	6228	92	56	22097	EMILIN1,MYLK,SGCD,ANXA6,ACTA2,BOC,GYPC,CNRIP1,HEPH,CALD1,JAM3,DCN,JAM2,CCDC80,NEGR1,FXYD6,RASL12,FGFR1,KCNE4,GEM,MYL9,SSC5D,FLNC,LIMS2,MRGPRF,KCNMB1,DCHS1,A2M,COL14A1,MFAP4,SPON1,SMOC2,PRELP,FBLN5,SPARCL1,COLEC12,PLA2G5,P2RX1,PODN,DDR2,POSTN,NEXN,ACTG2,IGF1,RHOJ,CLIP3,GAS7,FERMT2,SYT11,OGN,ABCC9,FAP,CRISPLD2,FHL1,PTGFR,TMEM119
GO:CC	actin cytoskeleton	GO:0015629	TRUE	9.79E-07	6.009080456	515	92	15	22097	PDLIM3,MYLK,ACTA2,LMOD1,CALD1,JAM3,CNN1,MYL9,HSPB7,DDR2,NEXN,GAS7,FERMT2,MYH11,SYNPO2
GO:CC	contractile fiber	GO:0043292	TRUE	2.37614E-06	5.624128557	252	92	11	22097	PDLIM3,ACTA2,LMOD1,CALD1,MYL9,FLNC,NEXN,FERMT2,MYH11,ABCC9,SYNPO2
GO:CC	stress fiber	GO:0001725	FALSE	2.06825E-05	4.684397165	86	92	7	22097	PDLIM3,MYLK,ACTA2,CALD1,MYL9,FERMT2,SYNPO2
GO:CC	contractile actin filament bundle	GO:0097517	FALSE	2.06825E-05	4.684397165	86	92	7	22097	PDLIM3,MYLK,ACTA2,CALD1,MYL9,FERMT2,SYNPO2
GO:CC	actomyosin	GO:0042641	FALSE	3.5616E-05	4.448354384	93	92	7	22097	PDLIM3,MYLK,ACTA2,CALD1,MYL9,FERMT2,SYNPO2
GO:CC	actin filament bundle	GO:0032432	FALSE	4.12638E-05	4.384430403	95	92	7	22097	PDLIM3,MYLK,ACTA2,CALD1,MYL9,FERMT2,SYNPO2
GO:CC	supramolecular fiber	GO:0099512	FALSE	8.54648E-05	4.068212933	1054	92	18	22097	PDLIM3,ACTA2,LMOD1,CALD1,JAM3,MYL9,FLNC,MFAP4,FBLN5,MAP1A,NEXN,ACTG2,CLIP3,GAS7,FERMT2,MYH11,ABCC9,SYNPO2
GO:CC	supramolecular polymer	GO:0099081	FALSE	9.54875E-05	4.020053268	1062	92	18	22097	PDLIM3,ACTA2,LMOD1,CALD1,JAM3,MYL9,FLNC,MFAP4,FBLN5,MAP1A,NEXN,ACTG2,CLIP3,GAS7,FERMT2,MYH11,ABCC9,SYNPO2
GO:CC	myofibril	GO:0030016	FALSE	0.000225184	3.647461612	242	92	9	22097	PDLIM3,LMOD1,CALD1,MYL9,FLNC,NEXN,FERMT2,ABCC9,SYNPO2
GO:CC	focal adhesion	GO:0005925	TRUE	0.000424659	3.371960082	422	92	11	22097	ANXA6,CNN1,FLNC,LIMS2,TNS1,DDR2,NEXN,FERMT2,FAP,SYNPO2,FHL1
GO:CC	cell-substrate junction	GO:0030055	FALSE	0.000532768	3.273461812	432	92	11	22097	ANXA6,CNN1,FLNC,LIMS2,TNS1,DDR2,NEXN,FERMT2,FAP,SYNPO2,FHL1
GO:CC	extracellular region	GO:0005576	TRUE	0.000613419	3.212242805	4213	92	37	22097	EMILIN1,ANXA6,ACTA2,CPXM2,JAM3,FGF7,DCN,CCDC80,NEGR1,OLFML3,FGFR1,OLFML1,SSC5D,RSPO3,A2M,COL14A1,HSPB6,MFAP4,SPON1,SMOC2,PRELP,FNDC1,FBLN5,SPARCL1,COLEC12,PLA2G5,PODN,POSTN,ACTG2,IGF1,RHOJ,FAM180A,OGN,MYH11,FAP,CRISPLD2,PTGFR
GO:CC	sarcomere	GO:0030017	FALSE	0.001128657	2.947437943	220	92	8	22097	PDLIM3,LMOD1,MYL9,FLNC,NEXN,FERMT2,ABCC9,SYNPO2
GO:CC	supramolecular complex	GO:0099080	FALSE	0.005983859	2.223018621	1426	92	18	22097	PDLIM3,ACTA2,LMOD1,CALD1,JAM3,MYL9,FLNC,MFAP4,FBLN5,MAP1A,NEXN,ACTG2,CLIP3,GAS7,FERMT2,MYH11,ABCC9,SYNPO2
GO:CC	anchoring junction	GO:0070161	FALSE	0.006371153	2.195781936	905	92	14	22097	PDLIM3,ANXA6,JAM3,JAM2,CNN1,FLNC,LIMS2,TNS1,DDR2,NEXN,FERMT2,FAP,SYNPO2,FHL1
GO:CC	I band	GO:0031674	FALSE	0.010993972	1.958845367	149	92	6	22097	PDLIM3,MYL9,FLNC,NEXN,FERMT2,SYNPO2
GO:CC	cytoskeleton	GO:0005856	FALSE	0.011952061	1.922557205	2430	92	24	22097	PDLIM3,MYLK,SGCD,ACTA2,LMOD1,GYPC,CALD1,JAM3,FBXL7,CNN1,GEM,MYL9,HSPB7,FLNC,TNS1,MAP1A,DDR2,NEXN,ACTG2,CLIP3,GAS7,FERMT2,MYH11,SYNPO2
GO:CC	cell junction	GO:0030054	FALSE	0.027774295	1.556356956	2230	92	22	22097	PDLIM3,ANXA6,JAM3,JAM2,FXYD6,CNN1,FLNC,LIMS2,KCNMB1,TNS1,MAP1A,SPARCL1,P2RX1,PDZRN3,DDR2,POSTN,NEXN,FERMT2,SYT11,FAP,SYNPO2,FHL1
GO:CC	extracellular space	GO:0005615	FALSE	0.035600622	1.448542417	3303	92	28	22097	EMILIN1,ANXA6,ACTA2,CPXM2,JAM3,FGF7,DCN,OLFML3,OLFML1,SSC5D,A2M,COL14A1,MFAP4,SPON1,SMOC2,PRELP,FBLN5,SPARCL1,COLEC12,PODN,POSTN,ACTG2,IGF1,RHOJ,OGN,MYH11,FAP,CRISPLD2
GO:CC	elastic fiber	GO:0071953	FALSE	0.049729532	1.303385629	5	92	2	22097	MFAP4,FBLN5
KEGG	Vascular smooth muscle contraction	KEGG:04270	FALSE	5.97402E-06	5.223733511	133	37	8	8484	MYLK,ACTA2,CALD1,MYL9,KCNMB1,PLA2G5,ACTG2,MYH11
KEGG	Calcium signaling pathway	KEGG:04020	FALSE	0.006748561	2.170788794	251	37	7	8484	MYLK,PLN,FGF7,FGFR1,P2RX1,PDE1A,PTGFR
REAC	Smooth Muscle Contraction	REAC:R-HSA-445355	FALSE	1.22E-08	7.914244071	43	55	8	10842	MYLK,ANXA6,ACTA2,LMOD1,CALD1,MYL9,ACTG2,MYH11
REAC	Muscle contraction	REAC:R-HSA-397014	FALSE	1.08E-07	6.965009397	203	55	12	10842	MYLK,ANXA6,ACTA2,LMOD1,PLN,CALD1,FXYD6,KCNE4,MYL9,ACTG2,MYH11,ABCC9
REAC	Extracellular matrix organization	REAC:R-HSA-1474244	FALSE	0.006032417	2.219508647	297	55	9	10842	EMILIN1,JAM3,DCN,JAM2,A2M,COL14A1,MFAP4,FBLN5,DDR2
REAC	Cell-extracellular matrix interactions	REAC:R-HSA-446353	FALSE	0.035638994	1.448074562	18	55	3	10842	FLNC,LIMS2,FERMT2
