## Supplementary file 3 for "Effects of Spearman’s and Pearson’s correlations on construction of cancer regulatory networks and biomarker selection": COAD_pearson_Enrichment.csv

source	term_name	term_id	highlighted	adjusted_p_value	negative_log10_of_adjusted_p_value	term_size	query_size	intersection_size	effective_domain_size	intersections
GO:MF	G protein-coupled receptor activity	GO:0004930	TRUE	0.025975229	1.585440616	838	63	11	20212	GPR22,OR2D3,SORCS1,TAS2R13,TAS2R3,GPR52,MRGPRF,AVPR1B,MC2R,CASR,OR52K1
GO:CC	nucleolus	GO:0005730	TRUE	0.000200074	3.698808278	2001	88	24	22097	SCARNA9,SNORA20,SNORA26,SNORA65,SNORA12,SCARNA1,SNORA14B,SNORA81,WDR74,SNORA10,SNORA37,SNORA28,SCARNA7,SNORD15B,SNORD15A,SCARNA23,SCARNA3,SNORA15,SNORA46,SNORA22,SNORA2B,SNORD8,SNORD67,SNHG8
KEGG	Vascular smooth muscle contraction	KEGG:04270	FALSE	0.002375993	2.624154925	133	25	5	8484	MYLK,AVPR1B,MYH11,MYL9,KCNMB1
KEGG	cGMP-PKG signaling pathway	KEGG:04022	FALSE	0.006463338	2.189543153	164	25	5	8484	MYLK,CNGB1,MYL9,ATP1A2,KCNMB1
REAC	Smooth Muscle Contraction	REAC:R-HSA-445355	FALSE	0.001612185	2.792585233	43	29	4	10842	MYLK,LMOD1,MYH11,MYL9
REAC	Muscle contraction	REAC:R-HSA-397014	FALSE	0.004513022	2.345532508	203	29	6	10842	MYLK,FXYD6,LMOD1,MYH11,MYL9,ATP1A2
REAC	RHO GTPases activate PAKs	REAC:R-HSA-5627123	FALSE	0.007536075	2.12285477	21	29	3	10842	MYLK,MYH11,MYL9
