## Supplementary file 3 for "Effects of Spearman’s and Pearson’s correlations on construction of cancer regulatory networks and biomarker selection": COAD_spearman_Enrichment.csv

source	term_name	term_id	highlighted	adjusted_p_value	negative_log10_of_adjusted_p_value	term_size	query_size	intersection_size	effective_domain_size	intersections
GO:MF	extracellular matrix structural constituent	GO:0005201	TRUE	1.19E-05	4.923453799	167	81	9	20212	PRELP,THBS2,MFAP4,CILP,MFAP5,COL5A2,DPT,COL10A1,CTHRC1
GO:MF	structural molecule activity	GO:0005198	FALSE	0.00330735	2.480519843	1100	81	16	20212	MYH11,PRELP,ANK2,THBS2,MFAP4,BVES,CILP,MYL9,MFAP5,COL5A2,RPL36A,DPT,RPL39,TUBA4B,COL10A1,CTHRC1
GO:BP	muscle structure development	GO:0061061	TRUE	3.85E-05	4.414798594	678	77	15	21031	LMOD1,MYLK,FHL1,JAM2,MYH11,ANK2,TAGLN,BVES,JPH2,MYL9,ITGA11,NOX4,RBPMS2,ADAM12,POPDC2
GO:BP	muscle contraction	GO:0006936	TRUE	8.84E-05	4.053619713	342	77	11	21031	LMOD1,MYLK,PLN,GNAO1,SULF1,MYH11,ANK2,CNN1,MYL9,CASQ2,SCN7A
GO:BP	muscle system process	GO:0003012	FALSE	9.50E-05	4.022167413	429	77	12	21031	LMOD1,MYLK,PLN,GNAO1,HAND2,SULF1,MYH11,ANK2,CNN1,MYL9,CASQ2,SCN7A
GO:BP	anatomical structure morphogenesis	GO:0009653	FALSE	0.000213405	3.670795806	2684	77	28	21031	LMOD1,MYLK,PLN,HAND2,SULF1,MAB21L2,FHL1,JAM2,MYH11,ANK2,DCLK1,THBS2,RGMA,BVES,SFRP4,MYL9,MFAP5,COL5A2,CRX,NOX4,FAP,RBPMS2,ADAM12,SLIT3,GAP43,ADAMTS12,CTHRC1,FOXD4L3
GO:BP	muscle cell differentiation	GO:0042692	FALSE	0.00335573	2.474212983	395	77	10	21031	LMOD1,JAM2,MYH11,ANK2,BVES,MYL9,NOX4,RBPMS2,ADAM12,POPDC2
GO:BP	extracellular matrix organization	GO:0030198	TRUE	0.005411563	2.2666773	324	77	9	21031	SULF1,MYH11,MFAP4,ADAMTSL3,COL5A2,FAP,DPT,ADAMTS12,COL10A1
GO:BP	extracellular structure organization	GO:0043062	FALSE	0.00554943	2.255751592	325	77	9	21031	SULF1,MYH11,MFAP4,ADAMTSL3,COL5A2,FAP,DPT,ADAMTS12,COL10A1
GO:BP	external encapsulating structure organization	GO:0045229	FALSE	0.005690313	2.244863835	326	77	9	21031	SULF1,MYH11,MFAP4,ADAMTSL3,COL5A2,FAP,DPT,ADAMTS12,COL10A1
GO:BP	system development	GO:0048731	FALSE	0.006881691	2.162304851	3973	77	32	21031	MYLK,PLN,HAND2,SULF1,MAB21L2,HSPB7,JAM2,MYH11,PRELP,ANK2,DCLK1,CHRDL1,THBS2,RGMA,BVES,JPH2,SFRP4,MFAP5,COL5A2,CRX,NOX4,FAP,MAMDC2,RBPMS2,ADAM12,SALL2,POPDC2,SLIT3,GAP43,ADAMTS12,COL10A1,CTHRC1
GO:BP	developmental process	GO:0032502	FALSE	0.0075537	2.121840295	6453	77	43	21031	LMOD1,MYLK,PLN,HAND2,DACT3,SULF1,MAB21L2,FHL1,SPARCL1,HSPB7,JAM2,MYH11,PRELP,ANK2,DCLK1,TAGLN,CHRDL1,THBS2,RGMA,BVES,JPH2,SFRP4,MYL9,MFAP5,COL5A2,CRX,ITGA11,LMO3,NOX4,FAP,MAMDC2,RBPMS2,ADAM12,SALL2,EDARADD,POPDC2,SLIT3,GAP43,ADAMTS12,COL10A1,CTHRC1,FOXD4L3,PLA2G5
GO:BP	animal organ development	GO:0048513	FALSE	0.009654714	2.015260599	3039	77	27	21031	MYLK,PLN,HAND2,DACT3,SULF1,MAB21L2,FHL1,HSPB7,MYH11,ANK2,DCLK1,TAGLN,CHRDL1,BVES,JPH2,SFRP4,MFAP5,COL5A2,CRX,ITGA11,NOX4,RBPMS2,SALL2,POPDC2,SLIT3,ADAMTS12,CTHRC1
GO:BP	anatomical structure development	GO:0048856	FALSE	0.015414638	1.812066668	5899	77	40	21031	LMOD1,MYLK,PLN,HAND2,DACT3,SULF1,MAB21L2,FHL1,SPARCL1,HSPB7,JAM2,MYH11,PRELP,ANK2,DCLK1,TAGLN,CHRDL1,THBS2,RGMA,BVES,JPH2,SFRP4,MYL9,MFAP5,COL5A2,CRX,ITGA11,NOX4,FAP,MAMDC2,RBPMS2,ADAM12,SALL2,POPDC2,SLIT3,GAP43,ADAMTS12,COL10A1,CTHRC1,FOXD4L3
GO:BP	striated muscle cell differentiation	GO:0051146	FALSE	0.021601208	1.665521957	291	77	8	21031	LMOD1,JAM2,MYH11,BVES,MYL9,NOX4,ADAM12,POPDC2
GO:BP	circulatory system development	GO:0072359	FALSE	0.024027848	1.619285118	1130	77	15	21031	MYLK,PLN,HAND2,SULF1,HSPB7,MYH11,ANK2,THBS2,BVES,JPH2,NOX4,FAP,ADAM12,POPDC2,SLIT3
GO:CC	extracellular matrix	GO:0031012	TRUE	4.07E-07	6.390478213	555	81	15	22097	SULF1,SPARCL1,PRELP,THBS2,MFAP4,ADAMTSL3,ANGPTL1,CILP,MFAP5,COL5A2,DPT,ADAMTS12,COL10A1,CTHRC1,PZP
GO:CC	external encapsulating structure	GO:0030312	FALSE	4.17E-07	6.379839637	556	81	15	22097	SULF1,SPARCL1,PRELP,THBS2,MFAP4,ADAMTSL3,ANGPTL1,CILP,MFAP5,COL5A2,DPT,ADAMTS12,COL10A1,CTHRC1,PZP
GO:CC	collagen-containing extracellular matrix	GO:0062023	FALSE	1.31E-06	5.883229193	425	81	13	22097	SULF1,SPARCL1,PRELP,THBS2,MFAP4,ANGPTL1,CILP,MFAP5,COL5A2,DPT,COL10A1,CTHRC1,PZP
GO:CC	cell periphery	GO:0071944	FALSE	0.001623151	2.789641202	6228	81	42	22097	MYLK,AOC3,GNAO1,SULF1,FHL1,SPARCL1,JAM2,PRELP,ANK2,DCLK1,FXYD6,MRGPRF,CHRDL1,THBS2,MFAP4,ADAMTSL3,KCNMB1,ANGPTL1,RGMA,BVES,JPH2,CILP,MYL9,MFAP5,COL5A2,ITGA11,CADM3,RPL36A,NOX4,FAP,ADAM12,ITGBL1,DPT,ADCY2,POPDC2,GAP43,SCN7A,ADAMTS12,COL10A1,CTHRC1,PZP,PLA2G5
GO:CC	contractile fiber	GO:0043292	TRUE	0.010871949	1.96369259	252	81	7	22097	LMOD1,SYNPO2,MYH11,ANK2,JPH2,MYL9,CASQ2
GO:CC	anchoring junction	GO:0070161	TRUE	0.030146387	1.520764725	905	81	12	22097	TNS1,SYNPO2,FHL1,JAM2,ANK2,CNN1,BVES,ITGA11,CADM3,NOX4,FAP,ITGBL1
GO:CC	Z disc	GO:0030018	TRUE	0.037429383	1.426787326	134	81	5	22097	SYNPO2,ANK2,JPH2,MYL9,CASQ2
GO:CC	focal adhesion	GO:0005925	TRUE	0.043797212	1.358553534	422	81	8	22097	TNS1,SYNPO2,FHL1,CNN1,ITGA11,NOX4,FAP,ITGBL1
GO:CC	sarcomere	GO:0030017	TRUE	0.04403405	1.356211369	220	81	6	22097	LMOD1,SYNPO2,ANK2,JPH2,MYL9,CASQ2
KEGG	Vascular smooth muscle contraction	KEGG:04270	FALSE	0.000800166	3.096820125	133	33	6	8484	MYLK,MYH11,KCNMB1,MYL9,ADCY2,PLA2G5
KEGG	Adrenergic signaling in cardiomyocytes	KEGG:04261	FALSE	0.021761383	1.662313503	153	33	5	8484	PLN,BVES,ADCY2,POPDC2,SCN7A
KEGG	cGMP-PKG signaling pathway	KEGG:04022	FALSE	0.030004781	1.522809538	164	33	5	8484	MYLK,PLN,KCNMB1,MYL9,ADCY2
REAC	Muscle contraction	REAC:R-HSA-397014	FALSE	0.000567075	3.246359326	203	45	8	10842	LMOD1,MYLK,PLN,MYH11,FXYD6,MYL9,CASQ2,SCN7A
REAC	Axon guidance	REAC:R-HSA-422475	FALSE	0.003873865	2.411855484	549	45	11	10842	MYH11,ANK2,RGMA,MYL9,COL5A2,RPL36A,RPL39,TUBA4B,SLIT3,GAP43,SCN7A
REAC	Nervous system development	REAC:R-HSA-9675108	FALSE	0.005894045	2.229586552	574	45	11	10842	MYH11,ANK2,RGMA,MYL9,COL5A2,RPL36A,RPL39,TUBA4B,SLIT3,GAP43,SCN7A
REAC	Extracellular matrix organization	REAC:R-HSA-1474244	FALSE	0.009326245	2.030293202	297	45	8	10842	JAM2,MFAP4,P4HA3,MFAP5,COL5A2,ITGA11,ADAM12,COL10A1
REAC	Smooth Muscle Contraction	REAC:R-HSA-445355	FALSE	0.010288209	1.987660218	43	45	4	10842	LMOD1,MYLK,MYH11,MYL9
REAC	RHO GTPases activate PAKs	REAC:R-HSA-5627123	FALSE	0.030559076	1.51485978	21	45	3	10842	MYLK,MYH11,MYL9
