## Supplementary file 3 for "Effects of Spearman’s and Pearson’s correlations on construction of cancer regulatory networks and biomarker selection": KIRC_pearson_Enrichment.csv

source	term_name	term_id	highlighted	adjusted_p_value	negative_log10_of_adjusted_p_value	term_size	query_size	intersection_size	effective_domain_size	intersections
GO:MF	protein binding	GO:0005515	TRUE	0.000704225	3.152288473	14838	77	73	20212	SASH3,VAV1,IL10RA,IL12RB1,LCP2,IKZF1,SNX20,WAS,ITGAL,MAP4K1,CORO1A,ARHGAP30,FAM78A,DEF6,RAC2,RHOH,SLAMF6,CYTH4,MYO1F,CD2,BATF,CD244,SIRPG,CCR5,CD3E,FMNL1,SLA2,UBASH3A,CD3D,SIT1,PYHIN1,ARHGAP9,CD247,CD27,LTA,GFI1,CCL5,TBC1D10C,CXCR3,TIGIT,PARVG,FERMT3,PTPN22,CD72,LAPTM5,JAKMIP1,PSTPIP1,BIN2,ITK,GBP5,NCKAP1L,PVRIG,SELPLG,ACAP1,BTK,CXCR6,CD5,SH2D1A,SNORA64,TRAT1,TMC8,STAC3,PTPRCAP,SPI1,CD6,RASAL3,GZ…
GO:MF	cytokine binding	GO:0019955	FALSE	0.000777267	3.109429751	145	77	7	20212	IL10RA,IL12RB1,CCR5,CXCR3,CXCR6,TMC8,IL2RB
GO:MF	cytokine receptor activity	GO:0004896	TRUE	0.001386621	2.858042193	101	77	6	20212	IL10RA,IL12RB1,CCR5,CXCR3,CXCR6,IL2RB
GO:MF	nucleoside-triphosphatase regulator activity	GO:0060589	TRUE	0.00145054	2.838470237	492	77	11	20212	VAV1,WAS,ARHGAP30,DEF6,RHOH,CYTH4,ARHGAP9,TBC1D10C,NCKAP1L,ACAP1,RASAL3
GO:MF	GTPase regulator activity	GO:0030695	FALSE	0.00145054	2.838470237	492	77	11	20212	VAV1,WAS,ARHGAP30,DEF6,RHOH,CYTH4,ARHGAP9,TBC1D10C,NCKAP1L,ACAP1,RASAL3
GO:MF	enzyme regulator activity	GO:0030234	FALSE	0.003409591	2.467297655	1296	77	17	20212	VAV1,WAS,ARHGAP30,DEF6,RAC2,RHOH,CYTH4,SLA2,ARHGAP9,CD27,CCL5,TBC1D10C,GBP5,NCKAP1L,ACAP1,BTK,RASAL3
GO:MF	signaling receptor activity	GO:0038023	FALSE	0.005418497	2.26612116	1491	77	18	20212	IL10RA,IL12RB1,ITGAL,CD2,CD244,CCR5,CD3E,CD3D,CD247,CD27,CXCR3,CD72,PVRIG,CXCR6,CD5,IL2RB,LAG3,SPN
GO:MF	molecular transducer activity	GO:0060089	FALSE	0.005418497	2.26612116	1491	77	18	20212	IL10RA,IL12RB1,ITGAL,CD2,CD244,CCR5,CD3E,CD3D,CD247,CD27,CXCR3,CD72,PVRIG,CXCR6,CD5,IL2RB,LAG3,SPN
GO:MF	immune receptor activity	GO:0140375	FALSE	0.011141538	1.953054867	145	77	6	20212	IL10RA,IL12RB1,CCR5,CXCR3,CXCR6,IL2RB
GO:BP	lymphocyte activation	GO:0046649	TRUE	1.57E-22	21.80369829	783	95	35	21031	SASH3,VAV1,IL12RB1,IKZF1,WAS,ITGAL,CORO1A,RAC2,RHOH,SLAMF6,CD2,BATF,CD244,SIRPG,CD3E,SLA2,CD3D,SIT1,CD247,CD27,CCL5,TBC1D10C,TIGIT,PTPN22,LAPTM5,ITK,NCKAP1L,BTK,CD5,SPI1,CD6,RASAL3,CRTAM,LAG3,SPN
GO:BP	T cell activation	GO:0042110	FALSE	2.48E-22	21.60486647	555	95	31	21031	SASH3,VAV1,IL12RB1,WAS,ITGAL,CORO1A,RAC2,RHOH,SLAMF6,CD2,BATF,SIRPG,CD3E,SLA2,CD3D,SIT1,CD247,CD27,CCL5,TIGIT,PTPN22,LAPTM5,ITK,NCKAP1L,CD5,SPI1,CD6,RASAL3,CRTAM,LAG3,SPN
GO:BP	regulation of immune system process	GO:0002682	FALSE	4.42E-22	21.35424981	1512	95	44	21031	SASH3,VAV1,IL12RB1,LCP2,WAS,CORO1A,RAC2,RHOH,SLAMF6,CD2,BATF,CD244,SIRPG,CD3E,CD96,SLA2,UBASH3A,CD3D,SIT1,PYHIN1,CD247,CD27,LTA,GFI1,CCL5,TBC1D10C,CXCR3,TIGIT,PTPN22,LAPTM5,ITK,GBP5,NCKAP1L,PVRIG,BTK,CD5,SH2D1A,TRAT1,SPI1,CD6,RASAL3,CRTAM,LAG3,SPN
GO:BP	leukocyte activation	GO:0045321	FALSE	4.59E-22	21.33833372	946	95	37	21031	SASH3,VAV1,IL12RB1,LCP2,IKZF1,WAS,ITGAL,CORO1A,RAC2,RHOH,SLAMF6,CD2,BATF,CD244,SIRPG,CD3E,SLA2,CD3D,SIT1,CD247,CD27,CCL5,TBC1D10C,TIGIT,PTPN22,LAPTM5,ITK,NCKAP1L,SELPLG,BTK,CD5,SPI1,CD6,RASAL3,CRTAM,LAG3,SPN
GO:BP	cell activation	GO:0001775	FALSE	5.47E-21	20.26195955	1092	95	38	21031	SASH3,VAV1,IL12RB1,LCP2,IKZF1,WAS,ITGAL,CORO1A,RAC2,RHOH,SLAMF6,CD2,BATF,CD244,SIRPG,CD3E,SLA2,CD3D,SIT1,CD247,CD27,CCL5,TBC1D10C,TIGIT,FERMT3,PTPN22,LAPTM5,ITK,NCKAP1L,SELPLG,BTK,CD5,SPI1,CD6,RASAL3,CRTAM,LAG3,SPN
GO:BP	positive regulation of immune system process	GO:0002684	FALSE	1.99E-20	19.70106605	1054	95	37	21031	SASH3,VAV1,IL12RB1,LCP2,CORO1A,RAC2,RHOH,SLAMF6,CD2,CD244,SIRPG,CD3E,SLA2,UBASH3A,CD3D,PYHIN1,CD247,CD27,LTA,GFI1,CCL5,PTPN22,LAPTM5,ITK,GBP5,NCKAP1L,PVRIG,BTK,CD5,SH2D1A,TRAT1,SPI1,CD6,RASAL3,CRTAM,LAG3,SPN
GO:BP	immune system process	GO:0002376	FALSE	2.13E-19	18.67191459	2776	95	53	21031	SASH3,VAV1,IL12RB1,LCP2,IKZF1,WAS,ITGAL,CORO1A,RAC2,RHOH,SLAMF6,CD2,BATF,CD244,SIRPG,CCR5,CD3E,CD96,SLA2,UBASH3A,CD3D,SIT1,PYHIN1,CD247,CD27,LTA,GFI1,CCL5,TBC1D10C,CXCR3,TIGIT,PTPN22,LAPTM5,PSTPIP1,ITK,GBP5,NCKAP1L,PVRIG,SELPLG,BTK,CXCR6,CD5,SH2D1A,TRAT1,SPI1,CD6,RASAL3,GZMA,IL2RB,FASLG,CRTAM,LAG3,SPN
GO:BP	immune response	GO:0006955	TRUE	2.96E-18	17.52883456	1988	95	45	21031	SASH3,VAV1,IL12RB1,LCP2,WAS,ITGAL,CORO1A,RAC2,SLAMF6,CD2,BATF,CD244,CCR5,CD3E,CD96,SLA2,UBASH3A,CD3D,SIT1,PYHIN1,CD247,CD27,LTA,GFI1,CCL5,CXCR3,PTPN22,LAPTM5,PSTPIP1,ITK,GBP5,NCKAP1L,PVRIG,BTK,CXCR6,SH2D1A,TRAT1,SPI1,CD6,GZMA,IL2RB,FASLG,CRTAM,LAG3,SPN
GO:BP	regulation of lymphocyte activation	GO:0051249	FALSE	2.12E-17	16.67390236	497	95	26	21031	SASH3,VAV1,IL12RB1,CORO1A,RAC2,RHOH,CD2,BATF,SIRPG,CD3E,SIT1,CD27,CCL5,TBC1D10C,TIGIT,PTPN22,LAPTM5,NCKAP1L,BTK,CD5,SPI1,CD6,RASAL3,CRTAM,LAG3,SPN
GO:BP	regulation of T cell activation	GO:0050863	FALSE	1.39E-16	15.85803189	374	95	23	21031	SASH3,VAV1,IL12RB1,CORO1A,RAC2,RHOH,CD2,BATF,SIRPG,CD3E,SIT1,CD27,CCL5,TIGIT,PTPN22,LAPTM5,NCKAP1L,CD5,CD6,RASAL3,CRTAM,LAG3,SPN
GO:BP	regulation of leukocyte activation	GO:0002694	FALSE	4.34E-16	15.36257696	561	95	26	21031	SASH3,VAV1,IL12RB1,CORO1A,RAC2,RHOH,CD2,BATF,SIRPG,CD3E,SIT1,CD27,CCL5,TBC1D10C,TIGIT,PTPN22,LAPTM5,NCKAP1L,BTK,CD5,SPI1,CD6,RASAL3,CRTAM,LAG3,SPN
GO:BP	leukocyte cell-cell adhesion	GO:0007159	FALSE	7.38E-16	15.13210989	403	95	23	21031	SASH3,VAV1,IL12RB1,ITGAL,CORO1A,RAC2,RHOH,SIRPG,CD3E,CD27,CCL5,TIGIT,FERMT3,PTPN22,LAPTM5,NCKAP1L,SELPLG,CD5,CD6,RASAL3,CRTAM,LAG3,SPN
GO:BP	regulation of immune response	GO:0050776	FALSE	2.38E-15	14.6228734	881	95	30	21031	SASH3,VAV1,IL12RB1,LCP2,WAS,SLAMF6,BATF,CD3E,CD96,SLA2,UBASH3A,CD3D,PYHIN1,CD247,LTA,GFI1,CCL5,PTPN22,LAPTM5,ITK,GBP5,NCKAP1L,PVRIG,BTK,SH2D1A,TRAT1,SPI1,CRTAM,LAG3,SPN
GO:BP	regulation of cell activation	GO:0050865	FALSE	4.36E-15	14.36084897	616	95	26	21031	SASH3,VAV1,IL12RB1,CORO1A,RAC2,RHOH,CD2,BATF,SIRPG,CD3E,SIT1,CD27,CCL5,TBC1D10C,TIGIT,PTPN22,LAPTM5,NCKAP1L,BTK,CD5,SPI1,CD6,RASAL3,CRTAM,LAG3,SPN
GO:BP	positive regulation of immune response	GO:0050778	FALSE	1.81E-13	12.74144937	718	95	26	21031	SASH3,VAV1,IL12RB1,LCP2,SLAMF6,CD3E,SLA2,UBASH3A,CD3D,PYHIN1,CD247,LTA,GFI1,CCL5,PTPN22,LAPTM5,ITK,GBP5,NCKAP1L,PVRIG,BTK,SH2D1A,TRAT1,SPI1,CRTAM,LAG3
GO:BP	immune effector process	GO:0002252	FALSE	1.03E-12	11.98712262	698	95	25	21031	SASH3,VAV1,IL12RB1,WAS,ITGAL,CORO1A,RAC2,SLAMF6,CD2,BATF,CD244,CD96,SLA2,CD27,LTA,PTPN22,LAPTM5,NCKAP1L,BTK,SH2D1A,SPI1,IL2RB,CRTAM,LAG3,SPN
GO:BP	leukocyte mediated immunity	GO:0002443	FALSE	2.86E-12	11.54363113	460	95	21	21031	SASH3,VAV1,IL12RB1,WAS,CORO1A,RAC2,SLAMF6,CD2,BATF,CD96,SLA2,CD27,LTA,NCKAP1L,BTK,SH2D1A,SPI1,IL2RB,CRTAM,LAG3,SPN
GO:BP	lymphocyte mediated immunity	GO:0002449	FALSE	5.87E-12	11.23160147	361	95	19	21031	SASH3,VAV1,IL12RB1,WAS,CORO1A,SLAMF6,CD2,BATF,CD96,SLA2,CD27,LTA,NCKAP1L,BTK,SH2D1A,IL2RB,CRTAM,LAG3,SPN
GO:BP	regulation of cell-cell adhesion	GO:0022407	FALSE	5.88E-12	11.23067367	477	95	21	21031	SASH3,VAV1,IL12RB1,CORO1A,RHOH,SIRPG,CD3E,CD27,CCL5,TIGIT,FERMT3,PTPN22,LAPTM5,NCKAP1L,CD5,SPI1,CD6,RASAL3,CRTAM,LAG3,SPN
GO:BP	regulation of leukocyte cell-cell adhesion	GO:1903037	FALSE	7.17E-12	11.14439435	365	95	19	21031	SASH3,VAV1,IL12RB1,CORO1A,RHOH,SIRPG,CD3E,CD27,CCL5,TIGIT,PTPN22,LAPTM5,NCKAP1L,CD5,CD6,RASAL3,CRTAM,LAG3,SPN
GO:BP	regulation of immune effector process	GO:0002697	FALSE	1.36E-11	10.86805909	378	95	19	21031	SASH3,VAV1,IL12RB1,WAS,RAC2,SLAMF6,BATF,CD244,CD96,LTA,PTPN22,LAPTM5,NCKAP1L,BTK,SH2D1A,SPI1,CRTAM,LAG3,SPN
GO:BP	positive regulation of leukocyte activation	GO:0002696	FALSE	6.24E-11	10.20500878	354	95	18	21031	SASH3,VAV1,IL12RB1,CORO1A,RHOH,CD2,SIRPG,CD3E,CD27,CCL5,PTPN22,NCKAP1L,BTK,CD5,SPI1,CD6,RASAL3,SPN
GO:BP	T cell differentiation	GO:0030217	FALSE	9.21E-11	10.03596442	308	95	17	21031	SASH3,VAV1,IL12RB1,RHOH,SLAMF6,CD2,BATF,CD3E,CD3D,CD27,PTPN22,ITK,NCKAP1L,SPI1,CRTAM,LAG3,SPN
GO:BP	T cell receptor signaling pathway	GO:0050852	FALSE	1.24E-10	9.908168549	138	95	13	21031	LCP2,CD3E,SLA2,UBASH3A,CD3D,CD247,PTPN22,LAPTM5,ITK,PVRIG,BTK,SH2D1A,TRAT1
GO:BP	positive regulation of cell activation	GO:0050867	FALSE	1.39E-10	9.855435332	371	95	18	21031	SASH3,VAV1,IL12RB1,CORO1A,RHOH,CD2,SIRPG,CD3E,CD27,CCL5,PTPN22,NCKAP1L,BTK,CD5,SPI1,CD6,RASAL3,SPN
GO:BP	lymphocyte differentiation	GO:0030098	FALSE	1.63E-10	9.786841228	434	95	19	21031	SASH3,VAV1,IL12RB1,IKZF1,RHOH,SLAMF6,CD2,BATF,CD3E,CD3D,CD27,PTPN22,ITK,NCKAP1L,BTK,SPI1,CRTAM,LAG3,SPN
GO:BP	positive regulation of lymphocyte activation	GO:0051251	FALSE	2.00E-10	9.69876255	323	95	17	21031	SASH3,VAV1,IL12RB1,CORO1A,RHOH,SIRPG,CD3E,CD27,CCL5,PTPN22,NCKAP1L,BTK,CD5,SPI1,CD6,RASAL3,SPN
GO:BP	adaptive immune response	GO:0002250	FALSE	3.64E-10	9.438318909	739	95	23	21031	SASH3,IL12RB1,WAS,SLAMF6,BATF,CD244,CD3E,SLA2,CD3D,SIT1,CD247,CD27,LTA,ITK,NCKAP1L,BTK,SH2D1A,TRAT1,CD6,IL2RB,CRTAM,LAG3,SPN
GO:BP	antigen receptor-mediated signaling pathway	GO:0050851	FALSE	4.11E-10	9.386126056	191	95	14	21031	LCP2,CD3E,SLA2,UBASH3A,CD3D,CD247,PTPN22,LAPTM5,ITK,NCKAP1L,PVRIG,BTK,SH2D1A,TRAT1
GO:BP	type II interferon production	GO:0032609	FALSE	4.84E-10	9.315474577	118	95	12	21031	SASH3,IL12RB1,SLAMF6,CD2,CD244,CD3E,CD96,LTA,PTPN22,LAPTM5,CRTAM,SPN
GO:BP	regulation of leukocyte mediated immunity	GO:0002703	FALSE	6.55E-10	9.183743365	243	95	15	21031	SASH3,VAV1,IL12RB1,WAS,RAC2,SLAMF6,CD96,LTA,NCKAP1L,BTK,SH2D1A,SPI1,CRTAM,LAG3,SPN
GO:BP	positive regulation of T cell activation	GO:0050870	FALSE	8.31E-10	9.080472281	247	95	15	21031	SASH3,VAV1,IL12RB1,CORO1A,RHOH,SIRPG,CD3E,CD27,CCL5,PTPN22,NCKAP1L,CD5,CD6,RASAL3,SPN
GO:BP	cell-cell adhesion	GO:0098609	FALSE	1.02E-09	8.993455978	946	95	25	21031	SASH3,VAV1,IL12RB1,ITGAL,CORO1A,RAC2,RHOH,CD2,SIRPG,CD3E,CD27,CCL5,TIGIT,FERMT3,PTPN22,LAPTM5,NCKAP1L,SELPLG,CD5,SPI1,CD6,RASAL3,CRTAM,LAG3,SPN
GO:BP	regulation of cell adhesion	GO:0030155	FALSE	1.06E-09	8.974382624	778	95	23	21031	SASH3,VAV1,IL12RB1,CORO1A,RAC2,RHOH,SIRPG,CD3E,CD27,CCL5,CXCR3,TIGIT,FERMT3,PTPN22,LAPTM5,NCKAP1L,CD5,SPI1,CD6,RASAL3,CRTAM,LAG3,SPN
GO:BP	mononuclear cell differentiation	GO:1903131	FALSE	1.14E-09	8.944857988	484	95	19	21031	SASH3,VAV1,IL12RB1,IKZF1,RHOH,SLAMF6,CD2,BATF,CD3E,CD3D,CD27,PTPN22,ITK,NCKAP1L,BTK,SPI1,CRTAM,LAG3,SPN
GO:BP	defense response	GO:0006952	FALSE	1.80E-09	8.745085981	1791	95	33	21031	VAV1,IL10RA,IL12RB1,WAS,ITGAL,CORO1A,SLAMF6,CD2,BATF,CD244,CCR5,CD96,PYHIN1,LTA,GFI1,CCL5,CXCR3,PTPN22,LAPTM5,PSTPIP1,ITK,GBP5,BTK,CXCR6,SH2D1A,TRAT1,PTPRCAP,SPI1,CD6,FASLG,CRTAM,LAG3,SPN
GO:BP	positive regulation of leukocyte cell-cell adhesion	GO:1903039	FALSE	3.02E-09	8.520100473	270	95	15	21031	SASH3,VAV1,IL12RB1,CORO1A,RHOH,SIRPG,CD3E,CD27,CCL5,PTPN22,NCKAP1L,CD5,CD6,RASAL3,SPN
GO:BP	alpha-beta T cell activation	GO:0046631	FALSE	3.34E-09	8.476103409	178	95	13	21031	SASH3,IL12RB1,SLAMF6,BATF,CD3E,CD3D,CD247,PTPN22,ITK,NCKAP1L,RASAL3,CRTAM,SPN
GO:BP	cell adhesion	GO:0007155	FALSE	4.37E-09	8.359427474	1512	95	30	21031	SASH3,VAV1,IL12RB1,ITGAL,CORO1A,RAC2,RHOH,CD2,SIRPG,CD3E,CD96,CD27,CCL5,CXCR3,TIGIT,PARVG,FERMT3,PTPN22,CD72,LAPTM5,PSTPIP1,NCKAP1L,SELPLG,CD5,SPI1,CD6,RASAL3,CRTAM,LAG3,SPN
GO:BP	regulation of lymphocyte mediated immunity	GO:0002706	FALSE	4.44E-09	8.352579532	182	95	13	21031	SASH3,VAV1,IL12RB1,WAS,SLAMF6,CD96,LTA,NCKAP1L,BTK,SH2D1A,CRTAM,LAG3,SPN
GO:BP	regulation of type II interferon production	GO:0032649	FALSE	1.23E-08	7.910621879	117	95	11	21031	SASH3,IL12RB1,SLAMF6,CD2,CD244,CD3E,CD96,LTA,PTPN22,LAPTM5,CRTAM
GO:BP	immune response-activating cell surface receptor signaling pathway	GO:0002429	FALSE	1.31E-08	7.883918869	299	95	15	21031	VAV1,LCP2,CD3E,SLA2,UBASH3A,CD3D,CD247,PTPN22,LAPTM5,ITK,NCKAP1L,PVRIG,BTK,SH2D1A,TRAT1
GO:BP	positive regulation of leukocyte proliferation	GO:0070665	FALSE	2.51E-08	7.600890123	164	95	12	21031	SASH3,IL12RB1,CORO1A,RAC2,CD3E,CCL5,PTPN22,NCKAP1L,BTK,CD6,RASAL3,SPN
GO:BP	positive regulation of cell-cell adhesion	GO:0022409	FALSE	3.14E-08	7.502930889	318	95	15	21031	SASH3,VAV1,IL12RB1,CORO1A,RHOH,SIRPG,CD3E,CD27,CCL5,PTPN22,NCKAP1L,CD5,CD6,RASAL3,SPN
GO:BP	immune response-regulating cell surface receptor signaling pathway	GO:0002768	FALSE	4.66E-08	7.331154513	327	95	15	21031	VAV1,LCP2,CD3E,SLA2,UBASH3A,CD3D,CD247,PTPN22,LAPTM5,ITK,NCKAP1L,PVRIG,BTK,SH2D1A,TRAT1
GO:BP	activation of immune response	GO:0002253	FALSE	5.72E-08	7.242333618	531	95	18	21031	VAV1,LCP2,CD3E,SLA2,UBASH3A,CD3D,PYHIN1,CD247,GFI1,PTPN22,LAPTM5,ITK,GBP5,NCKAP1L,PVRIG,BTK,SH2D1A,TRAT1
GO:BP	regulation of cytokine production	GO:0001817	FALSE	6.37E-08	7.195847768	773	95	21	21031	SASH3,IL12RB1,SLAMF6,CD2,BATF,CD244,CD3E,CD96,UBASH3A,LTA,TIGIT,PTPN22,LAPTM5,ITK,GBP5,NCKAP1L,BTK,CD6,CRTAM,LAG3,SPN
GO:BP	immune response-activating signaling pathway	GO:0002757	FALSE	6.76E-08	7.170315704	465	95	17	21031	VAV1,LCP2,CD3E,SLA2,UBASH3A,CD3D,CD247,GFI1,PTPN22,LAPTM5,ITK,GBP5,NCKAP1L,PVRIG,BTK,SH2D1A,TRAT1
GO:BP	cytokine production	GO:0001816	FALSE	7.35E-08	7.133436501	779	95	21	21031	SASH3,IL12RB1,SLAMF6,CD2,BATF,CD244,CD3E,CD96,UBASH3A,LTA,TIGIT,PTPN22,LAPTM5,ITK,GBP5,NCKAP1L,BTK,CD6,CRTAM,LAG3,SPN
GO:BP	regulation of T cell proliferation	GO:0042129	FALSE	8.00E-08	7.096741158	181	95	12	21031	SASH3,IL12RB1,CORO1A,RAC2,CD3E,CCL5,PTPN22,NCKAP1L,CD6,RASAL3,CRTAM,SPN
GO:BP	positive regulation of T cell proliferation	GO:0042102	FALSE	8.66E-08	7.062699177	103	95	10	21031	SASH3,IL12RB1,CORO1A,CD3E,CCL5,PTPN22,NCKAP1L,CD6,RASAL3,SPN
GO:BP	leukocyte differentiation	GO:0002521	FALSE	1.02E-07	6.990970227	627	95	19	21031	SASH3,VAV1,IL12RB1,IKZF1,RHOH,SLAMF6,CD2,BATF,CD3E,CD3D,CD27,PTPN22,ITK,NCKAP1L,BTK,SPI1,CRTAM,LAG3,SPN
GO:BP	positive regulation of lymphocyte proliferation	GO:0050671	FALSE	1.20E-07	6.92131043	144	95	11	21031	SASH3,IL12RB1,CORO1A,CD3E,CCL5,PTPN22,NCKAP1L,BTK,CD6,RASAL3,SPN
GO:BP	regulation of lymphocyte proliferation	GO:0050670	FALSE	1.25E-07	6.903866752	237	95	13	21031	SASH3,IL12RB1,CORO1A,RAC2,CD3E,CCL5,PTPN22,NCKAP1L,BTK,CD6,RASAL3,CRTAM,SPN
GO:BP	positive regulation of type II interferon production	GO:0032729	FALSE	1.41E-07	6.852084076	76	95	9	21031	SASH3,IL12RB1,SLAMF6,CD2,CD244,CD3E,LTA,PTPN22,CRTAM
GO:BP	positive regulation of mononuclear cell proliferation	GO:0032946	FALSE	1.50E-07	6.824042192	147	95	11	21031	SASH3,IL12RB1,CORO1A,CD3E,CCL5,PTPN22,NCKAP1L,BTK,CD6,RASAL3,SPN
GO:BP	positive regulation of cytokine production	GO:0001819	FALSE	1.53E-07	6.815765834	490	95	17	21031	SASH3,IL12RB1,SLAMF6,CD2,BATF,CD244,CD3E,LTA,TIGIT,PTPN22,LAPTM5,ITK,GBP5,BTK,CD6,CRTAM,SPN
GO:BP	regulation of mononuclear cell proliferation	GO:0032944	FALSE	1.54E-07	6.813255258	241	95	13	21031	SASH3,IL12RB1,CORO1A,RAC2,CD3E,CCL5,PTPN22,NCKAP1L,BTK,CD6,RASAL3,CRTAM,SPN
GO:BP	immune response-regulating signaling pathway	GO:0002764	FALSE	1.63E-07	6.788289919	492	95	17	21031	VAV1,LCP2,CD3E,SLA2,UBASH3A,CD3D,CD247,GFI1,PTPN22,LAPTM5,ITK,GBP5,NCKAP1L,PVRIG,BTK,SH2D1A,TRAT1
GO:BP	positive regulation of immune effector process	GO:0002699	FALSE	2.43E-07	6.615285031	250	95	13	21031	SASH3,VAV1,IL12RB1,SLAMF6,CD244,LTA,PTPN22,LAPTM5,BTK,SH2D1A,SPI1,CRTAM,LAG3
GO:BP	response to biotic stimulus	GO:0009607	FALSE	4.56E-07	6.341330877	1586	95	28	21031	VAV1,IL10RA,IL12RB1,WAS,CORO1A,SLAMF6,CD2,BATF,CD244,CCR5,CD96,PYHIN1,LTA,GFI1,CCL5,PTPN22,LAPTM5,PSTPIP1,GBP5,BTK,SH2D1A,SPI1,CD6,GZMA,FASLG,CRTAM,LAG3,SPN
GO:BP	regulation of leukocyte proliferation	GO:0070663	FALSE	5.22E-07	6.28199126	266	95	13	21031	SASH3,IL12RB1,CORO1A,RAC2,CD3E,CCL5,PTPN22,NCKAP1L,BTK,CD6,RASAL3,CRTAM,SPN
GO:BP	T cell proliferation	GO:0042098	FALSE	5.61E-07	6.251041698	214	95	12	21031	SASH3,IL12RB1,CORO1A,RAC2,CD3E,CCL5,PTPN22,NCKAP1L,CD6,RASAL3,CRTAM,SPN
GO:BP	cell killing	GO:0001906	FALSE	6.59E-07	6.181348071	217	95	12	21031	VAV1,IL12RB1,CORO1A,SLAMF6,CD2,GBP5,NCKAP1L,SH2D1A,SPI1,GZMA,CRTAM,LAG3
GO:BP	positive regulation of multicellular organismal process	GO:0051240	FALSE	9.41E-07	6.026306954	1637	95	28	21031	SASH3,VAV1,IL12RB1,CORO1A,RHOH,SLAMF6,CD2,BATF,CD244,SIRPG,CD3E,CD27,LTA,CCL5,CXCR3,TIGIT,PTPN22,LAPTM5,ITK,GBP5,NCKAP1L,BTK,CD5,SPI1,CD6,RASAL3,CRTAM,SPN
GO:BP	leukocyte mediated cytotoxicity	GO:0001909	FALSE	1.10838E-06	5.955310585	133	95	10	21031	VAV1,IL12RB1,CORO1A,SLAMF6,CD2,NCKAP1L,SH2D1A,SPI1,CRTAM,LAG3
GO:BP	positive regulation of response to stimulus	GO:0048584	FALSE	1.11081E-06	5.954359832	2274	95	33	21031	SASH3,VAV1,IL10RA,IL12RB1,LCP2,WAS,MAP4K1,RAC2,SLAMF6,CD3E,SLA2,UBASH3A,CD3D,PYHIN1,CD247,CD27,LTA,GFI1,CCL5,CXCR3,PTPN22,LAPTM5,ITK,GBP5,NCKAP1L,PVRIG,BTK,SH2D1A,TRAT1,SPI1,FASLG,CRTAM,LAG3
GO:BP	response to other organism	GO:0051707	FALSE	1.38391E-06	5.85889331	1548	95	27	21031	VAV1,IL10RA,IL12RB1,WAS,CORO1A,SLAMF6,CD2,BATF,CD244,CCR5,CD96,PYHIN1,LTA,GFI1,CCL5,PTPN22,PSTPIP1,GBP5,BTK,SH2D1A,SPI1,CD6,GZMA,FASLG,CRTAM,LAG3,SPN
GO:BP	response to external biotic stimulus	GO:0043207	FALSE	1.4443E-06	5.840342154	1551	95	27	21031	VAV1,IL10RA,IL12RB1,WAS,CORO1A,SLAMF6,CD2,BATF,CD244,CCR5,CD96,PYHIN1,LTA,GFI1,CCL5,PTPN22,PSTPIP1,GBP5,BTK,SH2D1A,SPI1,CD6,GZMA,FASLG,CRTAM,LAG3,SPN
GO:BP	defense response to other organism	GO:0098542	FALSE	1.47823E-06	5.830258599	1220	95	24	21031	VAV1,IL12RB1,WAS,CORO1A,SLAMF6,CD2,BATF,CD244,CD96,PYHIN1,LTA,GFI1,CCL5,PTPN22,PSTPIP1,GBP5,BTK,SH2D1A,SPI1,CD6,FASLG,CRTAM,LAG3,SPN
GO:BP	regulation of response to stimulus	GO:0048583	FALSE	1.80584E-06	5.74332035	3939	95	44	21031	SASH3,VAV1,IL10RA,IL12RB1,LCP2,WAS,MAP4K1,ARHGAP30,DEF6,RAC2,RHOH,SLAMF6,CYTH4,BATF,CD3E,CD96,SLA2,UBASH3A,CD3D,PYHIN1,ARHGAP9,CD247,CD27,LTA,GFI1,CCL5,TBC1D10C,CXCR3,PTPN22,LAPTM5,ITK,GBP5,NCKAP1L,PVRIG,BTK,SH2D1A,TRAT1,TMC8,SPI1,RASAL3,FASLG,CRTAM,LAG3,SPN
GO:BP	positive regulation of leukocyte mediated immunity	GO:0002705	FALSE	2.7707E-06	5.557410356	146	95	10	21031	SASH3,VAV1,IL12RB1,SLAMF6,LTA,BTK,SH2D1A,SPI1,CRTAM,LAG3
GO:BP	biological process involved in interspecies interaction between organisms	GO:0044419	FALSE	3.04369E-06	5.516599445	1724	95	28	21031	VAV1,IL10RA,IL12RB1,WAS,CORO1A,SLAMF6,CD2,BATF,CD244,CCR5,CD96,PYHIN1,LTA,GFI1,CCL5,PTPN22,PSTPIP1,GBP5,SELPLG,BTK,SH2D1A,SPI1,CD6,GZMA,FASLG,CRTAM,LAG3,SPN
GO:BP	lymphocyte proliferation	GO:0046651	FALSE	3.14017E-06	5.503047299	308	95	13	21031	SASH3,IL12RB1,CORO1A,RAC2,CD3E,CCL5,PTPN22,NCKAP1L,BTK,CD6,RASAL3,CRTAM,SPN
GO:BP	innate immune response	GO:0045087	FALSE	3.64181E-06	5.43868238	965	95	21	21031	VAV1,IL12RB1,WAS,CORO1A,SLAMF6,CD2,CD244,CD96,PYHIN1,GFI1,CCL5,PTPN22,PSTPIP1,GBP5,BTK,SH2D1A,SPI1,CD6,FASLG,CRTAM,LAG3
GO:BP	negative regulation of T cell receptor signaling pathway	GO:0050860	FALSE	3.68898E-06	5.433093204	26	95	6	21031	SLA2,UBASH3A,PTPN22,LAPTM5,PVRIG,SH2D1A
GO:BP	regulation of T cell receptor signaling pathway	GO:0050856	FALSE	3.96126E-06	5.402166799	47	95	7	21031	SLA2,UBASH3A,PTPN22,LAPTM5,PVRIG,SH2D1A,TRAT1
GO:BP	natural killer cell mediated immunity	GO:0002228	FALSE	4.02394E-06	5.395348474	75	95	8	21031	VAV1,CORO1A,SLAMF6,CD2,CD96,SH2D1A,CRTAM,LAG3
GO:BP	mononuclear cell proliferation	GO:0032943	FALSE	4.12314E-06	5.384771486	315	95	13	21031	SASH3,IL12RB1,CORO1A,RAC2,CD3E,CCL5,PTPN22,NCKAP1L,BTK,CD6,RASAL3,CRTAM,SPN
GO:BP	regulation of lymphocyte differentiation	GO:0045619	FALSE	7.84556E-06	5.105376094	213	95	11	21031	SASH3,IL12RB1,RHOH,CD2,BATF,CD27,NCKAP1L,BTK,SPI1,CRTAM,LAG3
GO:BP	defense response to symbiont	GO:0140546	FALSE	8.17315E-06	5.087610428	1113	95	22	21031	VAV1,IL12RB1,WAS,CORO1A,SLAMF6,CD2,CD244,CD96,PYHIN1,GFI1,CCL5,PTPN22,PSTPIP1,GBP5,BTK,SH2D1A,SPI1,CD6,FASLG,CRTAM,LAG3,SPN
GO:BP	positive regulation of cell adhesion	GO:0045785	FALSE	8.66587E-06	5.062187897	477	95	15	21031	SASH3,VAV1,IL12RB1,CORO1A,RHOH,SIRPG,CD3E,CD27,CCL5,PTPN22,NCKAP1L,CD5,CD6,RASAL3,SPN
GO:BP	positive regulation of lymphocyte mediated immunity	GO:0002708	FALSE	1.17284E-05	4.930761212	124	95	9	21031	SASH3,VAV1,IL12RB1,SLAMF6,LTA,BTK,SH2D1A,CRTAM,LAG3
GO:BP	signal transduction	GO:0007165	FALSE	1.28057E-05	4.892596657	5959	95	54	21031	VAV1,IL10RA,IL12RB1,LCP2,WAS,ITGAL,MAP4K1,CORO1A,ARHGAP30,DEF6,RAC2,RHOH,CYTH4,CD2,BATF,CD244,SIRPG,CCR5,CD3E,SLA2,UBASH3A,CD3D,SIT1,PYHIN1,ARHGAP9,CD247,CD27,LTA,GFI1,CCL5,TBC1D10C,CXCR3,FERMT3,PTPN22,LAPTM5,PSTPIP1,ITK,GBP5,NCKAP1L,PVRIG,BTK,CXCR6,CD5,SH2D1A,TRAT1,TMC8,SPI1,CD6,RASAL3,GZMA,IL2RB,FASLG,LAG3,SPN
GO:BP	negative regulation of immune system process	GO:0002683	FALSE	1.42668E-05	4.845673273	495	95	15	21031	CD96,SLA2,UBASH3A,TBC1D10C,TIGIT,PTPN22,LAPTM5,NCKAP1L,PVRIG,BTK,SH2D1A,SPI1,CRTAM,LAG3,SPN
GO:BP	leukocyte proliferation	GO:0070661	FALSE	1.51466E-05	4.819684814	351	95	13	21031	SASH3,IL12RB1,CORO1A,RAC2,CD3E,CCL5,PTPN22,NCKAP1L,BTK,CD6,RASAL3,CRTAM,SPN
GO:BP	regulation of response to biotic stimulus	GO:0002831	FALSE	1.72223E-05	4.763908306	502	95	15	21031	VAV1,IL12RB1,SLAMF6,CD96,PYHIN1,GFI1,CCL5,PTPN22,GBP5,BTK,SH2D1A,SPI1,CRTAM,LAG3,SPN
GO:BP	negative regulation of antigen receptor-mediated signaling pathway	GO:0050858	FALSE	1.73011E-05	4.761926225	33	95	6	21031	SLA2,UBASH3A,PTPN22,LAPTM5,PVRIG,SH2D1A
GO:BP	regulation of leukocyte mediated cytotoxicity	GO:0001910	FALSE	1.91101E-05	4.718737864	91	95	8	21031	VAV1,IL12RB1,SLAMF6,NCKAP1L,SH2D1A,SPI1,CRTAM,LAG3
GO:BP	hemopoiesis	GO:0030097	FALSE	2.18239E-05	4.661067195	965	95	20	21031	SASH3,VAV1,IL12RB1,IKZF1,RAC2,RHOH,SLAMF6,CD2,BATF,CD3E,CD3D,CD27,PTPN22,ITK,NCKAP1L,BTK,SPI1,CRTAM,LAG3,SPN
GO:BP	positive regulation of response to external stimulus	GO:0032103	FALSE	3.173E-05	4.498529471	609	95	16	21031	VAV1,RAC2,SLAMF6,PYHIN1,LTA,GFI1,CCL5,CXCR3,PTPN22,GBP5,NCKAP1L,BTK,SH2D1A,SPI1,CRTAM,LAG3
GO:BP	regulation of antigen receptor-mediated signaling pathway	GO:0050854	FALSE	4.5752E-05	4.339589863	66	95	7	21031	SLA2,UBASH3A,PTPN22,LAPTM5,PVRIG,SH2D1A,TRAT1
GO:BP	positive regulation of leukocyte mediated cytotoxicity	GO:0001912	FALSE	4.5752E-05	4.339589863	66	95	7	21031	VAV1,IL12RB1,SLAMF6,SH2D1A,SPI1,CRTAM,LAG3
GO:BP	cell surface receptor signaling pathway	GO:0007166	FALSE	5.56239E-05	4.254738657	2799	95	34	21031	VAV1,IL10RA,IL12RB1,LCP2,ITGAL,CORO1A,CD2,CCR5,CD3E,SLA2,UBASH3A,CD3D,CD247,CD27,GFI1,CCL5,CXCR3,FERMT3,PTPN22,LAPTM5,ITK,NCKAP1L,PVRIG,BTK,CXCR6,SH2D1A,TRAT1,TMC8,SPI1,CD6,IL2RB,FASLG,LAG3,SPN
GO:BP	regulation of cell killing	GO:0031341	FALSE	5.95436E-05	4.225164838	105	95	8	21031	VAV1,IL12RB1,SLAMF6,NCKAP1L,SH2D1A,SPI1,CRTAM,LAG3
GO:BP	regulation of multicellular organismal process	GO:0051239	FALSE	5.97979E-05	4.223313978	2955	95	35	21031	SASH3,VAV1,IL12RB1,CORO1A,RAC2,RHOH,SLAMF6,CD2,BATF,CD244,SIRPG,CD3E,CD96,UBASH3A,SIT1,CD27,LTA,CCL5,TBC1D10C,CXCR3,TIGIT,PTPN22,LAPTM5,ITK,GBP5,NCKAP1L,BTK,CD5,SPI1,CD6,RASAL3,FASLG,CRTAM,LAG3,SPN
GO:BP	positive T cell selection	GO:0043368	FALSE	6.82263E-05	4.166048294	41	95	6	21031	IL12RB1,SLAMF6,BATF,CD3E,CD3D,SPN
GO:BP	signaling	GO:0023052	FALSE	7.98675E-05	4.097629677	6447	95	55	21031	VAV1,IL10RA,IL12RB1,LCP2,WAS,ITGAL,MAP4K1,CORO1A,ARHGAP30,DEF6,RAC2,RHOH,CYTH4,CD2,BATF,CD244,SIRPG,CCR5,CD3E,SLA2,UBASH3A,CD3D,SIT1,PYHIN1,ARHGAP9,CD247,CD27,LTA,GFI1,CCL5,TBC1D10C,CXCR3,FERMT3,PTPN22,LAPTM5,PSTPIP1,ITK,GBP5,NCKAP1L,PVRIG,BTK,CXCR6,CD5,SH2D1A,TRAT1,TMC8,STAC3,SPI1,CD6,RASAL3,GZMA,IL2RB,FASLG,LAG3,SPN
GO:BP	natural killer cell mediated cytotoxicity	GO:0042267	FALSE	8.46592E-05	4.072325596	72	95	7	21031	VAV1,CORO1A,SLAMF6,CD2,SH2D1A,CRTAM,LAG3
GO:BP	positive regulation of cell killing	GO:0031343	FALSE	9.32957E-05	4.03013836	73	95	7	21031	VAV1,IL12RB1,SLAMF6,SH2D1A,SPI1,CRTAM,LAG3
GO:BP	regulation of alpha-beta T cell activation	GO:0046634	FALSE	0.000106108	3.974252919	113	95	8	21031	SASH3,IL12RB1,BATF,CD3E,PTPN22,NCKAP1L,RASAL3,CRTAM
GO:BP	regulation of innate immune response	GO:0045088	FALSE	0.000109495	3.960605663	415	95	13	21031	VAV1,SLAMF6,CD96,PYHIN1,GFI1,CCL5,PTPN22,GBP5,BTK,SH2D1A,SPI1,CRTAM,LAG3
GO:BP	positive regulation of innate immune response	GO:0045089	FALSE	0.000120587	3.918699207	345	95	12	21031	VAV1,SLAMF6,PYHIN1,GFI1,CCL5,PTPN22,GBP5,BTK,SH2D1A,SPI1,CRTAM,LAG3
GO:BP	regulation of defense response	GO:0031347	FALSE	0.000129982	3.886116687	768	95	17	21031	VAV1,IL10RA,IL12RB1,SLAMF6,CD96,PYHIN1,LTA,GFI1,CCL5,PTPN22,GBP5,BTK,SH2D1A,SPI1,CRTAM,LAG3,SPN
GO:BP	regulation of response to external stimulus	GO:0032101	FALSE	0.00013486	3.870115498	1077	95	20	21031	VAV1,IL10RA,IL12RB1,RAC2,SLAMF6,CD96,PYHIN1,LTA,GFI1,CCL5,CXCR3,PTPN22,GBP5,NCKAP1L,BTK,SH2D1A,SPI1,CRTAM,LAG3,SPN
GO:BP	cell communication	GO:0007154	FALSE	0.000135233	3.868917971	6537	95	55	21031	VAV1,IL10RA,IL12RB1,LCP2,WAS,ITGAL,MAP4K1,CORO1A,ARHGAP30,DEF6,RAC2,RHOH,CYTH4,CD2,BATF,CD244,SIRPG,CCR5,CD3E,SLA2,UBASH3A,CD3D,SIT1,PYHIN1,ARHGAP9,CD247,CD27,LTA,GFI1,CCL5,TBC1D10C,CXCR3,FERMT3,PTPN22,LAPTM5,PSTPIP1,ITK,GBP5,NCKAP1L,PVRIG,BTK,CXCR6,CD5,SH2D1A,TRAT1,TMC8,STAC3,SPI1,CD6,RASAL3,GZMA,IL2RB,FASLG,LAG3,SPN
GO:BP	regulation of natural killer cell mediated immunity	GO:0002715	FALSE	0.000206111	3.685898129	49	95	6	21031	VAV1,SLAMF6,CD96,SH2D1A,CRTAM,LAG3
GO:BP	positive regulation of response to biotic stimulus	GO:0002833	FALSE	0.000250601	3.60101704	369	95	12	21031	VAV1,SLAMF6,PYHIN1,GFI1,CCL5,PTPN22,GBP5,BTK,SH2D1A,SPI1,CRTAM,LAG3
GO:BP	leukocyte activation involved in immune response	GO:0002366	FALSE	0.000266092	3.57496751	300	95	11	21031	IL12RB1,ITGAL,CORO1A,RAC2,SLAMF6,BATF,CD244,NCKAP1L,BTK,SPI1,SPN
GO:BP	adaptive immune response based on somatic recombination of immune receptors built from immunoglobulin superfamily domains	GO:0002460	FALSE	0.00029835	3.525273645	375	95	12	21031	SASH3,IL12RB1,WAS,SLAMF6,BATF,SLA2,CD27,LTA,NCKAP1L,BTK,IL2RB,SPN
GO:BP	cell activation involved in immune response	GO:0002263	FALSE	0.000304072	3.517024017	304	95	11	21031	IL12RB1,ITGAL,CORO1A,RAC2,SLAMF6,BATF,CD244,NCKAP1L,BTK,SPI1,SPN
GO:BP	regulation of T cell differentiation	GO:0045580	FALSE	0.000314407	3.502507649	181	95	9	21031	SASH3,IL12RB1,RHOH,CD2,BATF,CD27,NCKAP1L,CRTAM,LAG3
GO:BP	positive regulation of natural killer cell mediated cytotoxicity	GO:0045954	FALSE	0.000364432	3.43838293	28	95	5	21031	VAV1,SLAMF6,SH2D1A,CRTAM,LAG3
GO:BP	T cell selection	GO:0045058	FALSE	0.000373829	3.42732754	54	95	6	21031	IL12RB1,SLAMF6,BATF,CD3E,CD3D,SPN
GO:BP	response to external stimulus	GO:0009605	FALSE	0.000377562	3.423011622	2723	95	32	21031	VAV1,IL10RA,IL12RB1,WAS,CORO1A,RAC2,SLAMF6,CD2,BATF,CD244,CCR5,CD96,PYHIN1,LTA,GFI1,CCL5,CXCR3,PTPN22,PSTPIP1,BIN2,GBP5,NCKAP1L,BTK,CXCR6,SH2D1A,SPI1,CD6,GZMA,FASLG,CRTAM,LAG3,SPN
GO:BP	cellular response to cytokine stimulus	GO:0071345	TRUE	0.00045942	3.337790031	839	95	17	21031	IL10RA,IL12RB1,WAS,CORO1A,CCR5,PYHIN1,GFI1,CCL5,CXCR3,LAPTM5,GBP5,SELPLG,BTK,CXCR6,SPI1,IL2RB,FASLG
GO:BP	positive regulation of defense response	GO:0031349	FALSE	0.000472899	3.325231372	471	95	13	21031	VAV1,SLAMF6,PYHIN1,LTA,GFI1,CCL5,PTPN22,GBP5,BTK,SH2D1A,SPI1,CRTAM,LAG3
GO:BP	leukocyte migration	GO:0050900	FALSE	0.000536137	3.270724332	396	95	12	21031	VAV1,ITGAL,CORO1A,RAC2,CCR5,CCL5,CXCR3,PTPN22,NCKAP1L,SELPLG,CRTAM,SPN
GO:BP	regulation of leukocyte differentiation	GO:1902105	FALSE	0.000558336	3.253104703	323	95	11	21031	SASH3,IL12RB1,RHOH,CD2,BATF,CD27,NCKAP1L,BTK,SPI1,CRTAM,LAG3
GO:BP	positive regulation of natural killer cell mediated immunity	GO:0002717	FALSE	0.000864506	3.0632318	33	95	5	21031	VAV1,SLAMF6,SH2D1A,CRTAM,LAG3
GO:BP	negative regulation of lymphocyte activation	GO:0051250	FALSE	0.001555135	2.808231827	160	95	8	21031	TBC1D10C,TIGIT,PTPN22,LAPTM5,BTK,CRTAM,LAG3,SPN
GO:BP	positive regulation of alpha-beta T cell activation	GO:0046635	FALSE	0.00194901	2.710186035	71	95	6	21031	SASH3,IL12RB1,CD3E,PTPN22,NCKAP1L,RASAL3
GO:BP	response to cytokine	GO:0034097	FALSE	0.001993321	2.70042273	932	95	17	21031	IL10RA,IL12RB1,WAS,CORO1A,CCR5,PYHIN1,GFI1,CCL5,CXCR3,LAPTM5,GBP5,SELPLG,BTK,CXCR6,SPI1,IL2RB,FASLG
GO:BP	positive regulation of B cell differentiation	GO:0045579	FALSE	0.002116243	2.674434439	17	95	4	21031	CD27,NCKAP1L,BTK,SPI1
GO:BP	CD4-positive, alpha-beta T cell activation	GO:0035710	FALSE	0.002710116	2.567012197	119	95	7	21031	SASH3,IL12RB1,SLAMF6,BATF,CD3E,NCKAP1L,SPN
GO:BP	intracellular signal transduction	GO:0035556	FALSE	0.002791929	2.554095557	2668	95	30	21031	VAV1,LCP2,WAS,MAP4K1,ARHGAP30,DEF6,RAC2,RHOH,CYTH4,BATF,SIRPG,CCR5,CD3E,SLA2,PYHIN1,ARHGAP9,CD27,CCL5,TBC1D10C,CXCR3,PTPN22,LAPTM5,ITK,NCKAP1L,BTK,CXCR6,TRAT1,SPI1,RASAL3,FASLG
GO:BP	positive regulation of gene expression	GO:0010628	FALSE	0.003014746	2.520749311	1189	95	19	21031	SASH3,IL12RB1,SLAMF6,CD2,BATF,CD244,CD3E,LTA,CCL5,TIGIT,PTPN22,LAPTM5,ITK,GBP5,BTK,SPI1,CD6,CRTAM,SPN
GO:BP	alpha-beta T cell differentiation	GO:0046632	FALSE	0.003774015	2.423196385	125	95	7	21031	SASH3,IL12RB1,SLAMF6,BATF,ITK,NCKAP1L,SPN
GO:BP	T-helper cell lineage commitment	GO:0002295	FALSE	0.004263541	2.370229585	20	95	4	21031	IL12RB1,SLAMF6,BATF,SPN
GO:BP	regulation of natural killer cell mediated cytotoxicity	GO:0042269	FALSE	0.004263897	2.370193299	45	95	5	21031	VAV1,SLAMF6,SH2D1A,CRTAM,LAG3
GO:BP	cellular response to stimulus	GO:0051716	FALSE	0.004378842	2.358640756	7394	95	56	21031	VAV1,IL10RA,IL12RB1,LCP2,WAS,ITGAL,MAP4K1,CORO1A,ARHGAP30,DEF6,RAC2,RHOH,CYTH4,CD2,BATF,CD244,SIRPG,CCR5,CD3E,SLA2,UBASH3A,CD3D,SIT1,PYHIN1,ARHGAP9,CD247,CD27,LTA,GFI1,CCL5,TBC1D10C,CXCR3,FERMT3,PTPN22,LAPTM5,PSTPIP1,BIN2,ITK,GBP5,NCKAP1L,PVRIG,SELPLG,BTK,CXCR6,CD5,SH2D1A,TRAT1,TMC8,SPI1,CD6,RASAL3,GZMA,IL2RB,FASLG,LAG3,SPN
GO:BP	intracellular signaling cassette	GO:0141124	FALSE	0.004402819	2.356269155	1861	95	24	21031	VAV1,WAS,MAP4K1,ARHGAP30,DEF6,RAC2,RHOH,CYTH4,CCR5,CD3E,SLA2,ARHGAP9,CD27,CCL5,TBC1D10C,CXCR3,PTPN22,LAPTM5,BTK,CXCR6,TRAT1,SPI1,RASAL3,FASLG
GO:BP	negative regulation of leukocyte activation	GO:0002695	FALSE	0.004833761	2.315714865	186	95	8	21031	TBC1D10C,TIGIT,PTPN22,LAPTM5,BTK,CRTAM,LAG3,SPN
GO:BP	regulation of adaptive immune response based on somatic recombination of immune receptors built from immunoglobulin superfamily domains	GO:0002822	FALSE	0.005031241	2.298324921	187	95	8	21031	SASH3,IL12RB1,WAS,BATF,LTA,NCKAP1L,BTK,SPN
GO:BP	positive regulation of lymphocyte differentiation	GO:0045621	FALSE	0.005436595	2.264673018	132	95	7	21031	SASH3,IL12RB1,RHOH,CD27,NCKAP1L,BTK,SPI1
GO:BP	regulation of B cell activation	GO:0050864	FALSE	0.005436595	2.264673018	132	95	7	21031	SASH3,CD27,TBC1D10C,LAPTM5,NCKAP1L,BTK,SPI1
GO:BP	gamma-delta T cell activation	GO:0046629	FALSE	0.006392692	2.194316207	22	95	4	21031	CD3E,CD247,ITK,NCKAP1L
GO:BP	response to lipopolysaccharide	GO:0032496	FALSE	0.006854621	2.16401656	336	95	10	21031	IL10RA,CCR5,CD96,LTA,GFI1,PTPN22,GBP5,BTK,CD6,FASLG
GO:BP	regulation of hemopoiesis	GO:1903706	FALSE	0.006974324	2.156497899	418	95	11	21031	SASH3,IL12RB1,RHOH,CD2,BATF,CD27,NCKAP1L,BTK,SPI1,CRTAM,LAG3
GO:BP	CD4-positive, alpha-beta T cell lineage commitment	GO:0043373	FALSE	0.007711781	2.112845315	23	95	4	21031	IL12RB1,SLAMF6,BATF,SPN
GO:BP	cellular defense response	GO:0006968	FALSE	0.008846819	2.053212861	52	95	5	21031	CCR5,ITK,SH2D1A,TRAT1,SPN
GO:BP	regulation of adaptive immune response	GO:0002819	FALSE	0.008927554	2.049267508	202	95	8	21031	SASH3,IL12RB1,WAS,BATF,LTA,NCKAP1L,BTK,SPN
GO:BP	CD4-positive, alpha-beta T cell differentiation	GO:0043367	FALSE	0.010194044	1.991653509	94	95	6	21031	SASH3,IL12RB1,SLAMF6,BATF,NCKAP1L,SPN
GO:BP	response to molecule of bacterial origin	GO:0002237	FALSE	0.010883227	1.963242314	354	95	10	21031	IL10RA,CCR5,CD96,LTA,GFI1,PTPN22,GBP5,BTK,CD6,FASLG
GO:BP	alpha-beta T cell lineage commitment	GO:0002363	FALSE	0.010940834	1.960949553	25	95	4	21031	IL12RB1,SLAMF6,BATF,SPN
GO:BP	negative regulation of cell activation	GO:0050866	FALSE	0.011082005	1.955381666	208	95	8	21031	TBC1D10C,TIGIT,PTPN22,LAPTM5,BTK,CRTAM,LAG3,SPN
GO:BP	lymphocyte activation involved in immune response	GO:0002285	FALSE	0.012314823	1.909571839	211	95	8	21031	IL12RB1,ITGAL,CORO1A,SLAMF6,BATF,CD244,NCKAP1L,SPN
GO:BP	positive regulation of cell population proliferation	GO:0008284	FALSE	0.014256131	1.845998321	962	95	16	21031	SASH3,IL12RB1,CORO1A,RAC2,SIRPG,CD3E,LTA,CCL5,CXCR3,PTPN22,NCKAP1L,BTK,CD6,RASAL3,FASLG,SPN
GO:BP	CD4-positive or CD8-positive, alpha-beta T cell lineage commitment	GO:0043369	FALSE	0.015074104	1.821768506	27	95	4	21031	IL12RB1,SLAMF6,BATF,SPN
GO:BP	calcium-mediated signaling	GO:0019722	FALSE	0.018475862	1.733395298	223	95	8	21031	CCR5,CD3E,SLA2,TBC1D10C,CXCR3,BTK,CXCR6,TRAT1
GO:BP	phagocytosis	GO:0006909	TRUE	0.026238357	1.581063365	234	95	8	21031	VAV1,ITGAL,CORO1A,SIRPG,BIN2,NCKAP1L,BTK,IL2RB
GO:BP	myeloid leukocyte activation	GO:0002274	FALSE	0.029670627	1.52767327	238	95	8	21031	LCP2,RAC2,RHOH,CD2,BATF,CCL5,BTK,SPI1
GO:BP	regulation of cell-cell adhesion mediated by integrin	GO:0033632	TRUE	0.034169548	1.46636076	11	95	3	21031	CD3E,CCL5,FERMT3
GO:BP	T cell lineage commitment	GO:0002360	FALSE	0.034425264	1.463122722	33	95	4	21031	IL12RB1,SLAMF6,BATF,SPN
GO:BP	cell chemotaxis	GO:0060326	TRUE	0.034705289	1.459604337	320	95	9	21031	VAV1,CORO1A,RAC2,CCR5,CCL5,CXCR3,BIN2,NCKAP1L,CXCR6
GO:BP	positive regulation of biological process	GO:0048518	FALSE	0.038913846	1.409895843	6250	95	48	21031	SASH3,VAV1,IL10RA,IL12RB1,LCP2,WAS,MAP4K1,CORO1A,RAC2,RHOH,SLAMF6,CD2,BATF,CD244,SIRPG,CD3E,SLA2,UBASH3A,CD3D,PYHIN1,CD247,CD27,LTA,GFI1,CCL5,CXCR3,TIGIT,FERMT3,PTPN22,LAPTM5,ITK,GBP5,NCKAP1L,PVRIG,BTK,CD5,SH2D1A,TRAT1,STAC3,SPI1,CD6,RASAL3,GZMA,IL2RB,FASLG,CRTAM,LAG3,SPN
GO:BP	regulation of B cell differentiation	GO:0045577	FALSE	0.043746002	1.359061636	35	95	4	21031	CD27,NCKAP1L,BTK,SPI1
GO:BP	response to stimulus	GO:0050896	FALSE	0.043966732	1.356875809	8976	95	61	21031	SASH3,VAV1,IL10RA,IL12RB1,LCP2,WAS,ITGAL,MAP4K1,CORO1A,ARHGAP30,DEF6,RAC2,RHOH,SLAMF6,CYTH4,CD2,BATF,CD244,SIRPG,CCR5,CD3E,CD96,SLA2,UBASH3A,CD3D,SIT1,PYHIN1,ARHGAP9,CD247,CD27,LTA,GFI1,CCL5,TBC1D10C,CXCR3,FERMT3,PTPN22,LAPTM5,PSTPIP1,BIN2,ITK,GBP5,NCKAP1L,PVRIG,SELPLG,BTK,CXCR6,CD5,SH2D1A,TRAT1,TMC8,PTPRCAP,SPI1,CD6,RASAL3,GZMA,IL2RB,FASLG,CRTAM,LAG3,SPN
GO:BP	T cell activation involved in immune response	GO:0002286	FALSE	0.045728052	1.339817297	122	95	6	21031	IL12RB1,ITGAL,SLAMF6,BATF,NCKAP1L,SPN
GO:BP	inflammatory response	GO:0006954	FALSE	0.04917348	1.308269058	829	95	14	21031	IL10RA,ITGAL,CCR5,CD96,LTA,CCL5,CXCR3,PTPN22,PSTPIP1,GBP5,BTK,CXCR6,CD6,SPN
GO:CC	external side of plasma membrane	GO:0009897	TRUE	2.20E-09	8.656615943	384	95	16	22097	IL12RB1,ITGAL,SLAMF6,CD2,CD244,CCR5,CD3E,CD3D,CD27,CXCR3,CXCR6,CD5,IL2RB,FASLG,LAG3,SPN
GO:CC	side of membrane	GO:0098552	FALSE	6.82E-09	8.166419173	721	95	20	22097	IL12RB1,ITGAL,SLAMF6,CD2,CD244,CCR5,CD3E,CD3D,CD27,CXCR3,PTPN22,GBP5,CXCR6,CD5,STAC3,RASAL3,IL2RB,FASLG,LAG3,SPN
GO:CC	plasma membrane	GO:0005886	FALSE	4.88E-08	7.311246499	5742	95	54	22097	VAV1,IL10RA,IL12RB1,LCP2,SNX20,WAS,ITGAL,CORO1A,DEF6,RAC2,RHOH,SLAMF6,CYTH4,MYO1F,CD2,CD244,SIRPG,CCR5,CD3E,FMNL1,CD96,SLA2,CD3D,SIT1,CD247,CD27,LTA,TBC1D10C,CXCR3,TIGIT,PARVG,PTPN22,CD72,LAPTM5,PSTPIP1,BIN2,ITK,NCKAP1L,PVRIG,SELPLG,BTK,CXCR6,CD5,TRAT1,TMC8,STAC3,PTPRCAP,CD6,GZMA,IL2RB,FASLG,CRTAM,LAG3,SPN
GO:CC	cell periphery	GO:0071944	FALSE	3.46E-07	6.460977393	6228	95	55	22097	VAV1,IL10RA,IL12RB1,LCP2,SNX20,WAS,ITGAL,CORO1A,DEF6,RAC2,RHOH,SLAMF6,CYTH4,MYO1F,CD2,CD244,SIRPG,CCR5,CD3E,FMNL1,CD96,SLA2,CD3D,SIT1,CD247,CD27,LTA,TBC1D10C,CXCR3,TIGIT,PARVG,PTPN22,CD72,LAPTM5,PSTPIP1,BIN2,ITK,NCKAP1L,PVRIG,SELPLG,BTK,CXCR6,CD5,TRAT1,TMC8,STAC3,PTPRCAP,CD6,RASAL3,GZMA,IL2RB,FASLG,CRTAM,LAG3,SPN
GO:CC	immunological synapse	GO:0001772	TRUE	1.20542E-05	4.918861921	46	95	6	22097	CORO1A,RHOH,CD3E,CD6,GZMA,CRTAM
GO:CC	cell surface	GO:0009986	FALSE	1.34083E-05	4.872626816	903	95	18	22097	IL12RB1,ITGAL,SLAMF6,CD2,CD244,CCR5,CD3E,CD3D,CD27,CXCR3,TIGIT,CXCR6,CD5,CD6,IL2RB,FASLG,LAG3,SPN
GO:CC	alpha-beta T cell receptor complex	GO:0042105	TRUE	0.000731017	3.136072234	7	95	3	22097	CD3E,CD3D,CD247
GO:CC	uropod	GO:0001931	TRUE	0.00586252	2.23191565	13	95	3	22097	PSTPIP1,SELPLG,SPN
GO:CC	cell trailing edge	GO:0031254	FALSE	0.007438128	2.128536372	14	95	3	22097	PSTPIP1,SELPLG,SPN
GO:CC	plasma membrane signaling receptor complex	GO:0098802	TRUE	0.014850302	1.828264706	307	95	8	22097	IL12RB1,ITGAL,CD3E,CD3D,CD247,TRAT1,CD6,IL2RB
GO:CC	gamma-delta T cell receptor complex	GO:0042106	TRUE	0.015031557	1.822996018	3	95	2	22097	CD3E,CD247
GO:CC	membrane	GO:0016020	FALSE	0.025584745	1.59201891	9864	95	61	22097	VAV1,IL10RA,IL12RB1,LCP2,SNX20,WAS,ITGAL,MAP4K1,CORO1A,DEF6,RAC2,RHOH,SLAMF6,CYTH4,MYO1F,CD2,CD244,SIRPG,CCR5,CD3E,FMNL1,CD96,SLA2,CD3D,SIT1,CD247,CD27,LTA,TBC1D10C,CXCR3,TIGIT,PARVG,FERMT3,PTPN22,CD72,LAPTM5,JAKMIP1,PSTPIP1,BIN2,ITK,GBP5,NCKAP1L,PVRIG,SELPLG,ACAP1,BTK,CXCR6,CD5,TRAT1,TMC8,STAC3,PTPRCAP,SPI1,CD6,RASAL3,GZMA,IL2RB,FASLG,CRTAM,LAG3,SPN
GO:CC	nucleolus	GO:0005730	TRUE	0.026520875	1.57641216	2001	95	21	22097	PYHIN1,SNORA14B,SNHG8,SNORA46,SNORA18,SNORA20,SNORA75,SNORA37,SNORA12,SNORA64,SNORA66,SNORD94,SNORA22,SCARNA1,SCARNA11,SNORA26,SNORA71B,SNORD67,SNORA23,SNORA27,SNORA49
KEGG	Natural killer cell mediated cytotoxicity	KEGG:04650	FALSE	2.06089E-05	4.685945125	124	46	8	8484	VAV1,LCP2,ITGAL,RAC2,CD244,CD247,SH2D1A,FASLG
KEGG	Cytokine-cytokine receptor interaction	KEGG:04060	FALSE	0.000199466	3.700131183	291	46	10	8484	IL10RA,IL12RB1,CCR5,CD27,LTA,CCL5,CXCR3,CXCR6,IL2RB,FASLG
KEGG	Chemokine signaling pathway	KEGG:04062	FALSE	0.000520712	3.283402657	190	46	8	8484	VAV1,WAS,RAC2,CCR5,CCL5,CXCR3,ITK,CXCR6
KEGG	Viral protein interaction with cytokine and cytokine receptor	KEGG:04061	FALSE	0.000994855	3.00224023	98	46	6	8484	IL10RA,CCR5,LTA,CCL5,CXCR3,IL2RB
KEGG	T cell receptor signaling pathway	KEGG:04660	FALSE	0.003011771	2.521177993	119	46	6	8484	VAV1,LCP2,CD3E,CD3D,CD247,ITK
KEGG	Th1 and Th2 cell differentiation	KEGG:04658	FALSE	0.008394939	2.07598248	89	46	5	8484	IL12RB1,CD3E,CD3D,CD247,IL2RB
KEGG	Cell adhesion molecules	KEGG:04514	FALSE	0.012197334	1.913735073	153	46	6	8484	ITGAL,CD2,TIGIT,SELPLG,CD6,SPN
KEGG	Chagas disease	KEGG:05142	FALSE	0.015263675	1.816340879	101	46	5	8484	CD3E,CD3D,CD247,CCL5,FASLG
KEGG	Th17 cell differentiation	KEGG:04659	FALSE	0.018309925	1.737313446	105	46	5	8484	IL12RB1,CD3E,CD3D,CD247,IL2RB
KEGG	Leukocyte transendothelial migration	KEGG:04670	FALSE	0.026845779	1.571123988	114	46	5	8484	VAV1,ITGAL,RAC2,RHOH,ITK
KEGG	Fc epsilon RI signaling pathway	KEGG:04664	FALSE	0.034224738	1.465659873	67	46	4	8484	VAV1,LCP2,RAC2,BTK
REAC	Immune System	REAC:R-HSA-168256	FALSE	1.20E-09	8.921750265	2052	50	32	10842	VAV1,IL10RA,IL12RB1,LCP2,WAS,ITGAL,RAC2,SLAMF6,BATF,CCR5,CD3E,CD96,SLA2,CD3D,ARHGAP9,CD27,LTA,CCL5,TBC1D10C,PTPN22,PSTPIP1,BIN2,ITK,GBP5,NCKAP1L,BTK,SH2D1A,TRAT1,IL2RB,FASLG,CRTAM,LAG3
REAC	Generation of second messenger molecules	REAC:R-HSA-202433	FALSE	0.000198801	3.701580971	35	50	5	10842	LCP2,WAS,CD3E,CD3D,ITK
REAC	TCR signaling	REAC:R-HSA-202403	FALSE	0.000459767	3.337462125	120	50	7	10842	LCP2,WAS,CD3E,CD3D,PTPN22,ITK,TRAT1
REAC	Adaptive Immune System	REAC:R-HSA-1280218	FALSE	0.000824495	3.083811905	809	50	15	10842	VAV1,LCP2,WAS,ITGAL,SLAMF6,CD3E,CD96,CD3D,PTPN22,ITK,BTK,SH2D1A,TRAT1,CRTAM,LAG3
REAC	Immunoregulatory interactions between a Lymphoid and a non-Lymphoid cell	REAC:R-HSA-198933	FALSE	0.007014015	2.154033286	181	50	7	10842	ITGAL,SLAMF6,CD3E,CD96,CD3D,SH2D1A,CRTAM
REAC	RAC1 GTPase cycle	REAC:R-HSA-9013149	FALSE	0.007802484	2.107767102	184	50	7	10842	VAV1,WAS,ARHGAP30,DEF6,FMNL1,ARHGAP9,NCKAP1L
REAC	Cytokine Signaling in Immune system	REAC:R-HSA-1280215	FALSE	0.030844688	1.510819621	719	50	12	10842	VAV1,IL10RA,IL12RB1,BATF,CCR5,SLA2,CD27,LTA,CCL5,GBP5,IL2RB,FASLG
REAC	Translocation of ZAP-70 to Immunological synapse	REAC:R-HSA-202430	FALSE	0.039823766	1.399857673	20	50	3	10842	CD3E,CD3D,PTPN22
