## Supplementary file 3 for "Effects of Spearman’s and Pearson’s correlations on construction of cancer regulatory networks and biomarker selection": STAD_pearson_Enrichment.csv

source	term_name	term_id	highlighted	adjusted_p_value	negative_log10_of_adjusted_p_value	term_size	query_size	intersection_size	effective_domain_size	intersections
GO:BP	system process	GO:0003008	TRUE	0.010673762	1.971682482	2258	84	24	21031	FERMT2,TMOD1,ATP1B2,DMD,SOBP,AR,PRRT1,TMEM100,MYO9A,AGTR1,SRF,BCL2,SORBS2,ZEB2,OR12D3,OR10H3,CARTPT,OR5I1,OR4P4,OR13F1,NMUR1,CYP11B2,OR6C3,OR4C3
GO:CC	supramolecular fiber	GO:0099512	TRUE	0.029940393	1.5237425	1054	91	14	22097	FERMT2,TMOD1,MFAP4,DPYSL3,DMD,FBXL22,KATNAL1,PPP1R12A,MYO9A,PRPH,GAS7,KLC1,SORBS2,FBLN1
GO:CC	supramolecular polymer	GO:0099081	FALSE	0.032426996	1.489093276	1062	91	14	22097	FERMT2,TMOD1,MFAP4,DPYSL3,DMD,FBXL22,KATNAL1,PPP1R12A,MYO9A,PRPH,GAS7,KLC1,SORBS2,FBLN1
GO:CC	elastic fiber	GO:0071953	FALSE	0.049818206	1.302611915	5	91	2	22097	MFAP4,FBLN1
