## Supplementary file 3 for "Effects of Spearman’s and Pearson’s correlations on construction of cancer regulatory networks and biomarker selection": STAD_spearman_Enrichment.csv

source	term_name	term_id	highlighted	adjusted_p_value	negative_log10_of_adjusted_p_value	term_size	query_size	intersection_size	effective_domain_size	intersections
GO:BP	cytoskeleton organization	GO:0007010	TRUE	0.000318815	3.496461104	1512	87	22	21031	ZEB2,FERMT2,DCLK1,CCDC69,DPYSL3,TACR1,WIPF1,GAS7,KIAA1614,CDC42EP3,HDGFRP3,KATNAL1,THSD7A,DMD,TMOD1,STARD8,CDK1,CAP2,BCL2,RGS4,TPX2,P2RX7
GO:BP	supramolecular fiber organization	GO:0097435	FALSE	0.003731095	2.428163707	842	87	15	21031	ZEB2,MFAP4,FERMT2,DPYSL3,TACR1,WIPF1,GAS7,CDC42EP3,HDGFRP3,KATNAL1,TMOD1,CAP2,BCL2,RGS4,TPX2
GO:BP	actin filament organization	GO:0007015	FALSE	0.007065356	2.150865936	463	87	11	21031	ZEB2,FERMT2,DPYSL3,TACR1,WIPF1,GAS7,CDC42EP3,TMOD1,CAP2,BCL2,RGS4
GO:BP	actin cytoskeleton organization	GO:0030036	FALSE	0.016429181	1.784384095	717	87	13	21031	ZEB2,FERMT2,DPYSL3,TACR1,WIPF1,GAS7,CDC42EP3,THSD7A,TMOD1,STARD8,CAP2,BCL2,RGS4
GO:CC	cell periphery	GO:0071944	TRUE	0.004138717	2.383134318	6228	91	45	22097	MAP3K12,GYPC,ABI3BP,MFAP4,FERMT2,ATP1B2,AR,DCLK1,SLC22A17,TMEM47,TMEM100,TACR1,FBLN1,GAS7,RFTN1,KIAA1614,ADH1B,CDC42EP3,LAMA4,MAGEE1,FNDC5,REM1,GNG2,CLEC14A,PTPN5,THSD7A,AGTR1,MUSK,DMD,KCNN3,SNED1,NMUR1,MELK,TMOD1,KCNIP1,FBLN7,CTSF,FRY,CAP2,PCDHB7,SNAP91,FLT3LG,FBLN2,RGS4,P2RX7
GO:CC	supramolecular fiber	GO:0099512	TRUE	0.029940393	1.5237425	1054	91	14	22097	MFAP4,FERMT2,DPYSL3,FBLN1,WIPF1,GAS7,KATNAL1,REM1,DMD,FBXL22,TMOD1,MYO9A,CDK1,TPX2
GO:CC	supramolecular polymer	GO:0099081	FALSE	0.032426996	1.489093276	1062	91	14	22097	MFAP4,FERMT2,DPYSL3,FBLN1,WIPF1,GAS7,KATNAL1,REM1,DMD,FBXL22,TMOD1,MYO9A,CDK1,TPX2
GO:CC	actin filament	GO:0005884	TRUE	0.043321719	1.363294315	121	91	5	22097	DPYSL3,WIPF1,GAS7,TMOD1,MYO9A
GO:CC	elastic fiber	GO:0071953	FALSE	0.049818206	1.302611915	5	91	2	22097	MFAP4,FBLN1
