## Supplementary file 4 for "Effects of Spearman’s and Pearson’s correlations on construction of cancer regulatory networks and biomarker selection": BLCA_pearson_hallmarks.csv

term_id	Name	hallmark	source	term_name	highlighted	adjusted_p_value	negative_log10_of_adjusted_p_value	term_size	query_size	intersection_size	effective_domain_size	intersections
GO:0008015	blood circulation	Inducing Angiogenesis	GO:BP	blood circulation	False	1.6e-07	6.795978823	507	92	17	21031	ACTA2,KCNMB1,PLN,POPDC2,ADRB3,FERMT2,HSPB7,CACNA1C,CASQ2,DES,KCNMA1,ACTC1,P2RX1,TPM1,FLNA,CACNA1H,TACR2
GO:0030036	actin cytoskeleton organization	Activating invation and Metastasis	GO:BP	actin cytoskeleton organization	False	9.66e-11	10.01512324	717	92	23	21031	LMOD1,KANK2,DIXDC1,SORBS1,MYL9,PDLIM3,CALD1,CSRP1,CNN1,MYH11,FERMT2,PGM5,SYNPO2,PALLD,CFL2,ACTC1,TPM2,TPM1,FLNA,SMTN,FLNC,AQP1,DPYSL3
