## Supplementary file 4 for "Effects of Spearman’s and Pearson’s correlations on construction of cancer regulatory networks and biomarker selection": BLCA_spearman_hallmarks.csv

term_id	Name	hallmark	source	term_name	highlighted	adjusted_p_value	negative_log10_of_adjusted_p_value	term_size	query_size	intersection_size	effective_domain_size	intersections
GO:0001525	angiogenesis	Inducing Angiogenesis	GO:BP	angiogenesis	FALSE	0.039757544	1.400580454	538	89	11	21031	EMILIN1,CALD1,JAM3,DCN,FGFR1,RSPO3,HSPB6,SMOC2,RHOJ,HAND2,FAP
GO:0001944	Vasculature Development	Inducing Angiogenesis	GO:BP	vasculature development	FALSE	0.000224169	3.649425076	752	89	16	21031	EMILIN1,MYLK,SGCD,ACTA2,CALD1,JAM3,DCN,FGFR1,RSPO3,ZFPM2,HSPB6,SMOC2,RHOJ,HAND2,ABCC9,FAP
GO:0008015	blood circulation	Inducing Angiogenesis	GO:BP	blood circulation	FALSE	0.003549564	2.449824958	507	89	12	21031	EMILIN1,SGCD,ACTA2,PLN,KCNE4,HSPB7,ZEB2,KCNMB1,P2RX1,POSTN,FERMT2,ABCC9
GO:0042060	Wound healing	Activating invation and Metastasis	GO:BP	wound healing	TRUE	0.004262198	2.370366371	425	89	11	21031	EMILIN1,MYLK,ANXA6,MYL9,SMOC2,P2RX1,DDR2,IGF1,FERMT2,SYT11,FAP
GO:0042060	wound healing	Tumor promoting Inflammation	GO:BP	wound healing	TRUE	0.004262198	2.370366371	425	89	11	21031	EMILIN1,MYLK,ANXA6,MYL9,SMOC2,P2RX1,DDR2,IGF1,FERMT2,SYT11,FAP
GO:0016477	Cell migration	Activating invation and Metastasis	GO:BP	cell migration	FALSE	9.72E-05	4.012189929	1496	89	23	21031	EMILIN1,MYLK,ANXA6,ACTA2,JAM3,FGF7,DCN,JAM2,FGFR1,ZEB2,DCHS1,TNS1,SMOC2,PODN,DDR2,POSTN,NEXN,IGF1,RHOJ,FERMT2,HAND2,FAP,SYNPO2
GO:0048870	Cell motility	Activating invation and Metastasis	GO:BP	cell motility	FALSE	0.00107042	2.97044559	1709	89	23	21031	EMILIN1,MYLK,ANXA6,ACTA2,JAM3,FGF7,DCN,JAM2,FGFR1,ZEB2,DCHS1,TNS1,SMOC2,PODN,DDR2,POSTN,NEXN,IGF1,RHOJ,FERMT2,HAND2,FAP,SYNPO2
GO:0007155	Cell adhesion	Activating invation and Metastasis	GO:BP	cell adhesion	TRUE	0.002309974	2.636392996	1512	89	21	21031	EMILIN1,BOC,JAM3,JAM2,CCDC80,NEGR1,MYL9,LIMS2,DCHS1,COL14A1,MFAP4,SPON1,FBLN5,SPARCL1,PLA2G5,DDR2,POSTN,NEXN,IGF1,FERMT2,FAP
GO:0090130	tissue migration	Activating invation and Metastasis	GO:BP	tissue migration	FALSE	0.017024124	1.768935235	313	89	9	21031	ACTA2,FGF7,DCN,FGFR1,ZEB2,SMOC2,ACTG2,RHOJ,FAP
GO:0001667	ameboidal-type cell migration	Activating invation and Metastasis	GO:BP	ameboidal-type cell migration	FALSE	0.000594493	3.225853171	428	89	12	21031	ANXA6,ACTA2,FGF7,DCN,FGFR1,ZEB2,TNS1,SMOC2,DDR2,RHOJ,HAND2,FAP
GO:0030334	Regulation of Cell Migration	Activating invation and Metastasis	GO:BP	regulation of cell migration	FALSE	0.000140722	3.851638107	934	89	18	21031	EMILIN1,MYLK,ACTA2,JAM3,FGF7,DCN,JAM2,FGFR1,ZEB2,SMOC2,PODN,DDR2,POSTN,NEXN,IGF1,RHOJ,FERMT2,SYNPO2
GO:0030335	Positive Regulation of Cell Migration	Activating invation and Metastasis	GO:BP	positive regulation of cell migration	FALSE	0.001028211	2.987917623	540	89	13	21031	MYLK,ACTA2,JAM3,FGF7,JAM2,FGFR1,SMOC2,DDR2,POSTN,IGF1,RHOJ,FERMT2,SYNPO2
GO:0030036	actin cytoskeleton organization	Activating invation and Metastasis	GO:BP	actin cytoskeleton organization	FALSE	0.004309157	2.365607689	717	89	14	21031	PDLIM3,LMOD1,CALD1,JAM3,FGF7,CNN1,MYL9,ZEB2,FLNC,RHOJ,GAS7,FERMT2,MYH11,SYNPO2
GO:0061041	regulation of wound healing	Tumor promoting Inflammation	GO:BP	regulation of wound healing	FALSE	0.045165559	1.345192609	130	89	6	21031	EMILIN1,MYLK,SMOC2,DDR2,FERMT2,FAP
