## Supplementary file 4 for "Effects of Spearman’s and Pearson’s correlations on construction of cancer regulatory networks and biomarker selection": KIRC_pearson_hallmarks.csv

term_id	Name	hallmark	source	term_name	highlighted	adjusted_p_value	negative_log10_of_adjusted_p_value	term_size	query_size	intersection_size	effective_domain_size	intersections
GO:0008284	Positive regulation of cell proliferation	sustaning proliferative signal	GO:BP	positive regulation of cell population proliferation	False	0.014256131	1.845998321	962	95	16	21031	SASH3,IL12RB1,CORO1A,RAC2,SIRPG,CD3E,LTA,CCL5,CXCR3,PTPN22,NCKAP1L,BTK,CD6,RASAL3,FASLG,SPN
GO:0007165	Signal transduction	sustaning proliferative signal	GO:BP	signal transduction	False	1.28057e-05	4.892596657	5959	95	54	21031	VAV1,IL10RA,IL12RB1,LCP2,WAS,ITGAL,MAP4K1,CORO1A,ARHGAP30,DEF6,RAC2,RHOH,CYTH4,CD2,BATF,CD244,SIRPG,CCR5,CD3E,SLA2,UBASH3A,CD3D,SIT1,PYHIN1,ARHGAP9,CD247,CD27,LTA,GFI1,CCL5,TBC1D10C,CXCR3,FERMT3,PTPN22,LAPTM5,PSTPIP1,ITK,GBP5,NCKAP1L,PVRIG,BTK,CXCR6,CD5,SH2D1A,TRAT1,TMC8,SPI1,CD6,RASAL3,GZMA,IL2RB,FASLG,LAG3,SPN
GO:0007165	Signal transduction	Evading growth suppressor	GO:BP	signal transduction	False	1.28057e-05	4.892596657	5959	95	54	21031	VAV1,IL10RA,IL12RB1,LCP2,WAS,ITGAL,MAP4K1,CORO1A,ARHGAP30,DEF6,RAC2,RHOH,CYTH4,CD2,BATF,CD244,SIRPG,CCR5,CD3E,SLA2,UBASH3A,CD3D,SIT1,PYHIN1,ARHGAP9,CD247,CD27,LTA,GFI1,CCL5,TBC1D10C,CXCR3,FERMT3,PTPN22,LAPTM5,PSTPIP1,ITK,GBP5,NCKAP1L,PVRIG,BTK,CXCR6,CD5,SH2D1A,TRAT1,TMC8,SPI1,CD6,RASAL3,GZMA,IL2RB,FASLG,LAG3,SPN
GO:0007155	Cell adhesion	Activating invation and Metastasis	GO:BP	cell adhesion	False	4.37e-09	8.359427474	1512	95	30	21031	SASH3,VAV1,IL12RB1,ITGAL,CORO1A,RAC2,RHOH,CD2,SIRPG,CD3E,CD96,CD27,CCL5,CXCR3,TIGIT,PARVG,FERMT3,PTPN22,CD72,LAPTM5,PSTPIP1,NCKAP1L,SELPLG,CD5,SPI1,CD6,RASAL3,CRTAM,LAG3,SPN
GO:0030155	Regulation of Cell Adhesion	Activating invation and Metastasis	GO:BP	regulation of cell adhesion	False	1.06e-09	8.974382624	778	95	23	21031	SASH3,VAV1,IL12RB1,CORO1A,RAC2,RHOH,SIRPG,CD3E,CD27,CCL5,CXCR3,TIGIT,FERMT3,PTPN22,LAPTM5,NCKAP1L,CD5,SPI1,CD6,RASAL3,CRTAM,LAG3,SPN
GO:0045785	Positive Regulation of Cell Adhesion	Activating invation and Metastasis	GO:BP	positive regulation of cell adhesion	False	8.66587e-06	5.062187897	477	95	15	21031	SASH3,VAV1,IL12RB1,CORO1A,RHOH,SIRPG,CD3E,CD27,CCL5,PTPN22,NCKAP1L,CD5,CD6,RASAL3,SPN
GO:0050776	Regulation of immune response	Tumor promoting Inflammation	GO:BP	regulation of immune response	False	2.38e-15	14.6228734	881	95	30	21031	SASH3,VAV1,IL12RB1,LCP2,WAS,SLAMF6,BATF,CD3E,CD96,SLA2,UBASH3A,CD3D,PYHIN1,CD247,LTA,GFI1,CCL5,PTPN22,LAPTM5,ITK,GBP5,NCKAP1L,PVRIG,BTK,SH2D1A,TRAT1,SPI1,CRTAM,LAG3,SPN
GO:0050776	Regulation of immune response	Avoiding Immune Destruction	GO:BP	regulation of immune response	False	2.38e-15	14.6228734	881	95	30	21031	SASH3,VAV1,IL12RB1,LCP2,WAS,SLAMF6,BATF,CD3E,CD96,SLA2,UBASH3A,CD3D,PYHIN1,CD247,LTA,GFI1,CCL5,PTPN22,LAPTM5,ITK,GBP5,NCKAP1L,PVRIG,BTK,SH2D1A,TRAT1,SPI1,CRTAM,LAG3,SPN
GO:0050900	Leukocyte Migration	Tumor promoting Inflammation	GO:BP	leukocyte migration	False	0.000536137	3.270724332	396	95	12	21031	VAV1,ITGAL,CORO1A,RAC2,CCR5,CCL5,CXCR3,PTPN22,NCKAP1L,SELPLG,CRTAM,SPN
GO:0006954	inﬂammatory response	Tumor promoting Inflammation	GO:BP	inflammatory response	False	0.04917348	1.308269058	829	95	14	21031	IL10RA,ITGAL,CCR5,CD96,LTA,CCL5,CXCR3,PTPN22,PSTPIP1,GBP5,BTK,CXCR6,CD6,SPN
GO:0006955	Immune Response	Avoiding Immune Destruction	GO:BP	immune response	True	2.96e-18	17.52883456	1988	95	45	21031	SASH3,VAV1,IL12RB1,LCP2,WAS,ITGAL,CORO1A,RAC2,SLAMF6,CD2,BATF,CD244,CCR5,CD3E,CD96,SLA2,UBASH3A,CD3D,SIT1,PYHIN1,CD247,CD27,LTA,GFI1,CCL5,CXCR3,PTPN22,LAPTM5,PSTPIP1,ITK,GBP5,NCKAP1L,PVRIG,BTK,CXCR6,SH2D1A,TRAT1,SPI1,CD6,GZMA,IL2RB,FASLG,CRTAM,LAG3,SPN
GO:0050778	Positive Regulation of Immune Response	Avoiding Immune Destruction	GO:BP	positive regulation of immune response	False	1.81e-13	12.74144937	718	95	26	21031	SASH3,VAV1,IL12RB1,LCP2,SLAMF6,CD3E,SLA2,UBASH3A,CD3D,PYHIN1,CD247,LTA,GFI1,CCL5,PTPN22,LAPTM5,ITK,GBP5,NCKAP1L,PVRIG,BTK,SH2D1A,TRAT1,SPI1,CRTAM,LAG3
