## Supplementary file 4 for "Effects of Spearman’s and Pearson’s correlations on construction of cancer regulatory networks and biomarker selection": KIRC_spearman_hallmarks.csv

term_id	Name	hallmark	source	term_name	highlighted	adjusted_p_value	negative_log10_of_adjusted_p_value	term_size	query_size	intersection_size	effective_domain_size	intersections
GO:0008284	Positive regulation of cell proliferation	sustaning proliferative signal	GO:BP	positive regulation of cell population proliferation	False	0.000620531	3.207236569	962	95	18	21031	SASH3,IL12RB1,CORO1A,NOD2,RAC2,PTPN22,NCKAP1L,SIRPG,CD6,CXCR3,CD3E,BTK,LTA,CD38,CD86,CCL5,HCK,SPN
GO:0007165	Signal transduction	sustaning proliferative signal	GO:BP	signal transduction	False	1.37e-16	15.86267501	5959	95	70	21031	VAV1,ARHGAP9,IL10RA,IL12RB1,FERMT3,MAP4K1,ITGAL,ARHGAP30,CORO1A,NOD2,CYTH4,CCR5,RHOH,PSTPIP1,DEF6,WAS,RAC2,MYO1G,UBASH3A,GBP5,TMC8,PTPN22,CD2,LAPTM5,SLA2,LCP2,NCKAP1L,SIRPG,SIT1,ITGB2,CD6,BATF,CXCR3,CD3D,CXCR6,CD3E,ZBP1,CD27,TBC1D10C,SH2D1A,BTK,CD5,ITK,SPI1,IRF4,CD3G,TRAT1,CD244,GFI1,LTA,PYHIN1,CD38,NCF1,CD86,CD247,CCL5,FCER1G,GZMA,DOCK2,PLEK,AIM2,HCK,SPN,LILRB4,FCGR1A,CD33,LAG3,MS4A6A,GPR18,LAT2
GO:0007165	Signal transduction	Evading growth suppressor	GO:BP	signal transduction	False	1.37e-16	15.86267501	5959	95	70	21031	VAV1,ARHGAP9,IL10RA,IL12RB1,FERMT3,MAP4K1,ITGAL,ARHGAP30,CORO1A,NOD2,CYTH4,CCR5,RHOH,PSTPIP1,DEF6,WAS,RAC2,MYO1G,UBASH3A,GBP5,TMC8,PTPN22,CD2,LAPTM5,SLA2,LCP2,NCKAP1L,SIRPG,SIT1,ITGB2,CD6,BATF,CXCR3,CD3D,CXCR6,CD3E,ZBP1,CD27,TBC1D10C,SH2D1A,BTK,CD5,ITK,SPI1,IRF4,CD3G,TRAT1,CD244,GFI1,LTA,PYHIN1,CD38,NCF1,CD86,CD247,CCL5,FCER1G,GZMA,DOCK2,PLEK,AIM2,HCK,SPN,LILRB4,FCGR1A,CD33,LAG3,MS4A6A,GPR18,LAT2
GO:0042127	Regulation of Cell Proliferation	sustaning proliferative signal	GO:BP	regulation of cell population proliferation	False	0.037352014	1.427685971	1683	95	21	21031	SASH3,IL12RB1,CORO1A,NOD2,RAC2,PTPN22,NCKAP1L,SIRPG,CD6,CXCR3,CRTAM,CD3E,BTK,LTA,CD38,CD86,CCL5,HCK,SPN,LILRB4,CD33
GO:0012501	programmed cell death	Resist cell Death	GO:BP	programmed cell death	True	0.003855935	2.413870277	1984	95	25	21031	CORO1A,NOD2,CCR5,GBP5,TMC8,CD2,LAPTM5,NCKAP1L,ITGB2,CXCR3,CD3E,ZBP1,CD27,BTK,CD5,SPI1,CD3G,LTA,CD38,CCL5,PDCD1,GZMA,AIM2,HCK,SPN
GO:0016477	Cell migration	Activating invation and Metastasis	GO:BP	cell migration	False	7.99e-05	4.097237474	1496	95	24	21031	VAV1,FERMT3,ITGAL,CORO1A,NOD2,CCR5,RAC2,MYO1G,SLAMF8,FMNL1,BIN2,PTPN22,SELPLG,NCKAP1L,ITGB2,CXCR3,CRTAM,CXCR6,CCL5,FCER1G,DOCK2,HCK,SPN,GPR18
GO:0048870	Cell motility	Activating invation and Metastasis	GO:BP	cell motility	False	0.000233516	3.631683859	1709	95	25	21031	VAV1,FERMT3,ITGAL,CORO1A,NOD2,CCR5,WAS,RAC2,MYO1G,SLAMF8,FMNL1,BIN2,PTPN22,SELPLG,NCKAP1L,ITGB2,CXCR3,CRTAM,CXCR6,CCL5,FCER1G,DOCK2,HCK,SPN,GPR18
GO:0007155	Cell adhesion	Activating invation and Metastasis	GO:BP	cell adhesion	False	5.5e-18	17.25945336	1512	95	40	21031	SASH3,VAV1,IL12RB1,FERMT3,ITGAL,CORO1A,NOD2,RHOH,PARVG,PSTPIP1,RAC2,SLAMF7,MYO1G,PTPN22,CD2,CD96,LAPTM5,SELPLG,TIGIT,NCKAP1L,SIRPG,ITGB2,CD6,CXCR3,CRTAM,CD3E,LY9,CD72,CD27,CD5,SPI1,ICOS,CD86,CCL5,PLEK,HCK,SPN,LILRB4,CD33,LAG3
GO:0030155	Regulation of Cell Adhesion	Activating invation and Metastasis	GO:BP	regulation of cell adhesion	False	1.18e-13	12.92840037	778	95	27	21031	SASH3,VAV1,IL12RB1,FERMT3,CORO1A,NOD2,RHOH,RAC2,PTPN22,LAPTM5,TIGIT,NCKAP1L,SIRPG,ITGB2,CD6,CXCR3,CRTAM,CD3E,CD27,CD5,SPI1,ICOS,CD86,CCL5,SPN,LILRB4,LAG3
GO:0045785	Positive Regulation of Cell Adhesion	Activating invation and Metastasis	GO:BP	positive regulation of cell adhesion	False	8.78e-10	9.056741829	477	95	19	21031	SASH3,VAV1,IL12RB1,CORO1A,NOD2,RHOH,PTPN22,NCKAP1L,SIRPG,ITGB2,CD6,CD3E,CD27,CD5,ICOS,CD86,CCL5,SPN,LILRB4
GO:0030036	actin cytoskeleton organization	Activating invation and Metastasis	GO:BP	actin cytoskeleton organization	True	0.04780046	1.320567922	717	95	13	21031	MYO1F,CORO1A,RHOH,PARVG,PSTPIP1,WAS,RAC2,MYO1G,FMNL1,NCKAP1L,DOCK2,PLEK,HCK
GO:0042330	taxis	Activating invation and Metastasis	GO:BP	taxis	False	6.69e-07	6.174892582	465	95	16	21031	VAV1,CORO1A,NOD2,CCR5,RAC2,SLAMF8,BIN2,NCKAP1L,ITGB2,CXCR3,CXCR6,CCL5,FCER1G,DOCK2,SPN,GPR18
GO:0002367	Cytokine production involved in immune response	Tumor promoting Inflammation	GO:BP	cytokine production involved in immune response	False	0.03782123	1.422264357	118	95	6	21031	SASH3,NOD2,CD96,LAPTM5,BTK,LILRB4
GO:0002367	Cytokine production involved in immune response	Avoiding Immune Destruction	GO:BP	cytokine production involved in immune response	False	0.03782123	1.422264357	118	95	6	21031	SASH3,NOD2,CD96,LAPTM5,BTK,LILRB4
GO:0050776	Regulation of immune response	Tumor promoting Inflammation	GO:BP	regulation of immune response	False	9.8e-39	38.00885642	881	95	49	21031	SASH3,VAV1,IL12RB1,NOD2,WAS,MYO1G,SLAMF8,UBASH3A,GBP5,PTPN22,CD96,LAPTM5,SLA2,LCP2,SLAMF6,NCKAP1L,ITGB2,BATF,CD3D,CRTAM,CD3E,ZBP1,SH2D1A,BTK,ITK,SPI1,IRF4,C1QC,CD3G,TRAT1,GFI1,LTA,PYHIN1,CD38,NCF1,CD86,CD247,CCL5,PDCD1,C1QA,FCER1G,AIM2,HCK,SPN,LILRB4,FCGR1A,CD33,LAG3,LAT2
GO:0050776	Regulation of immune response	Avoiding Immune Destruction	GO:BP	regulation of immune response	False	9.8e-39	38.00885642	881	95	49	21031	SASH3,VAV1,IL12RB1,NOD2,WAS,MYO1G,SLAMF8,UBASH3A,GBP5,PTPN22,CD96,LAPTM5,SLA2,LCP2,SLAMF6,NCKAP1L,ITGB2,BATF,CD3D,CRTAM,CD3E,ZBP1,SH2D1A,BTK,ITK,SPI1,IRF4,C1QC,CD3G,TRAT1,GFI1,LTA,PYHIN1,CD38,NCF1,CD86,CD247,CCL5,PDCD1,C1QA,FCER1G,AIM2,HCK,SPN,LILRB4,FCGR1A,CD33,LAG3,LAT2
GO:0050727	regulation of inflammatory response	Tumor promoting Inflammation	GO:BP	regulation of inflammatory response	False	3.33e-05	4.478096105	375	95	13	21031	IL10RA,NOD2,SLAMF8,ZBP1,BTK,LTA,NCF1,CCL5,AIM2,HCK,SPN,FCGR1A,CST7
GO:0050900	Leukocyte Migration	Tumor promoting Inflammation	GO:BP	leukocyte migration	False	3.15e-11	10.50223812	396	95	19	21031	VAV1,ITGAL,CORO1A,NOD2,CCR5,RAC2,MYO1G,SLAMF8,PTPN22,SELPLG,NCKAP1L,ITGB2,CXCR3,CRTAM,CCL5,FCER1G,HCK,SPN,GPR18
GO:0002685	Regulation of Leukocyte Migration	Tumor promoting Inflammation	GO:BP	regulation of leukocyte migration	False	0.000214991	3.667579039	230	95	10	21031	CORO1A,NOD2,RAC2,SLAMF8,PTPN22,NCKAP1L,CXCR3,CCL5,SPN,GPR18
GO:0006954	inﬂammatory response	Tumor promoting Inflammation	GO:BP	inflammatory response	False	5.28e-11	10.2777152	829	95	25	21031	IL10RA,ITGAL,NOD2,CCR5,PSTPIP1,SLAMF8,GBP5,PTPN22,CD96,ITGB2,CD6,CXCR3,CXCR6,ZBP1,BTK,LTA,NCF1,CCL5,C1QA,AIM2,HCK,SPN,LILRB4,FCGR1A,CST7
GO:0002718	regulation of cytokine production involved in immune response	Tumor promoting Inflammation	GO:BP	regulation of cytokine production involved in immune response	False	0.03782123	1.422264357	118	95	6	21031	SASH3,NOD2,CD96,LAPTM5,BTK,LILRB4
GO:0006955	Immune Response	Avoiding Immune Destruction	GO:BP	immune response	False	5.3899999999999996e-45	44.26869052	1988	95	68	21031	SASH3,VAV1,IL12RB1,ITGAL,CORO1A,NOD2,CCR5,PSTPIP1,WAS,RAC2,SLAMF7,MYO1G,SLAMF8,UBASH3A,GBP5,PTPN22,CD2,CD96,LAPTM5,SLA2,LCP2,SLAMF6,NCKAP1L,SIT1,ITGB2,CD6,BATF,CXCR3,CD3D,LAIR1,CRTAM,CXCR6,CD3E,LY9,ZBP1,CD27,SH2D1A,BTK,ITK,SPI1,IRF4,C1QC,CD3G,TRAT1,CD244,GFI1,LTA,PYHIN1,CD38,NCF1,ICOS,CD86,CD247,CCL5,PDCD1,C1QA,FCER1G,GZMA,DOCK2,AIM2,HCK,SPN,LILRB4,FCGR1A,CD33,LAG3,LAT2,CST7
GO:0050778	Positive Regulation of Immune Response	Avoiding Immune Destruction	GO:BP	positive regulation of immune response	False	1.34e-31	30.87252278	718	95	41	21031	SASH3,VAV1,IL12RB1,NOD2,MYO1G,UBASH3A,GBP5,PTPN22,LAPTM5,SLA2,LCP2,SLAMF6,NCKAP1L,ITGB2,CD3D,CRTAM,CD3E,ZBP1,SH2D1A,BTK,ITK,SPI1,IRF4,C1QC,CD3G,TRAT1,GFI1,LTA,PYHIN1,CD38,CD86,CD247,CCL5,C1QA,FCER1G,AIM2,HCK,LILRB4,FCGR1A,LAG3,LAT2
GO:0050777	Negative Regulation of Immune Response	Avoiding Immune Destruction	GO:BP	negative regulation of immune response	False	0.000434414	3.362096303	188	95	9	21031	NOD2,SLAMF8,CD96,NCKAP1L,SPI1,PDCD1,HCK,SPN,LILRB4
GO:0006897	endocytosis	Avoiding Immune Destruction	GO:BP	endocytosis	False	3.67e-05	4.435693334	704	95	17	21031	VAV1,IL10RA,ITGAL,CORO1A,NOD2,PSTPIP1,MYO1G,BIN2,NCKAP1L,SIRPG,ITGB2,BTK,FCER1G,DOCK2,HCK,LILRB4,FCGR1A
